# Multiscale mapping of transcriptomic signatures for cardiotoxic drugs

**DOI:** 10.1101/2021.11.02.466774

**Authors:** Jens Hansen, Yuguang Xiong, Priyanka Dhanan, Bin Hu, Arjun S. Yadaw, Gomathi Jayaraman, Rosa Tolentino, Yibang Chen, Kristin G. Beaumont, Robert Sebra, Dusica Vidovic, Stephan C. Schürer, Joseph Goldfarb, James Gallo, Marc R. Birtwistle, Eric A. Sobie, Evren U. Azeloglu, Seth Berger, Angel Chan, Christoph Schaniel, Nicole C. Dubois, Ravi Iyengar

**Affiliations:** Mount Sinai Institute for Systems Biomedicine, Icahn School of Medicine at Mount Sinai, New York, NY 10029, USA; Department of Pharmacological Sciences, Icahn School of Medicine at Mount Sinai, New York, NY 10029, USA; Department of Genetics and Genomic Sciences, Icahn School of Medicine at Mount Sinai, New York, NY 10029, USA; Institute for Data Science and Computing, University of Miami, Coral Gables, FL 33146, USA; School of Pharmacy and Pharmaceutical Sciences, University of Buffalo SUNY System, Buffalo NY 14260; Chemical and Biomolecular Engineering, Clemson University, Clemson, SC, 29634, USA; Department of Medicine, Division of Nephrology, Icahn School of Medicine at Mount Sinai, New, York, NY 10029, USA; Departments of Pediatrics and Genomics & Precision Medicine, George Washington University School of medicine and Health Sciences, Washington DC USA, 20012; Cardiology Division, Department of Medicine, Memorial Sloan Kettering Cancer Center New York NY 10065; Department of Medicine, Division of Hematology and Medical Oncology, Tisch Cancer Institute, Icahn School of Medicine at Mount Sinai, New York, NY 10029, USA; Department of Cell, Developmental and Regenerative Biology, Icahn School of Medicine at Mount Sinai, New York, NY 10029, USA

## Abstract

Drug-induced gene expression profiles can identify potential mechanisms of toxicity. We focused on obtaining signatures for cardiotoxicity of FDA-approved tyrosine kinase inhibitors (TKIs) in human induced pluripotent stem cell-derived cardiomyocytes. Using bulk transcriptomics profiles, we applied singular value decomposition to identify drug-selective patterns in cell lines obtained from multiple healthy human subjects. Cellular pathways affected by highly cardiotoxic TKIs include energy metabolism, contractile, and extracellular matrix dynamics. Projecting these pathways to single cell expression profiles indicates that TKI responses can be evoked in both cardiomyocytes and fibroblasts. Whole genome sequences of the cell lines, using outlier responses enabled us to correctly reidentify a genomic variant associated with anthracycline cardiotoxicity and predict genomic variants potentially associated with TKI cardiotoxicity. We conclude that mRNA expression profiles when integrated with publicly available genomic, pathway, and single cell transcriptomic datasets, provide multiscale predictive understanding of cardiotoxicity for drug development and patient stratification.

**One sentence summary:** Genes, pathways, and cell types of the human heart associated with antineoplastic drug cardiotoxicity.
