## Supplemental Tables 1-22 for "Multiscale mapping of transcriptomic signatures for cardiotoxic drugs": Suppl_Table_02 - Experimental_metadata.txt

Drug class	Dataset	Drug name	Cell line	Sequencing experiment number	Sequencing platform	Library preparation	Drug stimulation time [h]	Drug concentration	Drug replicates count	Control replicates count	Drug replicates count used for DEGs	Control replicates count used for DEGs
Noncardiotoxic kinase inhibitor	Transcriptomics	afatinib	Human iPSC-derived cardiomyocyte line MSN01_3	#7	NovaSeq	Random primed	48	0.05uM	4	12	2	7
Noncardiotoxic kinase inhibitor	Transcriptomics	afatinib	Human iPSC-derived cardiomyocyte line MSN02_4	#6	NovaSeq	3'DGE	48	0.05uM	4	8	4	5
Noncardiotoxic kinase inhibitor	Transcriptomics	afatinib	Human iPSC-derived cardiomyocyte line MSN05_1	#7	NovaSeq	Random primed	48	0.05uM	4	12	2	10
Noncardiotoxic kinase inhibitor	Transcriptomics	afatinib	Human iPSC-derived cardiomyocyte line MSN06_7	#7	NovaSeq	Random primed	48	0.05uM	4	11	3	6
Noncardiotoxic kinase inhibitor	Transcriptomics	afatinib	Human iPSC-derived cardiomyocyte line MSN08_13	#7	NovaSeq	Random primed	48	0.05uM	4	12	2	8
Noncardiotoxic kinase inhibitor	Transcriptomics	afatinib	Human iPSC-derived cardiomyocyte line MSN09_4	#6	NovaSeq	3'DGE	48	0.05uM	4	8	4	8
Noncardiotoxic kinase inhibitor	Transcriptomics	afatinib	Human iPSC-derived cardiomyocyte line MSN09_4	#7	NovaSeq	Random primed	48	0.05uM	4	11	3	7
Cardiovascular drug	Transcriptomics	amiodarone	Human iPSC-derived cardiomyocyte line MSN01_3	#7	NovaSeq	Random primed	48	0.5uM	4	12	2	7
Cardiovascular drug	Transcriptomics	amiodarone	Human iPSC-derived cardiomyocyte line MSN02_4	#6	NovaSeq	3'DGE	48	0.5uM	4	8	2	5
Cardiovascular drug	Transcriptomics	amiodarone	Human iPSC-derived cardiomyocyte line MSN05_1	#7	NovaSeq	Random primed	48	0.5uM	4	12	3	10
Cardiovascular drug	Transcriptomics	amiodarone	Human iPSC-derived cardiomyocyte line MSN06_7	#7	NovaSeq	Random primed	48	0.5uM	3	11	2	6
Cardiovascular drug	Transcriptomics	amiodarone	Human iPSC-derived cardiomyocyte line MSN08_13	#7	NovaSeq	Random primed	48	0.5uM	4	12	3	8
Cardiovascular drug	Transcriptomics	amiodarone	Human iPSC-derived cardiomyocyte line MSN09_4	#6	NovaSeq	3'DGE	48	0.5uM	4	8	4	8
Cardiovascular drug	Transcriptomics	amiodarone	Human iPSC-derived cardiomyocyte line MSN09_4	#7	NovaSeq	Random primed	48	0.5uM	4	11	3	7
Noncardiotoxic kinase inhibitor	Transcriptomics	axitinib	Human iPSC-derived cardiomyocyte line MSN01_3	#7	NovaSeq	Random primed	48	0.2uM	4	12	2	7
Noncardiotoxic kinase inhibitor	Transcriptomics	axitinib	Human iPSC-derived cardiomyocyte line MSN02_4	#6	NovaSeq	3'DGE	48	0.2uM	4	8	2	5
Noncardiotoxic kinase inhibitor	Transcriptomics	axitinib	Human iPSC-derived cardiomyocyte line MSN05_1	#7	NovaSeq	Random primed	48	0.2uM	4	12	2	10
Noncardiotoxic kinase inhibitor	Transcriptomics	axitinib	Human iPSC-derived cardiomyocyte line MSN06_7	#7	NovaSeq	Random primed	48	0.2uM	4	11	3	6
Noncardiotoxic kinase inhibitor	Transcriptomics	axitinib	Human iPSC-derived cardiomyocyte line MSN08_13	#7	NovaSeq	Random primed	48	0.2uM	4	12	2	8
Noncardiotoxic kinase inhibitor	Transcriptomics	axitinib	Human iPSC-derived cardiomyocyte line MSN09_4	#6	NovaSeq	3'DGE	48	0.2uM	4	8	4	8
Noncardiotoxic kinase inhibitor	Transcriptomics	axitinib	Human iPSC-derived cardiomyocyte line MSN09_4	#7	NovaSeq	Random primed	48	0.2uM	4	11	2	7
Non cardiovascular drug	Transcriptomics	azacitidine	Human iPSC-derived cardiomyocyte line MSN01_3	#7	NovaSeq	Random primed	48	1uM	4	12	3	7
Non cardiovascular drug	Transcriptomics	azacitidine	Human iPSC-derived cardiomyocyte line MSN02_4	#7	NovaSeq	Random primed	48	1uM	4	5	3	3
Non cardiovascular drug	Transcriptomics	azacitidine	Human iPSC-derived cardiomyocyte line MSN05_1	#7	NovaSeq	Random primed	48	1uM	4	12	3	10
Non cardiovascular drug	Transcriptomics	azacitidine	Human iPSC-derived cardiomyocyte line MSN06_7	#7	NovaSeq	Random primed	48	1uM	3	11	2	6
Non cardiovascular drug	Transcriptomics	azacitidine	Human iPSC-derived cardiomyocyte line MSN08_13	#7	NovaSeq	Random primed	48	1uM	4	12	2	8
Non cardiovascular drug	Transcriptomics	azacitidine	Human iPSC-derived cardiomyocyte line MSN09_4	#7	NovaSeq	Random primed	48	1uM	4	11	4	7
Cardiotoxic monoclonal antibody	Transcriptomics	bevacizumab	Human iPSC-derived cardiomyocyte line MSN02_4	#6	NovaSeq	3'DGE	48	3uM	4	8	3	5
Cardiotoxic monoclonal antibody	Transcriptomics	bevacizumab	Human iPSC-derived cardiomyocyte line MSN05_1	#7	NovaSeq	Random primed	48	3uM	4	12	3	10
Cardiotoxic monoclonal antibody	Transcriptomics	bevacizumab	Human iPSC-derived cardiomyocyte line MSN06_7	#7	NovaSeq	Random primed	48	3uM	3	11	2	6
Cardiotoxic monoclonal antibody	Transcriptomics	bevacizumab	Human iPSC-derived cardiomyocyte line MSN08_13	#7	NovaSeq	Random primed	48	3uM	4	12	3	8
Cardiotoxic monoclonal antibody	Transcriptomics	bevacizumab	Human iPSC-derived cardiomyocyte line MSN09_4	#6	NovaSeq	3'DGE	48	3uM	4	8	4	8
Cardiotoxic monoclonal antibody	Transcriptomics	bevacizumab	Human iPSC-derived cardiomyocyte line MSN09_4	#7	NovaSeq	Random primed	48	3uM	4	11	3	7
Non cardiovascular drug	Transcriptomics	bortezomib	Human iPSC-derived cardiomyocyte line MSN01_3	#7	NovaSeq	Random primed	48	0.3uM	4	12	4	7
Non cardiovascular drug	Transcriptomics	bortezomib	Human iPSC-derived cardiomyocyte line MSN02_4	#7	NovaSeq	Random primed	48	0.3uM	4	5	3	3
Non cardiovascular drug	Transcriptomics	bortezomib	Human iPSC-derived cardiomyocyte line MSN05_1	#7	NovaSeq	Random primed	48	0.3uM	4	12	2	10
Non cardiovascular drug	Transcriptomics	bortezomib	Human iPSC-derived cardiomyocyte line MSN06_7	#7	NovaSeq	Random primed	48	0.3uM	3	11	3	6
Non cardiovascular drug	Transcriptomics	bortezomib	Human iPSC-derived cardiomyocyte line MSN08_13	#7	NovaSeq	Random primed	48	0.3uM	4	12	2	8
Noncardiotoxic kinase inhibitor	Transcriptomics	bosutinib	Human iPSC-derived cardiomyocyte line MSN01_3	#7	NovaSeq	Random primed	48	0.1uM	4	12	3	7
Noncardiotoxic kinase inhibitor	Transcriptomics	bosutinib	Human iPSC-derived cardiomyocyte line MSN02_4	#6	NovaSeq	3'DGE	48	0.1uM	4	8	4	5
Noncardiotoxic kinase inhibitor	Transcriptomics	bosutinib	Human iPSC-derived cardiomyocyte line MSN05_1	#7	NovaSeq	Random primed	48	0.1uM	4	12	4	10
Noncardiotoxic kinase inhibitor	Transcriptomics	bosutinib	Human iPSC-derived cardiomyocyte line MSN08_13	#7	NovaSeq	Random primed	48	0.1uM	4	12	2	8
Noncardiotoxic kinase inhibitor	Transcriptomics	bosutinib	Human iPSC-derived cardiomyocyte line MSN09_4	#6	NovaSeq	3'DGE	48	0.1uM	4	8	4	8
Noncardiotoxic kinase inhibitor	Transcriptomics	bosutinib	Human iPSC-derived cardiomyocyte line MSN09_4	#7	NovaSeq	Random primed	48	0.1uM	4	11	4	7
Noncardiotoxic kinase inhibitor	Transcriptomics	cabozantinib	Human iPSC-derived cardiomyocyte line MSN01_3	#7	NovaSeq	Random primed	48	2uM	4	12	3	7
Noncardiotoxic kinase inhibitor	Transcriptomics	cabozantinib	Human iPSC-derived cardiomyocyte line MSN02_4	#6	NovaSeq	3'DGE	48	2uM	4	8	2	5
Noncardiotoxic kinase inhibitor	Transcriptomics	cabozantinib	Human iPSC-derived cardiomyocyte line MSN02_4	#7	NovaSeq	Random primed	48	2uM	2	5	2	3
Noncardiotoxic kinase inhibitor	Transcriptomics	cabozantinib	Human iPSC-derived cardiomyocyte line MSN05_1	#7	NovaSeq	Random primed	48	2uM	4	12	3	10
Noncardiotoxic kinase inhibitor	Transcriptomics	cabozantinib	Human iPSC-derived cardiomyocyte line MSN06_7	#7	NovaSeq	Random primed	48	2uM	4	11	3	6
Noncardiotoxic kinase inhibitor	Transcriptomics	cabozantinib	Human iPSC-derived cardiomyocyte line MSN08_13	#7	NovaSeq	Random primed	48	2uM	4	12	2	8
Noncardiotoxic kinase inhibitor	Transcriptomics	cabozantinib	Human iPSC-derived cardiomyocyte line MSN09_4	#6	NovaSeq	3'DGE	48	2uM	4	8	4	8
Noncardiotoxic kinase inhibitor	Transcriptomics	cabozantinib	Human iPSC-derived cardiomyocyte line MSN09_4	#7	NovaSeq	Random primed	48	2uM	4	11	2	7
Non cardiovascular drug	Transcriptomics	carfilzomib	Human iPSC-derived cardiomyocyte line MSN01_3	#7	NovaSeq	Random primed	48	3uM	4	12	2	7
Non cardiovascular drug	Transcriptomics	carfilzomib	Human iPSC-derived cardiomyocyte line MSN02_4	#7	NovaSeq	Random primed	48	3uM	4	5	3	3
Non cardiovascular drug	Transcriptomics	carfilzomib	Human iPSC-derived cardiomyocyte line MSN05_1	#7	NovaSeq	Random primed	48	3uM	4	12	3	10
Non cardiovascular drug	Transcriptomics	carfilzomib	Human iPSC-derived cardiomyocyte line MSN08_13	#7	NovaSeq	Random primed	48	3uM	4	12	2	8
Non cardiovascular drug	Transcriptomics	carfilzomib	Human iPSC-derived cardiomyocyte line MSN09_4	#7	NovaSeq	Random primed	48	3uM	4	11	2	7
Noncardiotoxic kinase inhibitor	Transcriptomics	ceritinib	Human iPSC-derived cardiomyocyte line MSN01_3	#7	NovaSeq	Random primed	48	1uM	4	12	3	7
Noncardiotoxic kinase inhibitor	Transcriptomics	ceritinib	Human iPSC-derived cardiomyocyte line MSN02_4	#6	NovaSeq	3'DGE	48	1uM	4	8	3	5
Noncardiotoxic kinase inhibitor	Transcriptomics	ceritinib	Human iPSC-derived cardiomyocyte line MSN05_1	#7	NovaSeq	Random primed	48	1uM	4	12	3	10
Noncardiotoxic kinase inhibitor	Transcriptomics	ceritinib	Human iPSC-derived cardiomyocyte line MSN06_7	#7	NovaSeq	Random primed	48	1uM	3	11	3	6
Noncardiotoxic kinase inhibitor	Transcriptomics	ceritinib	Human iPSC-derived cardiomyocyte line MSN08_13	#7	NovaSeq	Random primed	48	1uM	4	12	2	8
Noncardiotoxic kinase inhibitor	Transcriptomics	ceritinib	Human iPSC-derived cardiomyocyte line MSN09_4	#6	NovaSeq	3'DGE	48	1uM	4	8	2	8
Noncardiotoxic kinase inhibitor	Transcriptomics	ceritinib	Human iPSC-derived cardiomyocyte line MSN09_4	#7	NovaSeq	Random primed	48	1uM	4	11	3	7
Noncardiotoxic monoclonal antibody	Transcriptomics	cetuximab	Human iPSC-derived cardiomyocyte line MSN01_3	#7	NovaSeq	Random primed	48	1uM	4	12	2	7
Noncardiotoxic monoclonal antibody	Transcriptomics	cetuximab	Human iPSC-derived cardiomyocyte line MSN02_4	#6	NovaSeq	3'DGE	48	1uM	4	8	2	5
Noncardiotoxic monoclonal antibody	Transcriptomics	cetuximab	Human iPSC-derived cardiomyocyte line MSN02_4	#7	NovaSeq	Random primed	48	1uM	2	5	2	3
Noncardiotoxic monoclonal antibody	Transcriptomics	cetuximab	Human iPSC-derived cardiomyocyte line MSN05_1	#7	NovaSeq	Random primed	48	1uM	4	12	3	10
Noncardiotoxic monoclonal antibody	Transcriptomics	cetuximab	Human iPSC-derived cardiomyocyte line MSN06_7	#7	NovaSeq	Random primed	48	1uM	4	11	3	6
Noncardiotoxic monoclonal antibody	Transcriptomics	cetuximab	Human iPSC-derived cardiomyocyte line MSN08_13	#7	NovaSeq	Random primed	48	1uM	4	12	3	8
Noncardiotoxic monoclonal antibody	Transcriptomics	cetuximab	Human iPSC-derived cardiomyocyte line MSN09_4	#6	NovaSeq	3'DGE	48	1uM	4	8	3	8
Noncardiotoxic monoclonal antibody	Transcriptomics	cetuximab	Human iPSC-derived cardiomyocyte line MSN09_4	#7	NovaSeq	Random primed	48	1uM	3	11	3	7
Noncardiotoxic kinase inhibitor	Transcriptomics	crizotinib	Human iPSC-derived cardiomyocyte line MSN01_3	#7	NovaSeq	Random primed	48	0.25uM	4	12	2	7
Noncardiotoxic kinase inhibitor	Transcriptomics	crizotinib	Human iPSC-derived cardiomyocyte line MSN02_4	#6	NovaSeq	3'DGE	48	0.25uM	4	8	3	5
Noncardiotoxic kinase inhibitor	Transcriptomics	crizotinib	Human iPSC-derived cardiomyocyte line MSN05_1	#7	NovaSeq	Random primed	48	0.25uM	4	12	2	10
Noncardiotoxic kinase inhibitor	Transcriptomics	crizotinib	Human iPSC-derived cardiomyocyte line MSN06_7	#7	NovaSeq	Random primed	48	0.25uM	4	11	3	6
Noncardiotoxic kinase inhibitor	Transcriptomics	crizotinib	Human iPSC-derived cardiomyocyte line MSN08_13	#7	NovaSeq	Random primed	48	0.25uM	4	12	2	8
Noncardiotoxic kinase inhibitor	Transcriptomics	crizotinib	Human iPSC-derived cardiomyocyte line MSN09_4	#6	NovaSeq	3'DGE	48	0.25uM	4	8	4	8
Noncardiotoxic kinase inhibitor	Transcriptomics	crizotinib	Human iPSC-derived cardiomyocyte line MSN09_4	#7	NovaSeq	Random primed	48	0.25uM	3	11	2	7
Non cardiovascular drug	Transcriptomics	cyclosporine	Human iPSC-derived cardiomyocyte line MSN01_3	#7	NovaSeq	Random primed	48	0.125uM	4	12	2	7
Non cardiovascular drug	Transcriptomics	cyclosporine	Human iPSC-derived cardiomyocyte line MSN02_4	#6	NovaSeq	3'DGE	48	0.125uM	4	8	2	5
Non cardiovascular drug	Transcriptomics	cyclosporine	Human iPSC-derived cardiomyocyte line MSN05_1	#7	NovaSeq	Random primed	48	0.125uM	4	12	4	10
Non cardiovascular drug	Transcriptomics	cyclosporine	Human iPSC-derived cardiomyocyte line MSN08_13	#7	NovaSeq	Random primed	48	0.125uM	4	12	2	8
Non cardiovascular drug	Transcriptomics	cyclosporine	Human iPSC-derived cardiomyocyte line MSN09_4	#6	NovaSeq	3'DGE	48	0.125uM	4	8	4	8
Cardiotoxic kinase inhibitor	Transcriptomics	dabrafenib	Human iPSC-derived cardiomyocyte line MSN01_3	#7	NovaSeq	Random primed	48	2.5uM	4	12	2	7
Cardiotoxic kinase inhibitor	Transcriptomics	dabrafenib	Human iPSC-derived cardiomyocyte line MSN02_4	#6	NovaSeq	3'DGE	48	2.5uM	4	8	3	5
Cardiotoxic kinase inhibitor	Transcriptomics	dabrafenib	Human iPSC-derived cardiomyocyte line MSN05_1	#7	NovaSeq	Random primed	48	2.5uM	4	12	2	10
Cardiotoxic kinase inhibitor	Transcriptomics	dabrafenib	Human iPSC-derived cardiomyocyte line MSN06_7	#7	NovaSeq	Random primed	48	2.5uM	3	11	3	6
Cardiotoxic kinase inhibitor	Transcriptomics	dabrafenib	Human iPSC-derived cardiomyocyte line MSN08_13	#7	NovaSeq	Random primed	48	2.5uM	4	12	3	8
Cardiotoxic kinase inhibitor	Transcriptomics	dabrafenib	Human iPSC-derived cardiomyocyte line MSN09_4	#6	NovaSeq	3'DGE	48	2.5uM	4	8	4	8
Cardiotoxic kinase inhibitor	Transcriptomics	dabrafenib	Human iPSC-derived cardiomyocyte line MSN09_4	#7	NovaSeq	Random primed	48	2.5uM	4	11	2	7
Noncardiotoxic kinase inhibitor	Transcriptomics	dasatinib	Human iPSC-derived cardiomyocyte line MSN01_3	#7	NovaSeq	Random primed	48	0.1uM	4	12	2	7
Noncardiotoxic kinase inhibitor	Transcriptomics	dasatinib	Human iPSC-derived cardiomyocyte line MSN02_4	#6	NovaSeq	3'DGE	48	0.1uM	4	8	4	5
Noncardiotoxic kinase inhibitor	Transcriptomics	dasatinib	Human iPSC-derived cardiomyocyte line MSN05_1	#7	NovaSeq	Random primed	48	0.1uM	4	12	2	10
Noncardiotoxic kinase inhibitor	Transcriptomics	dasatinib	Human iPSC-derived cardiomyocyte line MSN06_7	#7	NovaSeq	Random primed	48	0.1uM	4	11	3	6
Noncardiotoxic kinase inhibitor	Transcriptomics	dasatinib	Human iPSC-derived cardiomyocyte line MSN08_13	#7	NovaSeq	Random primed	48	0.1uM	4	12	2	8
Noncardiotoxic kinase inhibitor	Transcriptomics	dasatinib	Human iPSC-derived cardiomyocyte line MSN09_4	#6	NovaSeq	3'DGE	48	0.1uM	4	8	4	8
Noncardiotoxic kinase inhibitor	Transcriptomics	dasatinib	Human iPSC-derived cardiomyocyte line MSN09_4	#7	NovaSeq	Random primed	48	0.1uM	4	11	3	7
Antineoplastic	Transcriptomics	daunorubicin	Human iPSC-derived cardiomyocyte line MSN01_3	#7	NovaSeq	Random primed	48	1uM	4	12	2	7
Antineoplastic	Transcriptomics	daunorubicin	Human iPSC-derived cardiomyocyte line MSN02_4	#7	NovaSeq	Random primed	48	1uM	4	5	2	3
Antineoplastic	Transcriptomics	daunorubicin	Human iPSC-derived cardiomyocyte line MSN05_1	#7	NovaSeq	Random primed	48	1uM	4	12	2	10
Antineoplastic	Transcriptomics	daunorubicin	Human iPSC-derived cardiomyocyte line MSN06_7	#7	NovaSeq	Random primed	48	1uM	4	11	2	6
Antineoplastic	Transcriptomics	daunorubicin	Human iPSC-derived cardiomyocyte line MSN08_13	#7	NovaSeq	Random primed	48	1uM	5	12	2	8
Antineoplastic	Transcriptomics	daunorubicin	Human iPSC-derived cardiomyocyte line MSN09_4	#6	NovaSeq	3'DGE	48	1uM	4	8	2	8
Antineoplastic	Transcriptomics	daunorubicin	Human iPSC-derived cardiomyocyte line MSN09_4	#7	NovaSeq	Random primed	48	1uM	3	11	3	7
Non cardiovascular drug	Transcriptomics	decitabine	Human iPSC-derived cardiomyocyte line MSN01_3	#7	NovaSeq	Random primed	48	1uM	4	12	3	7
Non cardiovascular drug	Transcriptomics	decitabine	Human iPSC-derived cardiomyocyte line MSN02_4	#7	NovaSeq	Random primed	48	1uM	4	5	3	3
Non cardiovascular drug	Transcriptomics	decitabine	Human iPSC-derived cardiomyocyte line MSN05_1	#7	NovaSeq	Random primed	48	1uM	4	12	2	10
Non cardiovascular drug	Transcriptomics	decitabine	Human iPSC-derived cardiomyocyte line MSN06_7	#7	NovaSeq	Random primed	48	1uM	4	11	2	6
Non cardiovascular drug	Transcriptomics	decitabine	Human iPSC-derived cardiomyocyte line MSN08_13	#7	NovaSeq	Random primed	48	1uM	4	12	3	8
Non cardiovascular drug	Transcriptomics	delavirdine	Human iPSC-derived cardiomyocyte line MSN01_3	#7	NovaSeq	Random primed	48	10uM	4	12	2	7
Non cardiovascular drug	Transcriptomics	delavirdine	Human iPSC-derived cardiomyocyte line MSN02_4	#7	NovaSeq	Random primed	48	10uM	4	5	3	3
Non cardiovascular drug	Transcriptomics	delavirdine	Human iPSC-derived cardiomyocyte line MSN05_1	#7	NovaSeq	Random primed	48	10uM	4	12	4	10
Non cardiovascular drug	Transcriptomics	delavirdine	Human iPSC-derived cardiomyocyte line MSN06_7	#7	NovaSeq	Random primed	48	10uM	4	11	2	6
Non cardiovascular drug	Transcriptomics	delavirdine	Human iPSC-derived cardiomyocyte line MSN08_13	#7	NovaSeq	Random primed	48	10uM	4	12	2	8
Non cardiovascular drug	Transcriptomics	delavirdine	Human iPSC-derived cardiomyocyte line MSN09_4	#7	NovaSeq	Random primed	48	10uM	4	11	4	7
Non cardiovascular drug	Transcriptomics	diclofenac	Human iPSC-derived cardiomyocyte line MSN01_3	#7	NovaSeq	Random primed	48	5uM	4	12	2	7
Non cardiovascular drug	Transcriptomics	diclofenac	Human iPSC-derived cardiomyocyte line MSN02_4	#7	NovaSeq	Random primed	48	5uM	4	5	4	3
Non cardiovascular drug	Transcriptomics	diclofenac	Human iPSC-derived cardiomyocyte line MSN05_1	#7	NovaSeq	Random primed	48	5uM	4	12	3	10
Non cardiovascular drug	Transcriptomics	diclofenac	Human iPSC-derived cardiomyocyte line MSN06_7	#7	NovaSeq	Random primed	48	5uM	4	11	2	6
Non cardiovascular drug	Transcriptomics	diclofenac	Human iPSC-derived cardiomyocyte line MSN08_13	#7	NovaSeq	Random primed	48	5uM	4	12	3	8
Non cardiovascular drug	Transcriptomics	diclofenac	Human iPSC-derived cardiomyocyte line MSN09_4	#7	NovaSeq	Random primed	48	5uM	4	11	3	7
Cardiovascular drug	Transcriptomics	dobutamine	Human iPSC-derived cardiomyocyte line MSN01_3	#7	NovaSeq	Random primed	48	1uM	4	12	2	7
Cardiovascular drug	Transcriptomics	dobutamine	Human iPSC-derived cardiomyocyte line MSN02_4	#6	NovaSeq	3'DGE	48	1uM	4	8	3	5
Cardiovascular drug	Transcriptomics	dobutamine	Human iPSC-derived cardiomyocyte line MSN05_1	#7	NovaSeq	Random primed	48	1uM	4	12	3	10
Cardiovascular drug	Transcriptomics	dobutamine	Human iPSC-derived cardiomyocyte line MSN06_7	#7	NovaSeq	Random primed	48	1uM	4	11	3	6
Cardiovascular drug	Transcriptomics	dobutamine	Human iPSC-derived cardiomyocyte line MSN08_13	#7	NovaSeq	Random primed	48	1uM	4	12	3	8
Cardiovascular drug	Transcriptomics	dobutamine	Human iPSC-derived cardiomyocyte line MSN09_4	#6	NovaSeq	3'DGE	48	1uM	4	8	4	8
Cardiovascular drug	Transcriptomics	dobutamine	Human iPSC-derived cardiomyocyte line MSN09_4	#7	NovaSeq	Random primed	48	1uM	4	11	4	7
Antineoplastic	Transcriptomics	doxorubicin	Human iPSC-derived cardiomyocyte line MSN02_4	#6	NovaSeq	3'DGE	48	1uM	4	8	3	5
Antineoplastic	Transcriptomics	doxorubicin	Human iPSC-derived cardiomyocyte line MSN05_1	#7	NovaSeq	Random primed	48	1uM	4	12	3	10
Antineoplastic	Transcriptomics	doxorubicin	Human iPSC-derived cardiomyocyte line MSN06_7	#7	NovaSeq	Random primed	48	1uM	4	11	2	6
Antineoplastic	Transcriptomics	doxorubicin	Human iPSC-derived cardiomyocyte line MSN08_13	#7	NovaSeq	Random primed	48	1uM	4	12	2	8
Antineoplastic	Transcriptomics	doxorubicin	Human iPSC-derived cardiomyocyte line MSN09_4	#6	NovaSeq	3'DGE	48	1uM	4	8	2	8
Antineoplastic	Transcriptomics	doxorubicin	Human iPSC-derived cardiomyocyte line MSN09_4	#7	NovaSeq	Random primed	48	1uM	3	11	2	7
Cardiovascular drug	Transcriptomics	endothelin-1	Human iPSC-derived cardiomyocyte line MSN01_3	#7	NovaSeq	Random primed	48	25ng/ml	4	12	2	7
Cardiovascular drug	Transcriptomics	endothelin-1	Human iPSC-derived cardiomyocyte line MSN02_4	#7	NovaSeq	Random primed	48	25ng/ml	4	5	2	3
Cardiovascular drug	Transcriptomics	endothelin-1	Human iPSC-derived cardiomyocyte line MSN05_1	#7	NovaSeq	Random primed	48	25ng/ml	4	12	2	10
Cardiovascular drug	Transcriptomics	endothelin-1	Human iPSC-derived cardiomyocyte line MSN06_7	#7	NovaSeq	Random primed	48	25ng/ml	3	11	2	6
Cardiovascular drug	Transcriptomics	endothelin-1	Human iPSC-derived cardiomyocyte line MSN08_13	#7	NovaSeq	Random primed	48	25ng/ml	4	12	2	8
Antineoplastic	Transcriptomics	epirubicin	Human iPSC-derived cardiomyocyte line MSN01_3	#7	NovaSeq	Random primed	48	2uM	4	12	2	7
Antineoplastic	Transcriptomics	epirubicin	Human iPSC-derived cardiomyocyte line MSN02_4	#6	NovaSeq	3'DGE	48	2uM	4	8	3	5
Antineoplastic	Transcriptomics	epirubicin	Human iPSC-derived cardiomyocyte line MSN05_1	#7	NovaSeq	Random primed	48	2uM	4	12	3	10
Antineoplastic	Transcriptomics	epirubicin	Human iPSC-derived cardiomyocyte line MSN06_7	#7	NovaSeq	Random primed	48	2uM	4	11	2	6
Antineoplastic	Transcriptomics	epirubicin	Human iPSC-derived cardiomyocyte line MSN09_4	#6	NovaSeq	3'DGE	48	2uM	4	8	4	8
Antineoplastic	Transcriptomics	epirubicin	Human iPSC-derived cardiomyocyte line MSN09_4	#7	NovaSeq	Random primed	48	2uM	2	11	2	7
Noncardiotoxic kinase inhibitor	Transcriptomics	erlotinib	Human iPSC-derived cardiomyocyte line MSN01_3	#7	NovaSeq	Random primed	48	3uM	4	12	2	7
Noncardiotoxic kinase inhibitor	Transcriptomics	erlotinib	Human iPSC-derived cardiomyocyte line MSN02_4	#6	NovaSeq	3'DGE	48	3uM	4	8	3	5
Noncardiotoxic kinase inhibitor	Transcriptomics	erlotinib	Human iPSC-derived cardiomyocyte line MSN05_1	#7	NovaSeq	Random primed	48	3uM	4	12	3	10
Noncardiotoxic kinase inhibitor	Transcriptomics	erlotinib	Human iPSC-derived cardiomyocyte line MSN08_13	#7	NovaSeq	Random primed	48	3uM	4	12	3	8
Noncardiotoxic kinase inhibitor	Transcriptomics	erlotinib	Human iPSC-derived cardiomyocyte line MSN09_4	#6	NovaSeq	3'DGE	48	3uM	4	8	4	8
Noncardiotoxic kinase inhibitor	Transcriptomics	erlotinib	Human iPSC-derived cardiomyocyte line MSN09_4	#7	NovaSeq	Random primed	48	3uM	4	11	4	7
Non cardiovascular drug	Transcriptomics	estradiol	Human iPSC-derived cardiomyocyte line MSN01_3	#7	NovaSeq	Random primed	48	0.005uM	4	12	2	7
Non cardiovascular drug	Transcriptomics	estradiol	Human iPSC-derived cardiomyocyte line MSN02_4	#6	NovaSeq	3'DGE	48	0.005uM	4	8	2	5
Non cardiovascular drug	Transcriptomics	estradiol	Human iPSC-derived cardiomyocyte line MSN05_1	#7	NovaSeq	Random primed	48	0.005uM	4	12	3	10
Non cardiovascular drug	Transcriptomics	estradiol	Human iPSC-derived cardiomyocyte line MSN06_7	#7	NovaSeq	Random primed	48	0.005uM	4	11	3	6
Non cardiovascular drug	Transcriptomics	estradiol	Human iPSC-derived cardiomyocyte line MSN08_13	#7	NovaSeq	Random primed	48	0.005uM	3	12	2	8
Non cardiovascular drug	Transcriptomics	estradiol	Human iPSC-derived cardiomyocyte line MSN09_4	#6	NovaSeq	3'DGE	48	0.005uM	4	8	4	8
Non cardiovascular drug	Transcriptomics	estradiol	Human iPSC-derived cardiomyocyte line MSN09_4	#7	NovaSeq	Random primed	48	0.005uM	4	11	2	7
Cardiovascular drug	Transcriptomics	flecainide	Human iPSC-derived cardiomyocyte line MSN01_3	#7	NovaSeq	Random primed	48	0.333uM	4	12	2	7
Cardiovascular drug	Transcriptomics	flecainide	Human iPSC-derived cardiomyocyte line MSN02_4	#6	NovaSeq	3'DGE	48	0.333uM	4	8	2	5
Cardiovascular drug	Transcriptomics	flecainide	Human iPSC-derived cardiomyocyte line MSN05_1	#7	NovaSeq	Random primed	48	0.333uM	4	12	3	10
Cardiovascular drug	Transcriptomics	flecainide	Human iPSC-derived cardiomyocyte line MSN06_7	#7	NovaSeq	Random primed	48	0.333uM	3	11	2	6
Cardiovascular drug	Transcriptomics	flecainide	Human iPSC-derived cardiomyocyte line MSN08_13	#7	NovaSeq	Random primed	48	0.333uM	4	12	2	8
Cardiovascular drug	Transcriptomics	flecainide	Human iPSC-derived cardiomyocyte line MSN09_4	#6	NovaSeq	3'DGE	48	0.333uM	4	8	4	8
Cardiovascular drug	Transcriptomics	flecainide	Human iPSC-derived cardiomyocyte line MSN09_4	#7	NovaSeq	Random primed	48	0.333uM	4	11	3	7
Noncardiotoxic kinase inhibitor	Transcriptomics	gefitinib	Human iPSC-derived cardiomyocyte line MSN01_3	#7	NovaSeq	Random primed	48	1uM	4	12	2	7
Noncardiotoxic kinase inhibitor	Transcriptomics	gefitinib	Human iPSC-derived cardiomyocyte line MSN02_4	#6	NovaSeq	3'DGE	48	1uM	4	8	3	5
Noncardiotoxic kinase inhibitor	Transcriptomics	gefitinib	Human iPSC-derived cardiomyocyte line MSN05_1	#7	NovaSeq	Random primed	48	1uM	4	12	2	10
Noncardiotoxic kinase inhibitor	Transcriptomics	gefitinib	Human iPSC-derived cardiomyocyte line MSN06_7	#7	NovaSeq	Random primed	48	1uM	4	11	3	6
Noncardiotoxic kinase inhibitor	Transcriptomics	gefitinib	Human iPSC-derived cardiomyocyte line MSN08_13	#7	NovaSeq	Random primed	48	1uM	4	12	2	8
Noncardiotoxic kinase inhibitor	Transcriptomics	gefitinib	Human iPSC-derived cardiomyocyte line MSN09_4	#6	NovaSeq	3'DGE	48	1uM	4	8	4	8
Noncardiotoxic kinase inhibitor	Transcriptomics	gefitinib	Human iPSC-derived cardiomyocyte line MSN09_4	#7	NovaSeq	Random primed	48	1uM	3	11	3	7
Antineoplastic	Transcriptomics	idarubicin	Human iPSC-derived cardiomyocyte line MSN01_3	#7	NovaSeq	Random primed	48	0.2uM	4	12	3	7
Antineoplastic	Transcriptomics	idarubicin	Human iPSC-derived cardiomyocyte line MSN02_4	#6	NovaSeq	3'DGE	48	0.2uM	4	8	3	5
Antineoplastic	Transcriptomics	idarubicin	Human iPSC-derived cardiomyocyte line MSN05_1	#7	NovaSeq	Random primed	48	0.2uM	4	12	3	10
Antineoplastic	Transcriptomics	idarubicin	Human iPSC-derived cardiomyocyte line MSN06_7	#7	NovaSeq	Random primed	48	0.2uM	4	11	3	6
Antineoplastic	Transcriptomics	idarubicin	Human iPSC-derived cardiomyocyte line MSN08_13	#7	NovaSeq	Random primed	48	0.2uM	4	12	2	8
Antineoplastic	Transcriptomics	idarubicin	Human iPSC-derived cardiomyocyte line MSN09_4	#6	NovaSeq	3'DGE	48	0.2uM	4	8	4	8
Noncardiotoxic kinase inhibitor	Transcriptomics	imatinib	Human iPSC-derived cardiomyocyte line MSN01_3	#7	NovaSeq	Random primed	48	5uM	4	12	2	7
Noncardiotoxic kinase inhibitor	Transcriptomics	imatinib	Human iPSC-derived cardiomyocyte line MSN02_4	#6	NovaSeq	3'DGE	48	5uM	4	8	2	5
Noncardiotoxic kinase inhibitor	Transcriptomics	imatinib	Human iPSC-derived cardiomyocyte line MSN05_1	#7	NovaSeq	Random primed	48	5uM	4	12	3	10
Noncardiotoxic kinase inhibitor	Transcriptomics	imatinib	Human iPSC-derived cardiomyocyte line MSN06_7	#7	NovaSeq	Random primed	48	5uM	3	11	2	6
Noncardiotoxic kinase inhibitor	Transcriptomics	imatinib	Human iPSC-derived cardiomyocyte line MSN09_4	#6	NovaSeq	3'DGE	48	5uM	4	8	4	8
Noncardiotoxic kinase inhibitor	Transcriptomics	imatinib	Human iPSC-derived cardiomyocyte line MSN09_4	#7	NovaSeq	Random primed	48	5uM	4	11	3	7
Non cardiovascular drug	Transcriptomics	insulin-like growth factor 1	Human iPSC-derived cardiomyocyte line MSN01_3	#7	NovaSeq	Random primed	48	40ng/ml	4	12	2	7
Non cardiovascular drug	Transcriptomics	insulin-like growth factor 1	Human iPSC-derived cardiomyocyte line MSN02_4	#7	NovaSeq	Random primed	48	40ng/ml	4	5	2	3
Non cardiovascular drug	Transcriptomics	insulin-like growth factor 1	Human iPSC-derived cardiomyocyte line MSN05_1	#7	NovaSeq	Random primed	48	40ng/ml	4	12	3	10
Non cardiovascular drug	Transcriptomics	insulin-like growth factor 1	Human iPSC-derived cardiomyocyte line MSN06_7	#7	NovaSeq	Random primed	48	40ng/ml	4	11	3	6
Non cardiovascular drug	Transcriptomics	insulin-like growth factor 1	Human iPSC-derived cardiomyocyte line MSN08_13	#7	NovaSeq	Random primed	48	40ng/ml	4	12	3	8
Non cardiovascular drug	Transcriptomics	insulin-like growth factor 1	Human iPSC-derived cardiomyocyte line MSN09_4	#7	NovaSeq	Random primed	48	40ng/ml	3	11	2	7
Cardiovascular drug	Transcriptomics	isoprenaline	Human iPSC-derived cardiomyocyte line MSN01_3	#7	NovaSeq	Random primed	48	2uM	4	12	2	7
Cardiovascular drug	Transcriptomics	isoprenaline	Human iPSC-derived cardiomyocyte line MSN02_4	#6	NovaSeq	3'DGE	48	2uM	4	8	3	5
Cardiovascular drug	Transcriptomics	isoprenaline	Human iPSC-derived cardiomyocyte line MSN05_1	#7	NovaSeq	Random primed	48	2uM	4	12	2	10
Cardiovascular drug	Transcriptomics	isoprenaline	Human iPSC-derived cardiomyocyte line MSN08_13	#7	NovaSeq	Random primed	48	2uM	4	12	2	8
Cardiovascular drug	Transcriptomics	isoprenaline	Human iPSC-derived cardiomyocyte line MSN09_4	#6	NovaSeq	3'DGE	48	2uM	4	8	4	8
Cardiovascular drug	Transcriptomics	isoprenaline	Human iPSC-derived cardiomyocyte line MSN09_4	#7	NovaSeq	Random primed	48	2uM	4	11	2	7
Cardiotoxic kinase inhibitor	Transcriptomics	lapatinib	Human iPSC-derived cardiomyocyte line MSN01_3	#7	NovaSeq	Random primed	48	2uM	4	12	2	7
Cardiotoxic kinase inhibitor	Transcriptomics	lapatinib	Human iPSC-derived cardiomyocyte line MSN02_4	#6	NovaSeq	3'DGE	48	2uM	4	8	3	5
Cardiotoxic kinase inhibitor	Transcriptomics	lapatinib	Human iPSC-derived cardiomyocyte line MSN05_1	#7	NovaSeq	Random primed	48	2uM	4	12	2	10
Cardiotoxic kinase inhibitor	Transcriptomics	lapatinib	Human iPSC-derived cardiomyocyte line MSN06_7	#7	NovaSeq	Random primed	48	2uM	3	11	2	6
Cardiotoxic kinase inhibitor	Transcriptomics	lapatinib	Human iPSC-derived cardiomyocyte line MSN08_13	#7	NovaSeq	Random primed	48	2uM	4	12	3	8
Cardiotoxic kinase inhibitor	Transcriptomics	lapatinib	Human iPSC-derived cardiomyocyte line MSN09_4	#6	NovaSeq	3'DGE	48	2uM	4	8	3	8
Cardiotoxic kinase inhibitor	Transcriptomics	lapatinib	Human iPSC-derived cardiomyocyte line MSN09_4	#7	NovaSeq	Random primed	48	2uM	4	11	3	7
Cardiovascular drug	Transcriptomics	milrinone	Human iPSC-derived cardiomyocyte line MSN01_3	#7	NovaSeq	Random primed	48	2uM	4	12	2	7
Cardiovascular drug	Transcriptomics	milrinone	Human iPSC-derived cardiomyocyte line MSN02_4	#6	NovaSeq	3'DGE	48	2uM	4	8	2	5
Cardiovascular drug	Transcriptomics	milrinone	Human iPSC-derived cardiomyocyte line MSN02_4	#7	NovaSeq	Random primed	48	2uM	2	5	2	3
Cardiovascular drug	Transcriptomics	milrinone	Human iPSC-derived cardiomyocyte line MSN05_1	#7	NovaSeq	Random primed	48	2uM	4	12	2	10
Cardiovascular drug	Transcriptomics	milrinone	Human iPSC-derived cardiomyocyte line MSN06_7	#7	NovaSeq	Random primed	48	2uM	4	11	3	6
Cardiovascular drug	Transcriptomics	milrinone	Human iPSC-derived cardiomyocyte line MSN08_13	#7	NovaSeq	Random primed	48	2uM	4	12	3	8
Cardiovascular drug	Transcriptomics	milrinone	Human iPSC-derived cardiomyocyte line MSN09_4	#6	NovaSeq	3'DGE	48	2uM	4	8	4	8
Cardiovascular drug	Transcriptomics	milrinone	Human iPSC-derived cardiomyocyte line MSN09_4	#7	NovaSeq	Random primed	48	2uM	4	11	2	7
Noncardiotoxic kinase inhibitor	Transcriptomics	nilotinib	Human iPSC-derived cardiomyocyte line MSN01_3	#7	NovaSeq	Random primed	48	3uM	4	12	2	7
Noncardiotoxic kinase inhibitor	Transcriptomics	nilotinib	Human iPSC-derived cardiomyocyte line MSN02_4	#6	NovaSeq	3'DGE	48	3uM	4	8	3	5
Noncardiotoxic kinase inhibitor	Transcriptomics	nilotinib	Human iPSC-derived cardiomyocyte line MSN05_1	#7	NovaSeq	Random primed	48	3uM	4	12	4	10
Noncardiotoxic kinase inhibitor	Transcriptomics	nilotinib	Human iPSC-derived cardiomyocyte line MSN06_7	#7	NovaSeq	Random primed	48	3uM	3	11	3	6
Noncardiotoxic kinase inhibitor	Transcriptomics	nilotinib	Human iPSC-derived cardiomyocyte line MSN08_13	#7	NovaSeq	Random primed	48	3uM	4	12	2	8
Noncardiotoxic kinase inhibitor	Transcriptomics	nilotinib	Human iPSC-derived cardiomyocyte line MSN09_4	#6	NovaSeq	3'DGE	48	3uM	4	8	3	8
Noncardiotoxic kinase inhibitor	Transcriptomics	nilotinib	Human iPSC-derived cardiomyocyte line MSN09_4	#7	NovaSeq	Random primed	48	3uM	4	11	3	7
Cardiovascular drug	Transcriptomics	olmesartan	Human iPSC-derived cardiomyocyte line MSN01_3	#7	NovaSeq	Random primed	48	1uM	4	12	2	7
Cardiovascular drug	Transcriptomics	olmesartan	Human iPSC-derived cardiomyocyte line MSN02_4	#6	NovaSeq	3'DGE	48	1uM	4	8	2	5
Cardiovascular drug	Transcriptomics	olmesartan	Human iPSC-derived cardiomyocyte line MSN05_1	#7	NovaSeq	Random primed	48	1uM	4	12	4	10
Cardiovascular drug	Transcriptomics	olmesartan	Human iPSC-derived cardiomyocyte line MSN06_7	#7	NovaSeq	Random primed	48	1uM	3	11	2	6
Cardiovascular drug	Transcriptomics	olmesartan	Human iPSC-derived cardiomyocyte line MSN08_13	#7	NovaSeq	Random primed	48	1uM	4	12	4	8
Cardiovascular drug	Transcriptomics	olmesartan	Human iPSC-derived cardiomyocyte line MSN09_4	#6	NovaSeq	3'DGE	48	1uM	4	8	4	8
Cardiovascular drug	Transcriptomics	olmesartan	Human iPSC-derived cardiomyocyte line MSN09_4	#7	NovaSeq	Random primed	48	1uM	4	11	2	7
Cardiotoxic kinase inhibitor	Transcriptomics	pazopanib	Human iPSC-derived cardiomyocyte line MSN01_3	#7	NovaSeq	Random primed	48	10uM	4	12	3	7
Cardiotoxic kinase inhibitor	Transcriptomics	pazopanib	Human iPSC-derived cardiomyocyte line MSN02_4	#6	NovaSeq	3'DGE	48	10uM	4	8	4	5
Cardiotoxic kinase inhibitor	Transcriptomics	pazopanib	Human iPSC-derived cardiomyocyte line MSN05_1	#7	NovaSeq	Random primed	48	10uM	4	12	3	10
Cardiotoxic kinase inhibitor	Transcriptomics	pazopanib	Human iPSC-derived cardiomyocyte line MSN06_7	#7	NovaSeq	Random primed	48	10uM	4	11	2	6
Cardiotoxic kinase inhibitor	Transcriptomics	pazopanib	Human iPSC-derived cardiomyocyte line MSN08_13	#7	NovaSeq	Random primed	48	10uM	4	12	2	8
Cardiotoxic kinase inhibitor	Transcriptomics	pazopanib	Human iPSC-derived cardiomyocyte line MSN09_4	#6	NovaSeq	3'DGE	48	10uM	4	8	4	8
Cardiotoxic kinase inhibitor	Transcriptomics	pazopanib	Human iPSC-derived cardiomyocyte line MSN09_4	#7	NovaSeq	Random primed	48	10uM	4	11	2	7
Cardiovascular drug	Transcriptomics	phenylephrine	Human iPSC-derived cardiomyocyte line MSN01_3	#7	NovaSeq	Random primed	48	0.1uM	4	12	2	7
Cardiovascular drug	Transcriptomics	phenylephrine	Human iPSC-derived cardiomyocyte line MSN02_4	#6	NovaSeq	3'DGE	48	0.1uM	4	8	3	5
Cardiovascular drug	Transcriptomics	phenylephrine	Human iPSC-derived cardiomyocyte line MSN05_1	#7	NovaSeq	Random primed	48	0.1uM	4	12	2	10
Cardiovascular drug	Transcriptomics	phenylephrine	Human iPSC-derived cardiomyocyte line MSN06_7	#7	NovaSeq	Random primed	48	0.1uM	4	11	3	6
Cardiovascular drug	Transcriptomics	phenylephrine	Human iPSC-derived cardiomyocyte line MSN08_13	#7	NovaSeq	Random primed	48	0.1uM	4	12	2	8
Cardiovascular drug	Transcriptomics	phenylephrine	Human iPSC-derived cardiomyocyte line MSN09_4	#6	NovaSeq	3'DGE	48	0.1uM	4	8	4	8
Cardiovascular drug	Transcriptomics	phenylephrine	Human iPSC-derived cardiomyocyte line MSN09_4	#7	NovaSeq	Random primed	48	0.1uM	4	11	2	7
Non cardiovascular drug	Transcriptomics	pioglitazone	Human iPSC-derived cardiomyocyte line MSN01_3	#7	NovaSeq	Random primed	48	3uM	4	12	2	7
Non cardiovascular drug	Transcriptomics	pioglitazone	Human iPSC-derived cardiomyocyte line MSN02_4	#7	NovaSeq	Random primed	48	3uM	4	5	4	3
Non cardiovascular drug	Transcriptomics	pioglitazone	Human iPSC-derived cardiomyocyte line MSN05_1	#7	NovaSeq	Random primed	48	3uM	4	12	3	10
Non cardiovascular drug	Transcriptomics	pioglitazone	Human iPSC-derived cardiomyocyte line MSN08_13	#7	NovaSeq	Random primed	48	3uM	4	12	3	8
Non cardiovascular drug	Transcriptomics	pioglitazone	Human iPSC-derived cardiomyocyte line MSN09_4	#7	NovaSeq	Random primed	48	3uM	4	11	4	7
Cardiotoxic kinase inhibitor	Transcriptomics	ponatinib	Human iPSC-derived cardiomyocyte line MSN01_3	#7	NovaSeq	Random primed	48	0.1uM	4	12	3	7
Cardiotoxic kinase inhibitor	Transcriptomics	ponatinib	Human iPSC-derived cardiomyocyte line MSN02_4	#6	NovaSeq	3'DGE	48	0.1uM	4	8	2	5
Cardiotoxic kinase inhibitor	Transcriptomics	ponatinib	Human iPSC-derived cardiomyocyte line MSN02_4	#7	NovaSeq	Random primed	48	0.1uM	2	5	2	3
Cardiotoxic kinase inhibitor	Transcriptomics	ponatinib	Human iPSC-derived cardiomyocyte line MSN05_1	#7	NovaSeq	Random primed	48	0.1uM	4	12	3	10
Cardiotoxic kinase inhibitor	Transcriptomics	ponatinib	Human iPSC-derived cardiomyocyte line MSN06_7	#7	NovaSeq	Random primed	48	0.1uM	4	11	3	6
Cardiotoxic kinase inhibitor	Transcriptomics	ponatinib	Human iPSC-derived cardiomyocyte line MSN08_13	#7	NovaSeq	Random primed	48	0.1uM	4	12	2	8
Cardiotoxic kinase inhibitor	Transcriptomics	ponatinib	Human iPSC-derived cardiomyocyte line MSN09_4	#6	NovaSeq	3'DGE	48	0.1uM	4	8	4	8
Cardiotoxic kinase inhibitor	Transcriptomics	ponatinib	Human iPSC-derived cardiomyocyte line MSN09_4	#7	NovaSeq	Random primed	48	0.1uM	4	11	2	7
Non cardiovascular drug	Transcriptomics	prednisolone	Human iPSC-derived cardiomyocyte line MSN01_3	#7	NovaSeq	Random primed	48	0.5uM	4	12	2	7
Non cardiovascular drug	Transcriptomics	prednisolone	Human iPSC-derived cardiomyocyte line MSN02_4	#6	NovaSeq	3'DGE	48	0.5uM	4	8	2	5
Non cardiovascular drug	Transcriptomics	prednisolone	Human iPSC-derived cardiomyocyte line MSN02_4	#7	NovaSeq	Random primed	48	0.5uM	2	5	2	3
Non cardiovascular drug	Transcriptomics	prednisolone	Human iPSC-derived cardiomyocyte line MSN05_1	#7	NovaSeq	Random primed	48	0.5uM	4	12	3	10
Non cardiovascular drug	Transcriptomics	prednisolone	Human iPSC-derived cardiomyocyte line MSN06_7	#7	NovaSeq	Random primed	48	0.5uM	3	11	2	6
Non cardiovascular drug	Transcriptomics	prednisolone	Human iPSC-derived cardiomyocyte line MSN08_13	#7	NovaSeq	Random primed	48	0.5uM	4	12	2	8
Non cardiovascular drug	Transcriptomics	prednisolone	Human iPSC-derived cardiomyocyte line MSN09_4	#6	NovaSeq	3'DGE	48	0.5uM	4	8	4	8
Non cardiovascular drug	Transcriptomics	prednisolone	Human iPSC-derived cardiomyocyte line MSN09_4	#7	NovaSeq	Random primed	48	0.5uM	4	11	3	7
Noncardiotoxic kinase inhibitor	Transcriptomics	regorafenib	Human iPSC-derived cardiomyocyte line MSN01_3	#7	NovaSeq	Random primed	48	1uM	4	12	2	7
Noncardiotoxic kinase inhibitor	Transcriptomics	regorafenib	Human iPSC-derived cardiomyocyte line MSN02_4	#6	NovaSeq	3'DGE	48	1uM	4	8	4	5
Noncardiotoxic kinase inhibitor	Transcriptomics	regorafenib	Human iPSC-derived cardiomyocyte line MSN05_1	#7	NovaSeq	Random primed	48	1uM	4	12	4	10
Noncardiotoxic kinase inhibitor	Transcriptomics	regorafenib	Human iPSC-derived cardiomyocyte line MSN06_7	#7	NovaSeq	Random primed	48	1uM	4	11	3	6
Noncardiotoxic kinase inhibitor	Transcriptomics	regorafenib	Human iPSC-derived cardiomyocyte line MSN08_13	#7	NovaSeq	Random primed	48	1uM	4	12	4	8
Noncardiotoxic kinase inhibitor	Transcriptomics	regorafenib	Human iPSC-derived cardiomyocyte line MSN09_4	#6	NovaSeq	3'DGE	48	1uM	4	8	4	8
Noncardiotoxic monoclonal antibody	Transcriptomics	rituximab	Human iPSC-derived cardiomyocyte line MSN02_4	#6	NovaSeq	3'DGE	48	3uM	4	8	2	5
Noncardiotoxic monoclonal antibody	Transcriptomics	rituximab	Human iPSC-derived cardiomyocyte line MSN05_1	#7	NovaSeq	Random primed	48	3uM	4	12	3	10
Noncardiotoxic monoclonal antibody	Transcriptomics	rituximab	Human iPSC-derived cardiomyocyte line MSN06_7	#7	NovaSeq	Random primed	48	3uM	4	11	2	6
Noncardiotoxic monoclonal antibody	Transcriptomics	rituximab	Human iPSC-derived cardiomyocyte line MSN08_13	#7	NovaSeq	Random primed	48	3uM	3	12	2	8
Noncardiotoxic monoclonal antibody	Transcriptomics	rituximab	Human iPSC-derived cardiomyocyte line MSN09_4	#6	NovaSeq	3'DGE	48	3uM	4	8	4	8
Noncardiotoxic monoclonal antibody	Transcriptomics	rituximab	Human iPSC-derived cardiomyocyte line MSN09_4	#7	NovaSeq	Random primed	48	3uM	4	11	2	7
Non cardiovascular drug	Transcriptomics	rosiglitazone	Human iPSC-derived cardiomyocyte line MSN01_3	#7	NovaSeq	Random primed	48	1uM	4	12	3	7
Non cardiovascular drug	Transcriptomics	rosiglitazone	Human iPSC-derived cardiomyocyte line MSN02_4	#7	NovaSeq	Random primed	48	1uM	4	5	4	3
Non cardiovascular drug	Transcriptomics	rosiglitazone	Human iPSC-derived cardiomyocyte line MSN05_1	#7	NovaSeq	Random primed	48	1uM	4	12	3	10
Non cardiovascular drug	Transcriptomics	rosiglitazone	Human iPSC-derived cardiomyocyte line MSN08_13	#7	NovaSeq	Random primed	48	1uM	3	12	2	8
Non cardiovascular drug	Transcriptomics	rosiglitazone	Human iPSC-derived cardiomyocyte line MSN09_4	#7	NovaSeq	Random primed	48	1uM	3	11	3	7
Noncardiotoxic kinase inhibitor	Transcriptomics	ruxolitinib	Human iPSC-derived cardiomyocyte line MSN01_3	#7	NovaSeq	Random primed	48	1uM	4	12	2	7
Noncardiotoxic kinase inhibitor	Transcriptomics	ruxolitinib	Human iPSC-derived cardiomyocyte line MSN02_4	#7	NovaSeq	Random primed	48	1uM	4	5	2	3
Noncardiotoxic kinase inhibitor	Transcriptomics	ruxolitinib	Human iPSC-derived cardiomyocyte line MSN05_1	#7	NovaSeq	Random primed	48	1uM	4	12	3	10
Noncardiotoxic kinase inhibitor	Transcriptomics	ruxolitinib	Human iPSC-derived cardiomyocyte line MSN06_7	#7	NovaSeq	Random primed	48	1uM	4	11	3	6
Noncardiotoxic kinase inhibitor	Transcriptomics	ruxolitinib	Human iPSC-derived cardiomyocyte line MSN08_13	#7	NovaSeq	Random primed	48	1uM	4	12	2	8
Noncardiotoxic kinase inhibitor	Transcriptomics	ruxolitinib	Human iPSC-derived cardiomyocyte line MSN09_4	#7	NovaSeq	Random primed	48	1uM	4	11	3	7
Non cardiovascular drug	Transcriptomics	saxagliptin	Human iPSC-derived cardiomyocyte line MSN01_3	#7	NovaSeq	Random primed	48	0.3uM	4	12	3	7
Non cardiovascular drug	Transcriptomics	saxagliptin	Human iPSC-derived cardiomyocyte line MSN02_4	#7	NovaSeq	Random primed	48	0.3uM	4	5	3	3
Non cardiovascular drug	Transcriptomics	saxagliptin	Human iPSC-derived cardiomyocyte line MSN05_1	#7	NovaSeq	Random primed	48	0.3uM	4	12	3	10
Non cardiovascular drug	Transcriptomics	saxagliptin	Human iPSC-derived cardiomyocyte line MSN08_13	#7	NovaSeq	Random primed	48	0.3uM	4	12	2	8
Non cardiovascular drug	Transcriptomics	saxagliptin	Human iPSC-derived cardiomyocyte line MSN09_4	#7	NovaSeq	Random primed	48	0.3uM	4	11	4	7
Cardiotoxic kinase inhibitor	Transcriptomics	sorafenib	Human iPSC-derived cardiomyocyte line MSN01_3	#7	NovaSeq	Random primed	48	1uM	4	12	2	7
Cardiotoxic kinase inhibitor	Transcriptomics	sorafenib	Human iPSC-derived cardiomyocyte line MSN02_4	#6	NovaSeq	3'DGE	48	1uM	4	8	3	5
Cardiotoxic kinase inhibitor	Transcriptomics	sorafenib	Human iPSC-derived cardiomyocyte line MSN05_1	#7	NovaSeq	Random primed	48	1uM	4	12	4	10
Cardiotoxic kinase inhibitor	Transcriptomics	sorafenib	Human iPSC-derived cardiomyocyte line MSN08_13	#7	NovaSeq	Random primed	48	1uM	4	12	2	8
Cardiotoxic kinase inhibitor	Transcriptomics	sorafenib	Human iPSC-derived cardiomyocyte line MSN09_4	#6	NovaSeq	3'DGE	48	1uM	4	8	4	8
Cardiotoxic kinase inhibitor	Transcriptomics	sorafenib	Human iPSC-derived cardiomyocyte line MSN09_4	#7	NovaSeq	Random primed	48	1uM	4	11	3	7
Cardiotoxic kinase inhibitor	Transcriptomics	sunitinib	Human iPSC-derived cardiomyocyte line MSN01_3	#7	NovaSeq	Random primed	48	1uM	4	12	2	7
Cardiotoxic kinase inhibitor	Transcriptomics	sunitinib	Human iPSC-derived cardiomyocyte line MSN02_4	#6	NovaSeq	3'DGE	48	1uM	4	8	2	5
Cardiotoxic kinase inhibitor	Transcriptomics	sunitinib	Human iPSC-derived cardiomyocyte line MSN02_4	#7	NovaSeq	Random primed	48	1uM	2	5	2	3
Cardiotoxic kinase inhibitor	Transcriptomics	sunitinib	Human iPSC-derived cardiomyocyte line MSN05_1	#7	NovaSeq	Random primed	48	1uM	4	12	3	10
Cardiotoxic kinase inhibitor	Transcriptomics	sunitinib	Human iPSC-derived cardiomyocyte line MSN06_7	#7	NovaSeq	Random primed	48	1uM	4	11	2	6
Cardiotoxic kinase inhibitor	Transcriptomics	sunitinib	Human iPSC-derived cardiomyocyte line MSN08_13	#7	NovaSeq	Random primed	48	1uM	4	12	2	8
Cardiotoxic kinase inhibitor	Transcriptomics	sunitinib	Human iPSC-derived cardiomyocyte line MSN09_4	#6	NovaSeq	3'DGE	48	1uM	4	8	3	8
Cardiotoxic kinase inhibitor	Transcriptomics	sunitinib	Human iPSC-derived cardiomyocyte line MSN09_4	#7	NovaSeq	Random primed	48	1uM	3	11	3	7
Non cardiovascular drug	Transcriptomics	tnf-alpha	Human iPSC-derived cardiomyocyte line MSN01_3	#7	NovaSeq	Random primed	48	50pg/ml	4	12	2	7
Non cardiovascular drug	Transcriptomics	tnf-alpha	Human iPSC-derived cardiomyocyte line MSN02_4	#7	NovaSeq	Random primed	48	50pg/ml	4	5	2	3
Non cardiovascular drug	Transcriptomics	tnf-alpha	Human iPSC-derived cardiomyocyte line MSN05_1	#7	NovaSeq	Random primed	48	50pg/ml	4	12	3	10
Non cardiovascular drug	Transcriptomics	tnf-alpha	Human iPSC-derived cardiomyocyte line MSN06_7	#7	NovaSeq	Random primed	48	50pg/ml	4	11	3	6
Non cardiovascular drug	Transcriptomics	tnf-alpha	Human iPSC-derived cardiomyocyte line MSN08_13	#7	NovaSeq	Random primed	48	50pg/ml	4	12	2	8
Non cardiovascular drug	Transcriptomics	tnf-alpha	Human iPSC-derived cardiomyocyte line MSN09_4	#7	NovaSeq	Random primed	48	50pg/ml	3	11	2	7
Noncardiotoxic kinase inhibitor	Transcriptomics	tofacitinib	Human iPSC-derived cardiomyocyte line MSN01_3	#7	NovaSeq	Random primed	48	1uM	4	12	2	7
Noncardiotoxic kinase inhibitor	Transcriptomics	tofacitinib	Human iPSC-derived cardiomyocyte line MSN02_4	#6	NovaSeq	3'DGE	48	1uM	4	8	3	5
Noncardiotoxic kinase inhibitor	Transcriptomics	tofacitinib	Human iPSC-derived cardiomyocyte line MSN05_1	#7	NovaSeq	Random primed	48	1uM	4	12	4	10
Noncardiotoxic kinase inhibitor	Transcriptomics	tofacitinib	Human iPSC-derived cardiomyocyte line MSN06_7	#7	NovaSeq	Random primed	48	1uM	2	11	2	6
Noncardiotoxic kinase inhibitor	Transcriptomics	tofacitinib	Human iPSC-derived cardiomyocyte line MSN08_13	#7	NovaSeq	Random primed	48	1uM	4	12	2	8
Noncardiotoxic kinase inhibitor	Transcriptomics	tofacitinib	Human iPSC-derived cardiomyocyte line MSN09_4	#6	NovaSeq	3'DGE	48	1uM	4	8	4	8
Noncardiotoxic kinase inhibitor	Transcriptomics	tofacitinib	Human iPSC-derived cardiomyocyte line MSN09_4	#7	NovaSeq	Random primed	48	1uM	4	11	4	7
Cardiotoxic kinase inhibitor	Transcriptomics	trametinib	Human iPSC-derived cardiomyocyte line MSN01_3	#7	NovaSeq	Random primed	48	0.1uM	4	12	3	7
Cardiotoxic kinase inhibitor	Transcriptomics	trametinib	Human iPSC-derived cardiomyocyte line MSN02_4	#6	NovaSeq	3'DGE	48	0.1uM	4	8	3	5
Cardiotoxic kinase inhibitor	Transcriptomics	trametinib	Human iPSC-derived cardiomyocyte line MSN05_1	#7	NovaSeq	Random primed	48	0.1uM	4	12	2	10
Cardiotoxic kinase inhibitor	Transcriptomics	trametinib	Human iPSC-derived cardiomyocyte line MSN08_13	#7	NovaSeq	Random primed	48	0.1uM	4	12	2	8
Cardiotoxic kinase inhibitor	Transcriptomics	trametinib	Human iPSC-derived cardiomyocyte line MSN09_4	#6	NovaSeq	3'DGE	48	0.1uM	4	8	4	8
Cardiotoxic kinase inhibitor	Transcriptomics	trametinib	Human iPSC-derived cardiomyocyte line MSN09_4	#7	NovaSeq	Random primed	48	0.1uM	4	11	2	7
Cardiotoxic monoclonal antibody	Transcriptomics	trastuzumab	Human iPSC-derived cardiomyocyte line MSN01_3	#7	NovaSeq	Random primed	48	3uM	4	12	2	7
Cardiotoxic monoclonal antibody	Transcriptomics	trastuzumab	Human iPSC-derived cardiomyocyte line MSN02_4	#6	NovaSeq	3'DGE	48	3uM	4	8	3	5
Cardiotoxic monoclonal antibody	Transcriptomics	trastuzumab	Human iPSC-derived cardiomyocyte line MSN02_4	#7	NovaSeq	Random primed	48	3uM	2	5	2	3
Cardiotoxic monoclonal antibody	Transcriptomics	trastuzumab	Human iPSC-derived cardiomyocyte line MSN05_1	#7	NovaSeq	Random primed	48	3uM	4	12	3	10
Cardiotoxic monoclonal antibody	Transcriptomics	trastuzumab	Human iPSC-derived cardiomyocyte line MSN09_4	#6	NovaSeq	3'DGE	48	3uM	4	8	4	8
Cardiotoxic monoclonal antibody	Transcriptomics	trastuzumab	Human iPSC-derived cardiomyocyte line MSN09_4	#7	NovaSeq	Random primed	48	3uM	4	11	2	7
Cardiotoxic kinase inhibitor	Transcriptomics	vandetanib	Human iPSC-derived cardiomyocyte line MSN02_4	#6	NovaSeq	3'DGE	48	0.3uM	4	8	2	5
Cardiotoxic kinase inhibitor	Transcriptomics	vandetanib	Human iPSC-derived cardiomyocyte line MSN05_1	#7	NovaSeq	Random primed	48	0.3uM	4	12	3	10
Cardiotoxic kinase inhibitor	Transcriptomics	vandetanib	Human iPSC-derived cardiomyocyte line MSN08_13	#7	NovaSeq	Random primed	48	0.3uM	4	12	2	8
Cardiotoxic kinase inhibitor	Transcriptomics	vandetanib	Human iPSC-derived cardiomyocyte line MSN09_4	#6	NovaSeq	3'DGE	48	0.3uM	4	8	4	8
Cardiotoxic kinase inhibitor	Transcriptomics	vandetanib	Human iPSC-derived cardiomyocyte line MSN09_4	#7	NovaSeq	Random primed	48	0.3uM	4	11	2	7
Noncardiotoxic kinase inhibitor	Transcriptomics	vemurafenib	Human iPSC-derived cardiomyocyte line MSN01_3	#7	NovaSeq	Random primed	48	2uM	4	12	2	7
Noncardiotoxic kinase inhibitor	Transcriptomics	vemurafenib	Human iPSC-derived cardiomyocyte line MSN02_4	#6	NovaSeq	3'DGE	48	2uM	4	8	4	5
Noncardiotoxic kinase inhibitor	Transcriptomics	vemurafenib	Human iPSC-derived cardiomyocyte line MSN05_1	#7	NovaSeq	Random primed	48	2uM	4	12	3	10
Noncardiotoxic kinase inhibitor	Transcriptomics	vemurafenib	Human iPSC-derived cardiomyocyte line MSN06_7	#7	NovaSeq	Random primed	48	2uM	4	11	3	6
Noncardiotoxic kinase inhibitor	Transcriptomics	vemurafenib	Human iPSC-derived cardiomyocyte line MSN08_13	#7	NovaSeq	Random primed	48	2uM	4	12	3	8
Noncardiotoxic kinase inhibitor	Transcriptomics	vemurafenib	Human iPSC-derived cardiomyocyte line MSN09_4	#6	NovaSeq	3'DGE	48	2uM	4	8	4	8
Noncardiotoxic kinase inhibitor	Transcriptomics	vemurafenib	Human iPSC-derived cardiomyocyte line MSN09_4	#7	NovaSeq	Random primed	48	2uM	4	11	3	7
Cardiovascular drug	Transcriptomics	verapamil	Human iPSC-derived cardiomyocyte line MSN01_3	#7	NovaSeq	Random primed	48	0.2uM	4	12	2	7
Cardiovascular drug	Transcriptomics	verapamil	Human iPSC-derived cardiomyocyte line MSN02_4	#6	NovaSeq	3'DGE	48	0.2uM	4	8	2	5
Cardiovascular drug	Transcriptomics	verapamil	Human iPSC-derived cardiomyocyte line MSN05_1	#7	NovaSeq	Random primed	48	0.2uM	4	12	3	10
Cardiovascular drug	Transcriptomics	verapamil	Human iPSC-derived cardiomyocyte line MSN06_7	#7	NovaSeq	Random primed	48	0.2uM	3	11	2	6
Cardiovascular drug	Transcriptomics	verapamil	Human iPSC-derived cardiomyocyte line MSN08_13	#7	NovaSeq	Random primed	48	0.2uM	4	12	2	8
Cardiovascular drug	Transcriptomics	verapamil	Human iPSC-derived cardiomyocyte line MSN09_4	#6	NovaSeq	3'DGE	48	0.2uM	4	8	4	8
Cardiovascular drug	Transcriptomics	verapamil	Human iPSC-derived cardiomyocyte line MSN09_4	#7	NovaSeq	Random primed	48	0.2uM	4	11	2	7
