## Supplemental Tables 1-22 for "Multiscale mapping of transcriptomic signatures for cardiotoxic drugs": Suppl_Table_04 - Cardiotoxic and noncardiotoxic TKIs.txt

Drug abbreviation	Drug name	Drug class	Cardiotoxicity frequency	Reference for cardiotoxicity
AFA	afatinib	Noncardiotoxic_kinase_inhibitor	0%	FAERS
AXI	axitinib	Noncardiotoxic_kinase_inhibitor	< 1%	Nat Rev Cardiol. 2020 Aug;17(8):474-502.
BOS	bosutinib	Noncardiotoxic_kinase_inhibitor	0%	Nat Rev Cardiol. 2020 Aug;17(8):474-502.
CAB	cabozantinib	Noncardiotoxic_kinase_inhibitor	0%	Nat Rev Cardiol. 2020 Aug;17(8):474-502.
CER	ceritinib	Noncardiotoxic_kinase_inhibitor	0%	Nat Rev Cardiol. 2020 Aug;17(8):474-502.
CRI	crizotinib	Noncardiotoxic_kinase_inhibitor	0%	Nat Rev Cardiol. 2020 Aug;17(8):474-502.
DAB	dabrafenib	Cardiotoxic_kinase_inhibitor	1-10 %	Nat Rev Cardiol. 2020 Aug;17(8):474-502.
DAS	dasatinib	Noncardiotoxic_kinase_inhibitor	0%	Nat Rev Cardiol. 2020 Aug;17(8):474-502.
ERL	erlotinib	Noncardiotoxic_kinase_inhibitor	0%	Nat Rev Cardiol. 2020 Aug;17(8):474-502.
GEF	gefitinib	Noncardiotoxic_kinase_inhibitor	0%	FAERS
IMA	imatinib	Noncardiotoxic_kinase_inhibitor	< 1%	Nat Rev Cardiol. 2020 Aug;17(8):474-502.
LAP	lapatinib	Cardiotoxic_kinase_inhibitor	1-10 %	Nat Rev Cardiol. 2020 Aug;17(8):474-502.
NIL	nilotinib	Noncardiotoxic_kinase_inhibitor	0%	Nat Rev Cardiol. 2020 Aug;17(8):474-502.
PAZ	pazopanib	Cardiotoxic_kinase_inhibitor	> 10 %	Nat Rev Cardiol. 2020 Aug;17(8):474-502.
PON	ponatinib	Cardiotoxic_kinase_inhibitor	1-10 %	Nat Rev Cardiol. 2020 Aug;17(8):474-502.
REG	regorafenib	Noncardiotoxic_kinase_inhibitor	0%	Nat Rev Cardiol. 2020 Aug;17(8):474-502.
RUX	ruxolitinib	Noncardiotoxic_kinase_inhibitor	0%	Nat Rev Cardiol. 2020 Aug;17(8):474-502.
SOR	sorafenib	Cardiotoxic_kinase_inhibitor	1-10 %	Nat Rev Cardiol. 2020 Aug;17(8):474-502.
SUN	sunitinib	Cardiotoxic_kinase_inhibitor	> 10 %	Nat Rev Cardiol. 2020 Aug;17(8):474-502.
TOF	tofacitinib	Noncardiotoxic_kinase_inhibitor	undetermined
TRA	trametinib	Cardiotoxic_kinase_inhibitor	> 10 %	Nat Rev Cardiol. 2020 Aug;17(8):474-502.
VAN	vandetanib	Cardiotoxic_kinase_inhibitor	1-10 %	Nat Rev Cardiol. 2020 Aug;17(8):474-502.
VEM	vemurafenib	Noncardiotoxic_kinase_inhibitor	0%	Nat Rev Cardiol. 2020 Aug;17(8):474-502.
BEV	bevacizumab	Cardiotoxic_monoclonal_antibody	1-10 %	Nat Rev Cardiol. 2020 Aug;17(8):474-502.
CTX	cetuximab	Noncardiotoxic_monoclonal_antibody	0%	Nat Rev Cardiol. 2020 Aug;17(8):474-502.
RTX	rituximab	Noncardiotoxic_monoclonal_antibody	< 1%	Nat Rev Cardiol. 2020 Aug;17(8):474-502.
TRS	trastuzumab	Cardiotoxic_monoclonal_antibody	> 10 %	Nat Rev Cardiol. 2020 Aug;17(8):474-502.
