## Supplemental Tables 1-22 for "Multiscale mapping of transcriptomic signatures for cardiotoxic drugs": Suppl_Table_08 - MBCOL2 for 1st eigenarray.txt

Ontology	Sample_timepoint	Sample_entryType	Sample_name	Scp	Experimental_genes_count	Scp_genes_count	Bg_genes_count	Overlap_count	Pvalue	Minus_log10_pvalue	FDR	Minus_log10_fdr	Fractional_rank	ReadWrite_overlap_symbols	Rank_with_roman_numbers
Mbco_level2	E_m_p_t_y	Diffrna	Eigenarray_1-All-F1SW-1-CMfr0-no Info-Eigenarray	Myofibril formation and organization	499	97	11336	32	4.62625001114217E-20	19.33477	0	0	1	ACTA1;ACTC1;ANKRD1;BAG3;CRYAB;FHL2;HSPB2;LDB3;LIMS2;LMOD3;MB;MYBPC3;MYH14;MYH7;MYL2;MYL3;MYLK;MYLK3;MYOCD;MYOM1;NEBL;NEXN;PDLIM5;PLN;RYR2;SMYD1;TCAP;TLN2;TNNI3;TPM1;TRDN;UNC45B	R I
Mbco_level2	E_m_p_t_y	Diffrna	Eigenarray_1-All-F1SW-1-CMfr0-no Info-Eigenarray	Apoptosis	499	86	11336	11	0.00132520417722528	2.877717	0	0	2	BAG3;BIRC5;DDIT3;FAS;FOSB;NDRG1;PMAIP1;SGK1;TGM2;TNFRSF10A;TNFRSF10B	R II
Mbco_level2	E_m_p_t_y	Diffrna	Eigenarray_1-All-F1SW-1-CMfr0-no Info-Eigenarray	Cellular response to oxidative stress	499	33	11336	6	0.00283534948209157	2.547393	0	0	3	GPX3;HMOX1;HSPA6;KL;SESN2;SRXN1	R III
Mbco_level2	E_m_p_t_y	Diffrna	Eigenarray_1-All-F1SW-1-CMfr0-no Info-Eigenarray	Signaling pathways regulating water homeostasis	499	15	11336	4	0.00343586339082507	2.463964	0	0	4	APLN;NPPA;NPPB;NPPC	R IV
Mbco_level2	E_m_p_t_y	Diffrna	Eigenarray_1-All-F1SW-1-CMfr0-no Info-Eigenarray	Carbohydrate metabolism and transport	499	79	11336	8	0.0225275247402984	1.647287	0	0	5	GCKR;H6PD;KL;PFKFB3;PPP1R3A;PYGB;PYGM;SLC5A1	R V
Mbco_level2	E_m_p_t_y	Diffrna	Eigenarray_1-All-F1SW-1-CMfr0-no Info-Eigenarray	Cardiomyocyte action potential generation and propagation	499	27	11336	4	0.0291464414113875	1.535414	0	0	6	CACNA1G;KCNJ5;KCNQ1;PLN	R VI
Mbco_level2	E_m_p_t_y	Diffrna	Eigenarray_1-All-F1SW-1-CMfr0-no Info-Eigenarray	Actin filament dynamics	499	137	11336	11	0.0392108207207828	1.406594	0	0	7	ACTA1;FHOD3;HSPA8;LMOD2;MYH14;MYL9;MYLK;PDLIM5;SYNPO2;TAGLN;TLN2	R VII
Mbco_level2	E_m_p_t_y	Diffrna	Eigenarray_1-All-F1SW-1-CMfr0-no Info-Eigenarray	Cytokinesis	499	58	11336	6	0.0413861686292744	1.383145	0	0	8	ANLN;BIRC5;CDK1;MYH14;MYLK;TEX14	R VIII
Mbco_level2	E_m_p_t_y	Diffrna	Eigenarray_1-All-F1SW-1-CMfr0-no Info-Eigenarray	Rolling cell adhesion	499	18	11336	3	0.0422864325023623	1.373799	0	0	9	CD44;MCAM;VCAM1	R IX
Mbco_level2	E_m_p_t_y	Diffrna	Eigenarray_1-All-F1SW-1-CMfr0-no Info-Eigenarray	Signaling pathways that control cell proliferation and differentiation	499	227	11336	16	0.0429543741242403	1.366993	0	0	10	APCDD1;DLL4;FGF1;FGF18;FGFR3;FOSL1;FZD1;FZD8;LEF1;LGR5;MET;NDRG1;RGS5;SFRP1;SFRP5;SPON1	R X
Mbco_level2	E_m_p_t_y	Diffrna	Eigenarray_1-All-F1SW-1-CMfr0-no Info-Eigenarray	Cellular antioxidant systems	499	21	11336	3	0.0625924466415128	1.203478	0	0	11	GCLM;TXNIP;TXNRD1	R XI
Mbco_level2	E_m_p_t_y	Diffrna	Eigenarray_1-All-F1SW-1-CMfr0-no Info-Eigenarray	Cytosolic intermediate filament and septin dynamics	499	35	11336	4	0.0662283162685959	1.178956	0	0	12	NEFH;NEFL;NEFM;NES	R XII
Mbco_level2	E_m_p_t_y	Diffrna	Eigenarray_1-All-F1SW-1-CMfr0-no Info-Eigenarray	Extracellular matrix breakdown	499	66	11336	6	0.0696333302441836	1.157183	0	0	13	ADAM15;ADAMTS15;ADAMTS6;HTRA1;MMP1;SULF1	R XIII
Mbco_level2	E_m_p_t_y	Diffrna	Eigenarray_1-All-F1SW-1-CMfr0-no Info-Eigenarray	Collagen biosynthesis	499	36	11336	4	0.0720343354399169	1.14246	0	0	14	COL12A1;COL5A1;COL5A2;TGM2	R XIV
Mbco_level2	E_m_p_t_y	Diffrna	Eigenarray_1-All-F1SW-1-CMfr0-no Info-Eigenarray	Elastogenesis	499	11	11336	2	0.0817729720141547	1.08739	0	0	15	ELN;FBN2	R XV
Mbco_level2	E_m_p_t_y	Diffrna	Eigenarray_1-All-F1SW-1-CMfr0-no Info-Eigenarray	Epidermal growth factor family signaling	499	53	11336	5	0.0826579929271497	1.082715	0	0	16	CXCR4;ERBB2;ERBB4;ERRFI1;HTATIP2	R XVI
Mbco_level2	E_m_p_t_y	Diffrna	Eigenarray_1-All-F1SW-1-CMfr0-no Info-Eigenarray	Mitotic cell cycle checkpoints	499	86	11336	7	0.0841310192023745	1.075044	0	0	17	BUB1;CCNA2;CDK1;CDKN1A;MDM2;PFKFB3;PLK3	R XVII
Mbco_level2	E_m_p_t_y	Diffrna	Eigenarray_1-All-F1SW-1-CMfr0-no Info-Eigenarray	Signaling pathways regulating cardiovascular homeostasis	499	54	11336	5	0.0879766924362192	1.055632	0	0	18	ADRA2A;CHRM2;CHRM4;RGS16;RGS5	R XVIII
Mbco_level2	E_m_p_t_y	Diffrna	Eigenarray_1-All-F1SW-1-CMfr0-no Info-Eigenarray	Cell-matrix adhesion	499	71	11336	6	0.091795502765082	1.037179	0	0	19	CD44;CSRP1;FHL2;LGALS1;SDC1;TLN2	R XIX
Mbco_level2	E_m_p_t_y	Diffrna	Eigenarray_1-All-F1SW-1-CMfr0-no Info-Eigenarray	Matricellular protein signaling	499	25	11336	3	0.0953070052293834	1.020875	0	0	20	NOV;SPHK1;SPOCK1	R XX
Mbco_level2	E_m_p_t_y	Diffrna	Eigenarray_1-All-F1SW-1-CMfr0-no Info-Eigenarray	Cellular response to radiation	499	26	11336	3	0.104386775530423	0.9813545	0	0	21	EGR1;FOS;PMAIP1	R not considered
Mbco_level2	E_m_p_t_y	Diffrna	Eigenarray_1-All-F1SW-1-CMfr0-no Info-Eigenarray	TGF-beta superfamily signaling	499	74	11336	6	0.106719680811163	0.9717555	0	0	22	BMP5;BMP7;GDF15;HTRA1;RUNX3;TCEA3	R not considered
Mbco_level2	E_m_p_t_y	Diffrna	Eigenarray_1-All-F1SW-1-CMfr0-no Info-Eigenarray	Signaling pathways regulating calcium homeostasis	499	13	11336	2	0.109525049606686	0.9604865	0	0	23	PTHLH;VDR	R not considered
Mbco_level2	E_m_p_t_y	Diffrna	Eigenarray_1-All-F1SW-1-CMfr0-no Info-Eigenarray	Signaling by extracellular matrix components	499	27	11336	3	0.113791817294014	0.943889	0	0	24	CD44;PTN;SDC1	R not considered
Mbco_level2	E_m_p_t_y	Diffrna	Eigenarray_1-All-F1SW-1-CMfr0-no Info-Eigenarray	Chromosome segregation by mitotic spindle	499	133	11336	9	0.132068037714824	0.8792022	0	0	25	ASPM;BIRC5;BUB1;CCNA2;CDK1;CENPF;DLGAP5;MTUS2;TOP2A	R not considered
Mbco_level2	E_m_p_t_y	Diffrna	Eigenarray_1-All-F1SW-1-CMfr0-no Info-Eigenarray	Cytosolic post-translational protein modification	499	30	11336	3	0.14377388115857	0.84232	0	0	26	DNAJB1;HSP90AA1;HSPA8	R not considered
Mbco_level2	E_m_p_t_y	Diffrna	Eigenarray_1-All-F1SW-1-CMfr0-no Info-Eigenarray	Autophagy	499	64	11336	5	0.150224771153366	0.8232585	0	0	27	BAG3;HSP90AA1;HSPA8;MAP1LC3B;SQSTM1	R not considered
Mbco_level2	E_m_p_t_y	Diffrna	Eigenarray_1-All-F1SW-1-CMfr0-no Info-Eigenarray	Heme, hemoglobin and bilirubin metabolism	499	31	11336	3	0.154294566910863	0.8116494	0	0	28	ABCB6;HMOX1;MB	R not considered
Mbco_level2	E_m_p_t_y	Diffrna	Eigenarray_1-All-F1SW-1-CMfr0-no Info-Eigenarray	TNF superfamily signaling	499	34	11336	3	0.187175454803032	0.7277511	0	0	29	EDA;TNFRSF10A;TNFRSF10B	R not considered
Mbco_level2	E_m_p_t_y	Diffrna	Eigenarray_1-All-F1SW-1-CMfr0-no Info-Eigenarray	Steroid hormone metabolism	499	20	11336	2	0.219228859532736	0.6591023	0	0	30	FDXR;SULT1E1	R not considered
Mbco_level2	E_m_p_t_y	Diffrna	Eigenarray_1-All-F1SW-1-CMfr0-no Info-Eigenarray	Transmembrane ion transport involved in membrane potential generation	499	112	11336	7	0.22333117140765	0.6510506	0	0	31	CA2;FXYD1;KCNQ1;SLC5A1;SLC8A1;SLC9A1;TRDN	R not considered
Mbco_level2	E_m_p_t_y	Diffrna	Eigenarray_1-All-F1SW-1-CMfr0-no Info-Eigenarray	Steroid and sex hormone signaling	499	21	11336	2	0.235716902998732	0.6276093	0	0	32	HSP90AA1;TGFB1I1	R not considered
Mbco_level2	E_m_p_t_y	Diffrna	Eigenarray_1-All-F1SW-1-CMfr0-no Info-Eigenarray	Fibronectin matrix dynamics	499	6	11336	1	0.236746249631271	0.6257169	0	0	33.5	TGM2	R not considered
Mbco_level2	E_m_p_t_y	Diffrna	Eigenarray_1-All-F1SW-1-CMfr0-no Info-Eigenarray	Metabolism of tryptophan products	499	6	11336	1	0.236746249631271	0.6257169	0	0	33.5	SLC6A4	R not considered
Mbco_level2	E_m_p_t_y	Diffrna	Eigenarray_1-All-F1SW-1-CMfr0-no Info-Eigenarray	Cell-cell adhesion	499	134	11336	8	0.237825727193855	0.6237411	0	0	35	CLDN6;CTNNA3;GJA5;GJB2;LGALS1;MYLK;PKP2;PLEKHA7	R not considered
Mbco_level2	E_m_p_t_y	Diffrna	Eigenarray_1-All-F1SW-1-CMfr0-no Info-Eigenarray	Metabolism of purines and pyrimidines	499	41	11336	3	0.269299687439719	0.5697641	0	0	36	PNP;RRM2;TK1	R not considered
Mbco_level2	E_m_p_t_y	Diffrna	Eigenarray_1-All-F1SW-1-CMfr0-no Info-Eigenarray	Transcription	499	162	11336	9	0.284613308437603	0.5457448	0	0	37	EAF1;EGR1;FOS;FOSL1;GTF2B;HEXIM1;KLF4;POLR2A;TCEA3	R not considered
Mbco_level2	E_m_p_t_y	Diffrna	Eigenarray_1-All-F1SW-1-CMfr0-no Info-Eigenarray	Signaling pathways involved in hematopoiesis	499	67	11336	4	0.341043512871944	0.4671902	0	0	38	CXCR4;JAK2;RUNX1;RUNX3	R not considered
Mbco_level2	E_m_p_t_y	Diffrna	Eigenarray_1-All-F1SW-1-CMfr0-no Info-Eigenarray	Free radical generation for respiratory burst	499	10	11336	1	0.362598717889777	0.4405737	0	0	39.5	NOXO1	R not considered
Mbco_level2	E_m_p_t_y	Diffrna	Eigenarray_1-All-F1SW-1-CMfr0-no Info-Eigenarray	Phase II biotransformation	499	10	11336	1	0.362598717889777	0.4405737	0	0	39.5	SULT1E1	R not considered
Mbco_level2	E_m_p_t_y	Diffrna	Eigenarray_1-All-F1SW-1-CMfr0-no Info-Eigenarray	Metabolism of non-essential amino acids	499	49	11336	3	0.366703099838629	0.4356854	0	0	41	ASPG;PHGDH;SLC1A5	R not considered
Mbco_level2	E_m_p_t_y	Diffrna	Eigenarray_1-All-F1SW-1-CMfr0-no Info-Eigenarray	Lipid droplet dynamics	499	29	11336	2	0.367148290730931	0.4351585	0	0	42	FITM1;RSAD2	R not considered
Mbco_level2	E_m_p_t_y	Diffrna	Eigenarray_1-All-F1SW-1-CMfr0-no Info-Eigenarray	Cellular response to hypoxia	499	50	11336	3	0.378821474794724	0.4215654	0	0	43	EGR1;HIF3A;PFKFB3	R not considered
Mbco_level2	E_m_p_t_y	Diffrna	Eigenarray_1-All-F1SW-1-CMfr0-no Info-Eigenarray	Microtubule dynamics	499	94	11336	5	0.398718444759609	0.3993337	0	0	44	DLGAP5;MAP1A;MAP2;TUBB3;TUBB4A	R not considered
Mbco_level2	E_m_p_t_y	Diffrna	Eigenarray_1-All-F1SW-1-CMfr0-no Info-Eigenarray	Glycosaminoglycan metabolism	499	31	11336	2	0.398883539411239	0.3991539	0	0	45	HAS3;SOX9	R not considered
Mbco_level2	E_m_p_t_y	Diffrna	Eigenarray_1-All-F1SW-1-CMfr0-no Info-Eigenarray	DNA recombination	499	32	11336	2	0.414472615714069	0.3825042	0	0	46	IRF4;PAX5	R not considered
Mbco_level2	E_m_p_t_y	Diffrna	Eigenarray_1-All-F1SW-1-CMfr0-no Info-Eigenarray	Cortical cytoskeleton dynamics	499	13	11336	1	0.443195971695396	0.3534042	0	0	47	TLN2	R not considered
Mbco_level2	E_m_p_t_y	Diffrna	Eigenarray_1-All-F1SW-1-CMfr0-no Info-Eigenarray	Necroptosis	499	15	11336	1	0.491192911883577	0.3087479	0	0	48	FAS	R not considered
Mbco_level2	E_m_p_t_y	Diffrna	Eigenarray_1-All-F1SW-1-CMfr0-no Info-Eigenarray	Metabolism of phenylalanine products	499	16	11336	1	0.513619794405812	0.2893583	0	0	49.5	DIO3	R not considered
Mbco_level2	E_m_p_t_y	Diffrna	Eigenarray_1-All-F1SW-1-CMfr0-no Info-Eigenarray	Purinergic signaling	499	16	11336	1	0.513619794405812	0.2893583	0	0	49.5	P2RX1	R not considered
Mbco_level2	E_m_p_t_y	Diffrna	Eigenarray_1-All-F1SW-1-CMfr0-no Info-Eigenarray	Intracellular common signaling cascades of multiple pathways	499	183	11336	8	0.55922806669415	0.252411	0	0	51	ADCY5;JAK2;MAP2K3;PDE4B;RGS16;RGS5;SQSTM1;STAT4	R not considered
Mbco_level2	E_m_p_t_y	Diffrna	Eigenarray_1-All-F1SW-1-CMfr0-no Info-Eigenarray	Drug and toxin export	499	19	11336	1	0.575152082092138	0.2402173	0	0	52	ABCB6	R not considered
Mbco_level2	E_m_p_t_y	Diffrna	Eigenarray_1-All-F1SW-1-CMfr0-no Info-Eigenarray	Neuronal signaling pathways	499	68	11336	3	0.58098883717333	0.2358322	0	0	53	CNR1;PLXNA4;SEMA5A	R not considered
Mbco_level2	E_m_p_t_y	Diffrna	Eigenarray_1-All-F1SW-1-CMfr0-no Info-Eigenarray	Mitochondrial dynamics	499	45	11336	2	0.595342256938251	0.2252333	0	0	54	DNM1;MTFR2	R not considered
Mbco_level2	E_m_p_t_y	Diffrna	Eigenarray_1-All-F1SW-1-CMfr0-no Info-Eigenarray	Fatty acid metabolism	499	94	11336	4	0.59868806467508	0.2227994	0	0	55	CYP2J2;FABP3;FADS2;HACD1	R not considered
Mbco_level2	E_m_p_t_y	Diffrna	Eigenarray_1-All-F1SW-1-CMfr0-no Info-Eigenarray	mRNA capping, editing, polyadenylation and nuclear export	499	48	11336	2	0.63068144392616	0.2001899	0	0	56	APOBEC2;NXF1	R not considered
Mbco_level2	E_m_p_t_y	Diffrna	Eigenarray_1-All-F1SW-1-CMfr0-no Info-Eigenarray	Ubiquitin mediated proteasomal degradation	499	100	11336	4	0.647457670377925	0.1887886	0	0	57	MDM2;PSMC4;UBC;UCHL1	R not considered
Mbco_level2	E_m_p_t_y	Diffrna	Eigenarray_1-All-F1SW-1-CMfr0-no Info-Eigenarray	Transmembrane water and ion transport not involved in membrane potential generatation	499	26	11336	1	0.690182507015566	0.1610361	0	0	58	AQP3	R not considered
Mbco_level2	E_m_p_t_y	Diffrna	Eigenarray_1-All-F1SW-1-CMfr0-no Info-Eigenarray	Complement pathway and regulation	499	28	11336	1	0.716919021809818	0.1445299	0	0	59	MASP1	R not considered
Mbco_level2	E_m_p_t_y	Diffrna	Eigenarray_1-All-F1SW-1-CMfr0-no Info-Eigenarray	Filopodium and lamellipodium organization	499	84	11336	3	0.721680706353743	0.1416549	0	0	60	MYL9;MYLK3;TXNRD1	R not considered
Mbco_level2	E_m_p_t_y	Diffrna	Eigenarray_1-All-F1SW-1-CMfr0-no Info-Eigenarray	Iron homeostasis	499	29	11336	1	0.729410833620042	0.1370278	0	0	61	FTL	R not considered
Mbco_level2	E_m_p_t_y	Diffrna	Eigenarray_1-All-F1SW-1-CMfr0-no Info-Eigenarray	Amyloid generation and aggregation	499	60	11336	2	0.748192420102934	0.1259867	0	0	62	A2M;CLU	R not considered
Mbco_level2	E_m_p_t_y	Diffrna	Eigenarray_1-All-F1SW-1-CMfr0-no Info-Eigenarray	Chromatin remodeling	499	115	11336	4	0.751363225076587	0.1241501	0	0	63	HIST1H1D;HIST1H1E;SALL1;SMYD1	R not considered
Mbco_level2	E_m_p_t_y	Diffrna	Eigenarray_1-All-F1SW-1-CMfr0-no Info-Eigenarray	Signaling pathways involved in glucose and lipid homeostasis	499	38	11336	1	0.81976960841517	0.08630819	0	0	64	IRS2	R not considered
Mbco_level2	E_m_p_t_y	Diffrna	Eigenarray_1-All-F1SW-1-CMfr0-no Info-Eigenarray	Post-translational protein modification and quality control during biosynthetic-secretory pathway	499	129	11336	4	0.825543215033074	0.08326019	0	0	65	DDIT3;ERO1B;FBXO2;TMEM129	R not considered
Mbco_level2	E_m_p_t_y	Diffrna	Eigenarray_1-All-F1SW-1-CMfr0-no Info-Eigenarray	Membrane lipid metabolism	499	42	11336	1	0.849566261087214	0.07080274	0	0	66	SPHK1	R not considered
Mbco_level2	E_m_p_t_y	Diffrna	Eigenarray_1-All-F1SW-1-CMfr0-no Info-Eigenarray	Centrosome cycle	499	80	11336	2	0.873110540452391	0.05893077	0	0	67.5	CDK1;CDKN1A	R not considered
Mbco_level2	E_m_p_t_y	Diffrna	Eigenarray_1-All-F1SW-1-CMfr0-no Info-Eigenarray	Microtubule organization center dynamics	499	80	11336	2	0.873110540452391	0.05893077	0	0	67.5	ASPM;PLK3	R not considered
Mbco_level2	E_m_p_t_y	Diffrna	Eigenarray_1-All-F1SW-1-CMfr0-no Info-Eigenarray	Degradation by lysosomal enzymes	499	46	11336	1	0.874444993333133	0.0582675	0	0	69.5	GLA	R not considered
Mbco_level2	E_m_p_t_y	Diffrna	Eigenarray_1-All-F1SW-1-CMfr0-no Info-Eigenarray	Mitochondrial energy production	499	46	11336	1	0.874444993333133	0.0582675	0	0	69.5	IDH2	R not considered
Mbco_level2	E_m_p_t_y	Diffrna	Eigenarray_1-All-F1SW-1-CMfr0-no Info-Eigenarray	mRNA translation	499	83	11336	2	0.88595386452254	0.05258889	0	0	71	EEF1A2;ZPR1	R not considered
Mbco_level2	E_m_p_t_y	Diffrna	Eigenarray_1-All-F1SW-1-CMfr0-no Info-Eigenarray	Pattern recognition signaling	499	53	11336	1	0.9085105703395	0.04167002	0	0	72	IFIT1	R not considered
Mbco_level2	E_m_p_t_y	Diffrna	Eigenarray_1-All-F1SW-1-CMfr0-no Info-Eigenarray	Control of postsynaptic potential	499	59	11336	1	0.930260963727067	0.0313952	0	0	73	NPTX2	R not considered
Mbco_level2	E_m_p_t_y	Diffrna	Eigenarray_1-All-F1SW-1-CMfr0-no Info-Eigenarray	RNA surveillance and degradation	499	70	11336	1	0.957619273131503	0.01880712	0	0	74	ZFP36	R not considered
Mbco_level2	E_m_p_t_y	Diffrna	Eigenarray_1-All-F1SW-1-CMfr0-no Info-Eigenarray	Vesicle exocytosis	499	80	11336	1	0.973063719829956	0.01185872	0	0	75	SYN2	R not considered
Mbco_level2	E_m_p_t_y	Diffrna	Eigenarray_1-All-F1SW-1-CMfr0-no Info-Eigenarray	Endocytic pathway	499	175	11336	3	0.984882654759785	0.006615511	0	0	76	DNM1;MCOLN3;SNAP91	R not considered
Mbco_level2	E_m_p_t_y	Diffrna	Eigenarray_1-All-F1SW-1-CMfr0-no Info-Eigenarray	Ribonucleoprotein biogenesis	499	141	11336	1	0.998318169084441	0.0007310248	0	0	77	RRP12	R not considered
Mbco_level2	E_m_p_t_y	Diffrna	Eigenarray_1-All-F1SW-1-CMfr0-no Info-Eigenarray	Eukaryotic cilium and flagellum dynamics	499	152	11336	1	0.998981753318727	0.0004424442	0	0	78	NEK8	R not considered
Mbco_level2	E_m_p_t_y	Diffrna	Eigenarray_1-All-F1SW-1-CMfr0-no Info-Eigenarray	Histone modification	499	168	11336	1	0.999509687327607	0.0002129923	0	0	79	SMYD2	R not considered
