## Supplemental Tables 1-22 for "Multiscale mapping of transcriptomic signatures for cardiotoxic drugs": Suppl_Table_16A - Adult human heart cell type enrichment cluster marker genes iPSCd CM single cell RNAseq.txt

Ontology	Sample_timepoint	Sample_entryType	Sample_name	Scp	Experimental_genes_count	Scp_genes_count	Bg_genes_count	Overlap_count	Pvalue	Minus_log10_pvalue	FDR	Minus_log10_fdr	Fractional_rank	ReadWrite_overlap_symbols	Rank_with_roman_numbers
Tucker_2020_cardio_marker_genes	H0	Diffrna_up	Cluster_0_vs_Rest	4. Ventricular Cardiomyocyte I	396	213	4401	64	1.23721787790198E-19	18.90755	0	0	1	ABLIM1;ACO2;ACTN2;ADAM23;ADPRHL1;AKAP6;ALPK2;ANK2;ATP1B1;ATP2A2;CACNB2;CAMK2D;CAP2;CCDC141;CKMT2;CORIN;CTNNA3;DPF3;DTNA;FBN2;FBXO32;FBXO40;FHL2;FHOD3;FILIP1;HACD1;HADHB;KLHL31;LDB3;LRRC39;MLIP;MTUS2;MYBPC3;MYH7;MYH7B;MYL2;MYL3;MYLK3;MYOM1;MYOZ2;NEBL;NEXN;OBSCN;PDE4DIP;PDLIM5;PKP2;PLN;PPM1K;PPP1R1C;QKI;RBFOX1;RCAN2;RYR2;SCN5A;SLC5A1;SLC8A1;SMYD1;SPHKAP;TNNI3;TNNT2;TRDN;TRIM54;TTN;TXLNB	R I
Tucker_2020_cardio_marker_genes	H0	Diffrna_up	Cluster_0_vs_Rest	3. Atrial Cardiomyocyte	396	101	4401	37	1.03497813363475E-14	13.98507	0	0	2	ACTC1;ACTN2;AKAP6;ANK2;ANKRD1;ATP2A2;CACNB2;CAMK2D;DTNA;FILIP1;FRMD5;LDB3;MYBPC3;MYH6;MYL4;MYL7;MYOM1;MYOZ2;NEBL;NEDD4L;NEXN;NPPA;OBSCN;PAM;PDE4D;PDE4DIP;PDLIM5;PPARGC1A;PRKAG2;RBFOX1;RYR2;SLC8A1;TNNT2;TPM1;TRDN;TRIM55;TTN	R II
Tucker_2020_cardio_marker_genes	H0	Diffrna_up	Cluster_0_vs_Rest	15. Ventricular Cardiomyocyte III	396	62	4401	28	4.15784618885108E-14	13.38113	0	0	3	ABLIM1;ACTN2;AKAP6;ANKRD1;CACNB2;CLIC5;CTNNA3;DUSP27;FILIP1;GPAT3;LDB3;MLIP;MYBPC3;MYH7;MYOM1;MYOZ2;NEXN;NRAP;OBSCN;PDE4D;PDE4DIP;PDLIM5;QKI;RYR2;SLC8A1;TNNT2;TPM1;TTN	R III
Tucker_2020_cardio_marker_genes	H0	Diffrna_up	Cluster_0_vs_Rest	6. Ventricular Cardiomyocyte II	396	39	4401	17	9.48999818222643E-09	8.022734	0	0	4	ABLIM1;AKAP6;CACNB2;CTNNA3;FHL2;LDB3;MLIP;MYBPC3;MYOM1;NEBL;NEXN;PDE4DIP;PDLIM5;RYR2;SLC8A1;TNNT2;TTN	R IV
Tucker_2020_cardio_marker_genes	H0	Diffrna_up	Cluster_0_vs_Rest	1. Fibroblast I	396	15	4401	1	0.7574839962194	0.1206265	0	0	5	LAMA2	R V
Tucker_2020_cardio_marker_genes	H0	Diffrna_up	Cluster_1_vs_Rest	2. Fibroblast II	384	62	4401	13	0.00219688432072381	2.658193	0	0	1	ACSM3;BNC2;CFH;COL6A3;CRISPLD2;DCN;DDR2;ELN;FBN1;MGP;PLXDC2;SLIT2;UNC5C	R I
Tucker_2020_cardio_marker_genes	H0	Diffrna_up	Cluster_1_vs_Rest	13. Vascular Smooth Muscle	384	30	4401	5	0.11512098589938	0.9388455	0	0	2	ACTA2;CARMN;FN1;MYH11;PRKG1	R II
Tucker_2020_cardio_marker_genes	H0	Diffrna_up	Cluster_1_vs_Rest	1. Fibroblast I	384	15	4401	3	0.136924529905342	0.8635187	0	0	3	ACSM3;DCN;ELN	R III
Tucker_2020_cardio_marker_genes	H0	Diffrna_up	Cluster_1_vs_Rest	7. Pericyte	384	18	4401	3	0.203411430138506	0.6916246	0	0	4	CARMN;EPS8;PDGFRB	R IV
Tucker_2020_cardio_marker_genes	H0	Diffrna_up	Cluster_1_vs_Rest	14. Fibroblast III	384	47	4401	6	0.22312018672999	0.6514611	0	0	5	AKAP12;AXL;BNC2;CRISPLD2;SPSB1;TWIST2	R V
Tucker_2020_cardio_marker_genes	H0	Diffrna_up	Cluster_2_vs_Rest	9.Endothelium I	102	24	4401	1	0.431229204700549	0.3652918	0	0	1	SYNE2	R I
Tucker_2020_cardio_marker_genes	H0	Diffrna_up	Cluster_2_vs_Rest	8. Macrophage	102	30	4401	1	0.506304484717139	0.2955882	0	0	2	DLEU2	R II
Tucker_2020_cardio_marker_genes	H0	Diffrna_up	Cluster_2_vs_Rest	14. Fibroblast III	102	47	4401	1	0.669777685310211	0.1740693	0	0	3	CMSS1	R III
Tucker_2020_cardio_marker_genes	H0	Diffrna_up	Cluster_3_vs_Rest	4. Ventricular Cardiomyocyte I	114	213	4401	24	4.50557382615581E-10	9.34625	0	0	1	ACOT11;ANO5;CMYA5;ETFDH;EXOC6B;FHIT;GAB1;HDAC9;INPP4B;LRRC39;MYBPC3;MYH7B;MYOCD;NEBL;PPP1R12B;RASGRP3;RBM20;RYR2;SLC8A1;SORBS1;SORBS2;TNNT2;TTN;WNK2	R I
Tucker_2020_cardio_marker_genes	H0	Diffrna_up	Cluster_3_vs_Rest	6. Ventricular Cardiomyocyte II	114	39	4401	11	1.97589005199077E-09	8.704237	0	0	2	CMYA5;MYBPC3;NEBL;PPP1R12B;RBM20;RYR2;SLC8A1;SORBS1;SORBS2;TNNT2;TTN	R II
Tucker_2020_cardio_marker_genes	H0	Diffrna_up	Cluster_3_vs_Rest	3. Atrial Cardiomyocyte	114	101	4401	15	2.90403422972177E-08	7.536998	0	0	3	CALD1;CMYA5;EXOC6B;IGF1R;MYBPC3;NEBL;PPARGC1A;PPP1R12B;RBM20;RYR2;SLC8A1;SORBS1;SORBS2;TNNT2;TTN	R III
Tucker_2020_cardio_marker_genes	H0	Diffrna_up	Cluster_3_vs_Rest	15. Ventricular Cardiomyocyte III	114	62	4401	11	3.63085875704893E-07	6.439991	0	0	4	ARHGEF12;CMYA5;EXOC6B;MYBPC3;RBM20;RYR2;SLC8A1;SORBS1;SORBS2;TNNT2;TTN	R IV
Tucker_2020_cardio_marker_genes	H0	Diffrna_up	Cluster_3_vs_Rest	14. Fibroblast III	114	47	4401	4	0.0323959406254581	1.489509	0	0	5	BANP;CREB5;PGAP1;RBMS3	R V
Tucker_2020_cardio_marker_genes	H0	Diffrna_up	Cluster_4_vs_Rest	1. Fibroblast I	312	15	4401	1	0.668721144466245	0.1747549	0	0	1	MGST1	R I
Tucker_2020_cardio_marker_genes	H0	Diffrna_up	Cluster_4_vs_Rest	7. Pericyte	312	18	4401	1	0.734522236256026	0.1339951	0	0	2	RGS5	R II
Tucker_2020_cardio_marker_genes	H0	Diffrna_up	Cluster_4_vs_Rest	6. Ventricular Cardiomyocyte II	312	39	4401	2	0.775398660894074	0.110475	0	0	3	PLCXD3;TNNT2	R III
Tucker_2020_cardio_marker_genes	H0	Diffrna_up	Cluster_4_vs_Rest	14. Fibroblast III	312	47	4401	2	0.856718277471969	0.06716197	0	0	4	MT2A;VCAN	R IV
Tucker_2020_cardio_marker_genes	H0	Diffrna_up	Cluster_4_vs_Rest	2. Fibroblast II	312	62	4401	2	0.941209822551032	0.02631355	0	0	5	MGST1;VCAN	R V
Tucker_2020_cardio_marker_genes	H0	Diffrna_up	Cluster_5_vs_Rest	9.Endothelium I	279	24	4401	4	0.0615714598989128	1.210621	0	0	1	ADGRF5;B2M;PECAM1;VWF	R I
Tucker_2020_cardio_marker_genes	H0	Diffrna_up	Cluster_5_vs_Rest	10. Endothelium II	279	39	4401	4	0.232142180135035	0.6342459	0	0	2	CD9;PECAM1;POSTN;VWF	R II
Tucker_2020_cardio_marker_genes	H0	Diffrna_up	Cluster_5_vs_Rest	8. Macrophage	279	30	4401	3	0.29563740484937	0.5292406	0	0	3	IQGAP2;RBM47;TRPS1	R III
Tucker_2020_cardio_marker_genes	H0	Diffrna_up	Cluster_5_vs_Rest	7. Pericyte	279	18	4401	2	0.31764670844863	0.4980556	0	0	4	CPM;SPARCL1	R IV
Tucker_2020_cardio_marker_genes	H0	Diffrna_up	Cluster_5_vs_Rest	17. Lymphocyte	279	8	4401	1	0.408076323922352	0.3892586	0	0	5	B2M	R V
