## Supplemental Tables 1-22 for "Multiscale mapping of transcriptomic signatures for cardiotoxic drugs": Suppl_Table_16B - Developing human heart cell type enrichment cluster marker genes iPSCd CM single cell RNAseq.txt

Ontology	Sample_timepoint	Sample_entryType	Sample_name	Scp	Experimental_genes_count	Scp_genes_count	Bg_genes_count	Overlap_count	Pvalue	Minus_log10_pvalue	FDR	Minus_log10_fdr	Fractional_rank	ReadWrite_overlap_symbols	Rank_with_roman_numbers
Asp_2019_developing_heart_cell_types	H0	Diffrna_up	Cluster_0_vs_Rest	Ventricular cardiomyocytes	396	594	4401	305	9.83868633895721E-215	214.0071	0	0	1	A4GALT;ABLIM1;ACO2;ACTC1;ACTN2;ADCY5;ADPRHL1;AFG3L2;AGL;AKAP6;ALDOC;ALKBH7;ALPK2;ANAPC16;ANK2;ANKRD1;APOBEC2;ARL6IP5;ASB2;ATP1A1;ATP1B1;ATP2A2;BAG3;BANCR;BCAM;BMP7;BNIP3;BVES;BZW2;CAMK2D;CAP2;CCDC141;CCDC69;CHCHD10;CIB2;CISD1;CKM;CKMT2;CNOT11;COL21A1;COMMD6;COMTD1;CORIN;COX14;COX17;COX4I1;COX5A;COX5B;COX6A2;COX6B1;COX6C;COX7A1;COX7A2;COX7B;COX7C;COX8A;CPVL;CRIP1;CRIP2;CRYAB;CSRP3;CTNNA3;CYC1;CYCS…	R I
Asp_2019_developing_heart_cell_types	H0	Diffrna_up	Cluster_0_vs_Rest	Atrial cardiomyocytes	396	563	4401	248	4.05375597137767E-140	139.3921	0	0	2	ABLIM1;ACO2;ACTC1;ACTN2;ADAM23;ADCY5;ADPRHL1;AGL;ALDOC;ALPK2;ANAPC16;ANK2;ANKRD1;APOBEC2;ARL6IP5;ASB2;ATP1A1;ATP2A2;BAG3;BMP7;BNIP3;BVES;BZW2;CAMK2D;CAP2;CAV2;CCDC141;CCDC69;CHCHD10;CIB2;CISD1;CKM;CKMT2;CLIC5;CORIN;COX14;COX17;COX4I1;COX5A;COX5B;COX6A2;COX6B1;COX6C;COX7A1;COX7A2;COX7B;COX7C;COX8A;CRIP1;CRIP2;CRYAB;CSRP3;CYC1;CYCS;DES;DKK3;DPF3;DSP;DTNA;DUSP26;DUSP27;ECI1;ENO3;ERBB2;ETFB;FABP3;FAM…	R II
Asp_2019_developing_heart_cell_types	H0	Diffrna_up	Cluster_0_vs_Rest	Myoz2-enriched cardiomyocytes	396	302	4401	185	2.00193029576536E-131	130.6985	0	0	3	ACTC1;ACTN2;ADPRHL1;ALDOC;ANAPC16;ANKRD1;APOBEC2;ASB2;BANCR;BNIP3;BZW2;CAP2;CCDC69;CHCHD10;CISD1;CKM;CKMT2;COL21A1;COMMD6;COX17;COX4I1;COX5A;COX5B;COX6A2;COX6B1;COX6C;COX7A1;COX7A2;COX7B;COX7C;COX8A;CRIP1;CRIP2;CRYAB;CSRP3;CYC1;CYCS;DECR1;DES;ECH1;EIF1B;EIF3K;ENO3;ETFB;FABP3;FAM162A;FHL2;FITM1;GAMT;GAPDH;GNG5;GOT1;GPI;GYG1;HACD1;HIGD1A;HIGD2A;HOPX;HSF1;HSPB1;HSPB2;HSPB3;HSPB7;IDH2;IDH3A;ITGB1BP2;…	R III
Asp_2019_developing_heart_cell_types	H0	Diffrna_up	Cluster_0_vs_Rest	Erythrocytes	396	515	4401	52	0.197455021083611	0.7045318	0	0	4	ANAPC16;ATP6V0D1;BAG1;BSG;CCNDBP1;COX6B1;COX7A2;COX7B;CYB5R1;CYSTM1;EIF1B;FIS1;GABARAPL2;GHITM;GLUL;HIGD1A;HIST3H2A;HK1;HSF1;LAMTOR5;MAP1LC3B;MARCH2;MGST3;MPC2;MYL4;NCOA4;NDUFA6;NDUFB1;NDUFB10;NDUFB9;NUDT4;OAZ1;POLR2L;PPP1R14C;PRDX1;PRDX2;PRDX5;RBM38;RILP;RNF10;RPLP1;S100A4;SMIM5;TESC;TIMM8B;TMEM56;TMOD1;TNNC1;UBL5;UQCR10;UQCR11;VPS28	R IV
Asp_2019_developing_heart_cell_types	H0	Diffrna_up	Cluster_0_vs_Rest	Fibroblast-like (related to smaller vascular development)	396	267	4401	5	0.999999849291847	6.545172E-08	0	0	5	AKR1B1;ANXA6;BZW2;COL21A1;RGS5	R V
Asp_2019_developing_heart_cell_types	H0	Diffrna_up	Cluster_1_vs_Rest	Epicardium-derived cells	384	344	4401	138	2.27840545289978E-64	63.64237	0	0	1	ACTA2;ACTB;ACTG1;ADAMTS2;AKAP12;ANXA1;ARF4;ARID5B;ASPN;BASP1;C1R;CALD1;CCL2;CD200;CD248;CDC42EP1;CEMIP;CLDN11;CLEC11A;CNN3;CNTFR;COL14A1;COL1A1;COL1A2;COL3A1;COL5A1;COL5A2;COL6A1;COL6A2;COL6A3;COL9A3;CPXM1;CREB3L1;CST3;DCN;DDR2;EFNB1;EMILIN1;EPB41L2;EVA1B;FAM114A1;FBLN1;FBLN5;FBN1;FKBP10;FKBP7;FLNA;FN1;FSTL1;GAS1;GDF6;GLIPR2;GLT8D2;GNG12;GPC3;H2AFJ;H3F3B;HIC1;HMGN1;IL32;ISLR;ITM2C;KDELR1;KDELR2;L…	R I
Asp_2019_developing_heart_cell_types	H0	Diffrna_up	Cluster_1_vs_Rest	Fibroblast-like (related to smaller vascular development)	384	267	4401	111	1.86716387029063E-52	51.72882	0	0	2	ACTB;ACTG1;ANXA1;ANXA5;AP3S1;BGN;CALD1;CCDC3;CCL2;CDC42EP1;CLEC11A;CLMP;CNN3;CNTFR;COL1A1;COL1A2;COL3A1;COL5A1;COL5A2;COL6A1;COL6A2;COL6A3;COTL1;CST3;CYGB;DCN;DDR2;DLK1;ECM1;EMILIN1;EMP1;EPB41L2;EVA1B;FBLN1;FBN1;FILIP1L;FN1;FSTL1;GBP4;GLIPR2;GPC3;H2AFJ;HEY1;HIC1;HNMT;ID3;IGFBP2;IL32;ISLR;ITM2C;ITPRIPL2;KDELR3;LGALS1;LIMA1;LINC00632;LOX;LRP1;LRRC17;LUM;MARCKS;MDFI;MEST;MFAP4;MLXIP;MMP2;MXRA8;NRK;N…	R II
Asp_2019_developing_heart_cell_types	H0	Diffrna_up	Cluster_1_vs_Rest	Smooth muscle cells / fibroblast-like	384	325	4401	116	1.09006177956777E-46	45.96255	0	0	3	ACTA2;ACTB;ACTG1;ACTG2;AKAP12;AP3S1;ARF4;ARID5B;BASP1;BMP4;BOC;C1R;CALD1;CCDC80;CD248;CFI;CNTFR;COL14A1;COL1A1;COL1A2;COL3A1;COL5A1;COL5A2;COL6A3;COL9A3;COPZ2;CPE;DDR2;DLK1;EFEMP1;EFNB1;ELN;EMILIN1;EPHB2;F10;FAM114A1;FBLN1;FBLN5;FKBP10;FLNA;FN1;FOXP2;FSTL1;GAS1;GFRA1;GLIPR1;GLT8D2;GPC3;H3F3B;HGF;HMGN1;HOXA3;HOXB4;HSPA5;ID3;IGFBP5;INHBA;ISLR;JAG1;LGALS1;LRRC17;MARCKS;MDFI;MEIS3;MEST;MFAP2;MFAP4;MG…	R III
Asp_2019_developing_heart_cell_types	H0	Diffrna_up	Cluster_1_vs_Rest	Fibroblast-like (related to larger vascular development)	384	306	4401	105	5.01174584609039E-40	39.30001	0	0	4	ACTA2;ACTB;ACTG1;ADGRA2;AKAP12;ANXA1;APOC1;ARPC2;BGN;CALD1;CAMK2N1;CAP1;CARMN;CCDC3;CCL2;CD248;CDC42EP1;CHST2;CLEC11A;CNN3;COL3A1;COL5A2;COL5A3;COL6A3;COTL1;CYGB;DENND2A;DLK1;DNAJC12;EBF1;ECM1;EHD2;ENC1;EPB41L2;EPS8;EVA1B;F2R;FBN1;FILIP1L;FLNA;FN1;FOXS1;GBP1;HEY1;HEYL;HGF;HIC1;HNMT;ID3;IFITM3;IGFBP2;IL33;ITGA1;ITGA11;ITM2C;LASP1;LGALS1;LIMA1;LIMD2;LINC00632;LRP1;MARCKS;MLXIP;MYC;MYLK;NGFR;NOTCH3;…	R IV
Asp_2019_developing_heart_cell_types	H0	Diffrna_up	Cluster_1_vs_Rest	Fibroblast-like (related to cardiac skeleton connective tissue)	384	276	4401	81	4.22508498249037E-25	24.37416	0	0	5	ACTA2;ACTG1;ANGPTL2;ANXA5;ARID5B;ASPN;BGN;BMP4;BOC;CLMP;CNN3;COL1A1;COL1A2;COL5A1;COL5A2;COL6A1;COL6A2;COL6A3;COL9A3;DDR2;EDIL3;EMILIN1;ENC1;FAM114A1;FAP;FBLN1;FBLN2;FILIP1L;FKBP10;FKBP7;FMOD;GAS1;GBP4;GLT8D2;GNG2;GPC3;H3F3B;HMGN1;ID3;INHBA;KDELR3;LGALS1;LIMA1;LINC00632;LOX;MFAP2;MFAP4;MGP;MMP2;MXRA8;NLRP1;NSG1;OLFM2;P3H1;P3H3;PCOLCE;PDGFRA;PLAC9;POSTN;PTMA;PTN;RAB32;RCN2;RCN3;S100A11;SAMD11;SERP…	R V
Asp_2019_developing_heart_cell_types	H0	Diffrna_up	Cluster_2_vs_Rest	Cardiac neural crest cells & Schwann progenitor cells	102	419	4401	33	7.89695954070933E-11	10.10254	0	0	1	ACOT7;ARL6IP1;ASRGL1;BUB3;CALM2;CDKN2D;CEP78;DUT;FADS1;H1FX;H2AFZ;HINT1;HIST1H1D;HIST1H4C;HMGB1;HNRNPA2B1;ILF2;KHDRBS1;KIF20B;MAD2L2;MYEF2;PSIP1;RAN;RBMX;RRM1;SMC3;STMN1;SVIP;TMEM97;TMSB15A;TTL;TUBA1A;TUBB	R I
Asp_2019_developing_heart_cell_types	H0	Diffrna_up	Cluster_2_vs_Rest	Myoz2-enriched cardiomyocytes	102	302	4401	16	0.00137634548959847	2.861273	0	0	2	ACYP1;AURKA;BIRC5;CCNB2;CDKN3;HINT1;HMGB2;HMGB3;HMGN2;MAD2L1;PBK;PTTG1;RPA3;STMN1;TYMS;UBE2T	R II
Asp_2019_developing_heart_cell_types	H0	Diffrna_up	Cluster_2_vs_Rest	Endothelium / pericytes / adventitia	102	623	4401	21	0.0457235364860756	1.33986	0	0	3	APOLD1;CARHSP1;CKLF;FABP5;H1FX;H2AFZ;HINT1;HMGB1;HMGB3;HNRNPAB;KPNB1;NEURL1B;RDX;SNRPB;SNRPD1;STMN1;SVIP;TUBA1A;TUBA1B;TUBB6;UBALD2	R III
Asp_2019_developing_heart_cell_types	H0	Diffrna_up	Cluster_2_vs_Rest	Fibroblast-like (related to larger vascular development)	102	306	4401	12	0.0489486985027304	1.310259	0	0	4	CDC7;DBI;FABP5;HMGB1;NUCKS1;PHGDH;SMC4;SNRPB;SNRPD1;TMSB15A;TUBA1B;TUBB6	R IV
Asp_2019_developing_heart_cell_types	H0	Diffrna_up	Cluster_2_vs_Rest	Erythrocytes	102	515	4401	15	0.20796538517098	0.6820089	0	0	5	ANP32B;ARL6IP1;CACYBP;CALM2;CARHSP1;CDKN2D;CKS2;DCK;DNAJC9;H2AFX;HSP90AA1;PA2G4;POLE3;TUBB4B;TUBB6	R V
Asp_2019_developing_heart_cell_types	H0	Diffrna_up	Cluster_3_vs_Rest	Atrial cardiomyocytes	114	563	4401	35	2.91693881003405E-07	6.535073	0	0	1	ACOT11;AKAP9;ARID2;CMYA5;COL4A5;EMC10;FRY;HIF3A;KAT6B;LRBA;LRRC39;MT-ATP6;MT-CO3;MT-CYB;MT-ND1;MT-ND2;MT-ND3;MT-ND4L;MT-ND5;MYBPC3;MYH7B;MYOCD;NBEA;NEBL;PPP1R12B;PTPRK;RBM20;RNF207;RYR2;SLC8A1;SORBS2;TMEM185A;TNNT2;TTN;WNK2	R I
Asp_2019_developing_heart_cell_types	H0	Diffrna_up	Cluster_3_vs_Rest	Ventricular cardiomyocytes	114	594	4401	36	3.50761259156699E-07	6.454988	0	0	2	ACOT11;CMYA5;EMC10;EPS15;FASTKD1;GAB1;IGF1R;INPP4B;IVNS1ABP;LGR4;LRRC39;MT-ATP6;MT-CO3;MT-CYB;MT-ND1;MT-ND2;MT-ND3;MT-ND4L;MT-ND5;MYBPC3;MYH7B;MYOCD;NEAT1;NEBL;PPARGC1A;PPP1R12B;PTPRK;RASAL2;RBM20;RNF207;RYR2;SLC8A1;SORBS2;TNNT2;TTN;WNK2	R II
Asp_2019_developing_heart_cell_types	H0	Diffrna_up	Cluster_3_vs_Rest	Cardiac neural crest cells & Schwann progenitor cells	114	419	4401	16	0.071942577728817	1.143014	0	0	3	BICD1;CLASP1;CLASP2;DST;GLCCI1;LCOR;LUC7L3;MYEF2;PNISR;RBMS3;RUFY3;SATB1;TTLL7;YTHDC1;ZKSCAN1;ZNF704	R III
Asp_2019_developing_heart_cell_types	H0	Diffrna_up	Cluster_3_vs_Rest	Fibroblast-like (related to smaller vascular development)	114	267	4401	8	0.388048025571993	0.4111145	0	0	4	CALD1;CREB5;LTBP4;MLXIP;RBPJ;RNF24;SGCE;UNC5B	R IV
Asp_2019_developing_heart_cell_types	H0	Diffrna_up	Cluster_3_vs_Rest	Fibroblast-like (related to cardiac skeleton connective tissue)	114	276	4401	8	0.42436645112159	0.372259	0	0	5	CREB5;LTBP4;MIR99AHG;RNF24;TANC2;TTLL7;UNC5B;VMP1	R V
Asp_2019_developing_heart_cell_types	H0	Diffrna_up	Cluster_4_vs_Rest	Myoz2-enriched cardiomyocytes	312	302	4401	94	7.21624057902568E-40	39.14169	0	0	1	ACYP1;ADPRHL1;AIF1L;ASB2;AURKA;BANF1;BIRC5;CCNB2;CCNG1;CDKN3;CFL2;COMMD6;COX17;COX20;COX7A2;COX8A;CRIP1;CYCS;DNAJC15;DSTN;EEF1B2;FLOT1;GAPDH;GNG5;GOT1;GPR22;GPX4;GTF3A;HIGD2A;HINT1;HMGA1;HMGB3;HMGN2;HSPB1;HSPD1;IDH2;LDHA;LINC00881;LMOD2;MAD2L1;MCRIP2;MDH1;MGST3;MINOS1;NDUFAF3;NDUFS5;NPC2;NPPA;NREP;PBK;PDCD5;PGAM1;PKM;PLP2;POPDC2;PPP1CC;PRDX3;PTTG1;RBP7;RHEB;RPA3;RPL12;RPL21;RPL35;RPL37A;RPL4;RPL7…	R I
Asp_2019_developing_heart_cell_types	H0	Diffrna_up	Cluster_4_vs_Rest	Ventricular cardiomyocytes	312	594	4401	98	1.06376309131299E-17	16.97316	0	0	2	ACYP1;ADPRHL1;AES;AIF1L;ASB2;ATP1A1;CCDC34;CFL2;CLIC4;COMMD6;COX17;COX20;COX6A1;COX7A2;COX8A;CRIP1;CRNDE;CYCS;DAAM1;DENND5B;DGKI;DNAJC15;DSP;DSTN;EMILIN2;EMP2;ENDOG;EZR;FAM84B;FIGN;GAPDH;GCNT2;GNAS;GNG5;GOT1;GPR22;HEY2;HIGD2A;HINT1;HMGA1;HSP90AA1;HSPB1;HSPD1;IDH2;IRF2BPL;KCNH2;KLHL13;KTN1;LAPTM4B;LDHA;LINC00881;LMOD2;MASP1;MCRIP2;MDH1;MGST3;MINOS1;MYLK3;NAV1;NDUFB4;NDUFS5;NNT;NPC2;NPPA;NREP;OXCT1…	R II
Asp_2019_developing_heart_cell_types	H0	Diffrna_up	Cluster_4_vs_Rest	Atrial cardiomyocytes	312	563	4401	76	4.70216135733939E-09	8.327703	0	0	3	ADPRHL1;AES;ASB2;ATP1A1;CFL2;CLIC4;COX17;COX20;COX6A1;COX7A2;COX8A;CRIP1;CYCS;DEK;DENND5B;DGKI;DSP;DSTN;EMP2;ENDOG;EZR;FARP1;GAPDH;GFOD1;GNAS;GOT1;GPX3;H2AFY;HIGD2A;HINT1;HSPB1;IRF2BPL;KCNH2;KTN1;LAPTM4B;LDHA;LINC00881;LMOD2;MCRIP2;MDH1;MGST3;MINOS1;MYLK3;NDUFS5;NNT;NPPA;NREP;NUCKS1;PGAM1;PKM;PKP2;PLP2;POPDC2;PPP1CB;PRKAR2A;RBM38;RTN4;SH3BGR;SIPA1L2;SLC25A5;SLIRP;SMPX;SNTA1;SPTB;TNNT2;TRIM28;TRIM…	R III
Asp_2019_developing_heart_cell_types	H0	Diffrna_up	Cluster_4_vs_Rest	Erythrocytes	312	515	4401	57	0.000276286674066353	3.55864	0	0	4	AP2M1;ARF1;AURKAIP1;CALM2;CALM3;CCNI;CDKN2D;CKS2;COX20;COX6A1;COX7A2;CRNDE;DYNLL1;EIF5A;FTH1;GLRX5;GSPT1;GTF2A2;GTF3A;H3F3A;HNRNPK;HSP90AA1;MGST3;MRFAP1;MT1E;MT1F;MT1H;MT1M;MT1X;MT2A;MYL6;NUDT4;OAZ1;PABPC1;PCBP2;PLEK2;PSMA7;PSMB6;RBM38;RILP;RPL21;RPLP1;SLIRP;SNF8;SOD1;STIP1;TUBB4B;TUBB6;UBA52;UBB;UBE2L3;UBL5;UCP2;UQCR10;UXT;VBP1;YBX1	R IV
Asp_2019_developing_heart_cell_types	H0	Diffrna_up	Cluster_4_vs_Rest	Cardiac neural crest cells & Schwann progenitor cells	312	419	4401	44	0.00421705244712292	2.374991	0	0	5	ACOT7;AIF1L;ALCAM;CALM2;CCT2;CDKN2D;DCTN3;EIF4G2;GNAS;H2AFZ;H3F3A;HINT1;HMGA1;HMGB1;HNRNPA1;HNRNPA2B1;HNRNPC;HNRNPH1;HNRNPH3;HNRNPK;HNRNPR;HSBP1;ILF2;KHDRBS1;LSM4;MARCKSL1;MZT2B;NNAT;PEBP1;PIN1;PPIA;RAN;RBMX;RRM1;SET;SRSF3;STMN1;TBCA;TMSB15A;TUBA1A;TUBB;VBP1;YWHAE;YWHAZ	R V
Asp_2019_developing_heart_cell_types	H0	Diffrna_up	Cluster_5_vs_Rest	Epicardial cells	279	466	4401	86	4.14250463468628E-22	21.38274	0	0	1	ABRACL;ALDH1A2;ASPHD1;BICDL1;BNC1;BTG2;CDC42EP1;CEBPB;CEBPD;CFI;CLDN15;CLIC3;COL8A1;CRB2;CTSH;CYR61;DNAJC22;DUSP1;EEF1B2;EGR1;EPS8L1;EPS8L2;FOS;FOSB;GADD45B;H3F3B;HAS1;ID4;IER2;ITLN1;JUN;KLF6;KLK11;KLK5;KLK6;KRT19;LGALS2;LGALS3;LRP2;LURAP1L;LY6E;MAP3K8;MGP;MSLN;NFKBIA;NFKBIZ;OLFM2;PARD6B;PLLP;PODXL;PTGS1;PTMA;RAB38;RACK1;RHOB;RPL10A;RPL11;RPL13;RPL13A;RPL18;RPL26;RPL29;RPL34;RPL41;RPL7A;RPL9;RPS1…	R I
Asp_2019_developing_heart_cell_types	H0	Diffrna_up	Cluster_5_vs_Rest	Capillary endothelium	279	527	4401	76	4.5851489331974E-13	12.33865	0	0	2	ADGRF5;ADIRF;ANXA1;ARHGAP29;ARHGDIB;B2M;BST2;CASP4;CD24;CD40;CD82;CD9;CDH5;CLEC14A;CLIC1;CTSH;CYBA;CYP1B1;DUSP1;DUSP6;EDN1;EGFL7;ELK3;EPAS1;ESAM;FCGRT;FOXC1;FXYD5;HLA-A;HLA-B;HLA-C;HLA-DRB1;HLA-E;ID1;IER3;ITGA2;ITM2B;JUN;KDR;KLF2;LY6E;MYL12B;MYO6;NCOA7;NRG1;NSG1;ODF3B;PECAM1;PLAU;PODXL;POSTN;PROCR;PSMB8;RAC1;RAMP2;RHOB;RPL15;RPL28;RPS18;RPS3;RPS4X;RPS6;S100A11;SCARA3;SMAGP;SOCS3;SP100;SPINT2;SRGN…	R II
Asp_2019_developing_heart_cell_types	H0	Diffrna_up	Cluster_5_vs_Rest	Immune cells	279	695	4401	85	1.42030445118531E-10	9.847618	0	0	3	ABRACL;ACTB;AGR2;ARHGAP18;ARHGDIB;B2M;B3GNT5;BID;BST2;BTG2;C3;CALM2;CAP1;CASP4;CCL2;CD36;CD74;CD83;CEBPB;CEBPD;CLIC1;COTL1;CTSH;CXCL16;CXCL8;CYBA;DUSP1;EEF1B2;FCGRT;FOS;GADD45B;GLIPR1;HBEGF;HLA-A;HLA-B;HLA-C;HLA-DMB;HLA-DPA1;HLA-DRA;HLA-DRB1;HLA-DRB5;HLA-E;ICAM1;IQGAP1;IQGAP2;ITM2B;JUNB;KLF2;KLF4;KLF6;MAF;MAFB;MAP3K8;NABP1;NFKBIA;OGFRL1;PABPC1;PLAUR;PSMB8;PTGER4;PTGS1;PTPRE;PYCARD;RAC1;RAC2;RAP2B…	R III
Asp_2019_developing_heart_cell_types	H0	Diffrna_up	Cluster_5_vs_Rest	Endothelium / pericytes / adventitia	279	623	4401	73	3.23916916864341E-08	7.489566	0	0	4	ABRACL;ACTB;ACTG1;ADGRF5;ADGRL4;ANXA1;ARHGAP18;ARHGAP29;ARHGDIB;B2M;BID;CA4;CAP1;CASP4;CD24;CD36;CD40;CDC42EP1;CDH5;CHST15;CLDN5;CLEC14A;CLIC1;COTL1;CPNE2;CYBA;DUSP1;DUSP6;EGFL7;ELK3;EMP1;EPAS1;ESAM;FABP4;FAM107B;HLA-A;HLA-B;HLA-C;HLA-E;ICAM1;ID1;IL32;ITGA2;KDR;KLF2;KLF6;MYO10;MYO6;NEDD9;NRN1;PECAM1;PLAUR;PODXL;PTMA;PTPRE;RAC1;RAMP2;RGCC;RGS20;RHOB;S100A10;S100A11;SMAGP;SRSF9;TAGLN2;THBD;TM4SF1;T…	R IV
Asp_2019_developing_heart_cell_types	H0	Diffrna_up	Cluster_5_vs_Rest	Epicardium-derived cells	279	344	4401	39	0.000191110818107924	3.718715	0	0	5	ACTB;ACTG1;ALDH1A2;ANXA1;CALM2;CCL2;CDC42EP1;CEBPD;CYR61;EDN1;EGR1;FOS;GADD45B;H3F3B;ID4;IER2;IL32;JUNB;LIMA1;LY6E;MXRA8;MYC;NFKBIZ;NTRK2;NUPR1;PLAT;RND3;RRBP1;S100A11;SERPING1;SEZ6L2;SGK1;SOCS3;SPARCL1;TMSB4X;VIM;WT1;ZFP36;ZFP36L1	R V
