## Supplemental Tables 1-22 for "Multiscale mapping of transcriptomic signatures for cardiotoxic drugs": Suppl_Table_16C - MBCOL1 enrichment cluster marker genes iPSCd CM single cell RNAseq.txt.txt

Ontology	Sample_timepoint	Sample_entryType	Sample_name	Scp	Experimental_genes_count	Scp_genes_count	Bg_genes_count	Overlap_count	Pvalue	Minus_log10_pvalue	FDR	Minus_log10_fdr	Fractional_rank	ReadWrite_overlap_symbols	Rank_with_roman_numbers
Mbco_level1	H0	Diffrna_up	Cluster_0_vs_Rest	Energy generation and metabolism of cellular monomers	390	126	12019	44	4.80885421708229E-34	33.31796	0	0	1	ACO2;AGL;AKR1B1;COX5A;COX7A1;COX7B;COX7C;DLD;GAPDH;GPI;GYG1;HK1;IDH2;IDH3A;LDHB;MPC1;MPC2;NDUFA4;NDUFA5;NDUFV2;NDUFV3;OGDH;PDHA1;PDHB;PFKM;PFKP;PGK1;PGM1;PHB;PKM;PPP1R3A;PPP1R3B;PYGB;PYGM;SDHA;SDHB;SLC25A5;SLC2A3;SLC2A4;SLC5A1;TPI1;UQCR10;UQCR11;UQCRQ	R I
Mbco_level1	H0	Diffrna_up	Cluster_0_vs_Rest	Cellular contraction	390	99	12019	39	1.23976388940231E-32	31.90666	0	0	2	ACTC1;ACTN2;ANKRD1;ATP2A2;BAG3;CKM;CRYAB;CSRP3;DES;DTNA;FHL2;FLNC;HSPB2;KLHL41;LDB3;LIMS2;LMOD3;MB;MYBPC3;MYH7;MYL2;MYL3;MYLK3;MYOM1;NEBL;NEXN;PDLIM5;PLN;RYR2;SMYD1;TCAP;TMOD1;TNNI3;TPM1;TRDN;TRIM63;TTN;UNC45B;XIRP1	R II
Mbco_level1	H0	Diffrna_up	Cluster_0_vs_Rest	Cellular redox homeostasis	390	32	12019	5	0.00342703316370333	2.465082	0	0	3	GSTK1;PRDX1;PRDX2;PRDX5;SOD2	R III
Mbco_level1	H0	Diffrna_up	Cluster_0_vs_Rest	Membrane transport of small molecules and electrical properties of membranes	390	145	12019	9	0.0465679557839681	1.331913	0	0	4	ANKH;ATP1A1;FXYD1;KCNH2;KCNQ1;SLC4A3;SLC5A1;SLC8A1;TRDN	R IV
Mbco_level1	H0	Diffrna_up	Cluster_1_vs_Rest	Extracellular matrix homeostasis	420	253	12019	40	6.33694412826179E-16	15.19812	0	0	1	ADAM12;ADAM33;ADAMTS2;ADAMTS5;BGN;COL14A1;COL1A1;COL1A2;COL3A1;COL5A1;COL5A2;COL5A3;COL9A3;CST3;DCN;ELN;EMILIN1;EXT1;FBLN5;FBN1;FMOD;FN1;LOX;MFAP2;MMP14;MMP2;P3H1;P4HB;PCOLCE;PLAT;PPIB;PRSS12;PXDN;SERPINE1;SERPINH1;SULF1;SULF2;TGFBI;TIMP1;TWIST1	R I
Mbco_level1	H0	Diffrna_up	Cluster_1_vs_Rest	Cellular communication	420	1020	12019	71	1.10692840255009E-08	7.955881	0	0	2	AKAP12;AMOTL1;AXL;BDKRB1;BDNF;BMP4;BOC;CD44;CNRIP1;CTHRC1;DDR2;DEPTOR;DLK1;EBF1;EDN3;EFEMP1;EFNB2;EGFR;ETS1;FBLN1;FBLN5;FZD4;FZD7;GAS1;GDF6;GREM1;HGF;HOXB4;IFI16;IFIT2;IFIT3;IL1R1;INHBA;JAG1;LTBR;NBL1;NGFR;NLRP1;NOTCH1;NOTCH3;NPR3;NR2F1;NRP2;OSMR;PDE3A;PDGFRA;PDGFRB;PDIA3;PLXND1;POSTN;PRKG1;PTGIR;PTN;PTX3;RGS10;RND1;RUNX1;SDC2;SH3PXD2B;SMOC2;SNAI2;SOCS1;SPARC;SPON2;THBS2;TNFRSF1A;TNXB;TRAF5;TYRO3…	R II
Mbco_level1	H0	Diffrna_up	Cluster_1_vs_Rest	Cytoskeleton dynamics	420	355	12019	22	0.00675531504666514	2.170354	0	0	3	AFAP1L2;ANXA2;ARPC2;ARPC3;EPS8;FLNA;IQGAP1;LIMA1;MYH11;MYLK;NRK;PLS3;RAC2;RND1;SEPT11;TAGLN;TAGLN2;TMOD3;TMSB10;TPM2;TUBB2B;VIM	R III
Mbco_level1	H0	Diffrna_up	Cluster_1_vs_Rest	Regulated cell death	420	100	12019	9	0.00820624030050635	2.085856	0	0	4	ANXA1;ANXA5;BCL2A1;DDIT3;MYC;NLRP1;SGK1;TNFRSF1A;TNFRSF21	R IV
Mbco_level1	H0	Diffrna_up	Cluster_1_vs_Rest	Coagulation, fibrinolysis, complement system and blood protein dynamics	420	67	12019	7	0.00865673110017789	2.062646	0	0	5	C1R;CFH;CFI;F10;PTX3;SERPING1;TFPI	R V
Mbco_level1	H0	Diffrna_up	Cluster_1_vs_Rest	Cellular adhesion	420	230	12019	14	0.0312816923699662	1.50471	0	0	6	CD44;CD99;CLDN11;DSC3;EMP1;FXYD5;ICAM1;IQGAP1;LASP1;LGALS1;LIMA1;MYLK;RAB13;RHOU	R VI
Mbco_level1	H0	Diffrna_up	Cluster_2_vs_Rest	Cell cycle and cell division	420	335	12019	123	2.72571217858554E-96	95.56452	0	0	1	ANLN;ASPM;ATAD5;AURKA;AURKB;BARD1;BIRC5;BORA;BUB1;BUB1B;BUB3;CBX5;CCNA2;CCNB1;CCNB2;CCNF;CCP110;CDC20;CDC25A;CDC25B;CDC25C;CDCA5;CDCA8;CDK1;CDK5RAP2;CDKN3;CENPA;CENPC;CENPE;CENPF;CENPH;CENPI;CENPJ;CENPU;CENPW;CEP135;CEP152;CEP55;CEP97;CHEK1;CHTF18;CKAP2;CKAP5;CLSPN;CNTRL;CNTROB;DDX11;DLGAP5;DSCC1;DSN1;E2F1;E2F2;ECT2;ESCO2;ESPL1;FBXO5;GPSM2;H2AFX;HAUS6;INCENP;KIF11;KIF14;KIF15;KIF22;KIF23;KIF24;KI…	R I
Mbco_level1	H0	Diffrna_up	Cluster_2_vs_Rest	DNA replication, recombination and repair	420	229	12019	66	9.52181469966042E-43	42.02128	0	0	2	BARD1;BRCA1;BRCA2;BRIP1;CBX3;CDC6;CDC7;CHAF1A;DNA2;EME1;ENDOG;EXO1;FANCA;FANCB;FANCD2;FANCG;FANCI;FANCL;FEN1;GEN1;GINS1;GINS2;GINS3;GINS4;HELLS;HMGB2;MCM10;MCM2;MCM3;MCM4;MCM6;MCM7;MCM8;MDC1;MSH2;NEIL3;ORC1;ORC6;PARP2;PARPBP;PCNA;PIF1;POLA1;POLD3;POLQ;PRKDC;PSMC3IP;RAD18;RAD51AP1;RAD51C;RBBP8;RECQL4;RMI1;RMI2;RPA1;RPA2;RPA3;SMC1A;SMC3;TICRR;UBE2T;UHRF1;USP1;XRCC2;XRCC3;XRCC5	R II
Mbco_level1	H0	Diffrna_up	Cluster_2_vs_Rest	Cytoskeleton dynamics	420	355	12019	37	2.45608469835285E-09	8.609756	0	0	3	ASPM;CCDC14;CCP110;CDK5RAP2;CENPJ;CEP135;CEP152;CEP295;CKAP2;CKAP5;CNTRL;DLGAP5;GEN1;HAUS1;HAUS6;KIAA0586;KIF24;KIF2C;KIF4A;KIFC1;NDE1;NEK2;NUF2;PLK4;POC1A;RASSF1;RDX;SASS6;STIL;STMN1;TACC3;TPGS2;TPX2;TTL;TUBA1A;TUBB;TUBG1	R III
Mbco_level1	H0	Diffrna_up	Cluster_2_vs_Rest	Chromatin and histone dynamics	420	276	12019	26	4.22335746475025E-06	5.374342	0	0	4	ACTL6A;ASF1B;BARD1;CBX1;CBX3;CBX5;CHAF1A;DNMT1;EZH2;H2AFZ;HAT1;HELLS;HIST1H1D;HIST1H1E;HMGB1;HMGB2;HMGN2;HMGN5;NASP;PHF19;RBL1;SAP30;SSRP1;SUV39H1;TACC3;UHRF1	R IV
Mbco_level1	H0	Diffrna_up	Cluster_2_vs_Rest	Nucleotide metabolism	420	40	12019	8	5.98214876542716E-05	4.223143	0	0	5	DCK;GMPS;MTHFD1;PAICS;RRM1;RRM2;TK1;TYMS	R V
Mbco_level1	H0	Diffrna_up	Cluster_2_vs_Rest	Transmembrane protein import and translocation	420	74	12019	7	0.0145674534556808	1.836616	0	0	6	KPNB1;NDC1;NUP107;NUP35;NUP85;RCC1;XPO1	R VI
Mbco_level1	H0	Diffrna_up	Cluster_3_vs_Rest	Chromatin and histone dynamics	368	276	12019	27	9.6727716704522E-08	7.014449	0	0	1	ARID2;ASXL1;ATF7IP;BANP;BARD1;BAZ1A;BAZ2A;BRD1;CHD1;CHFR;EHMT1;HDAC5;HDAC9;JARID2;KAT6B;KDM4B;KDM5C;MSL1;MTA1;PRDM2;SATB1;SETD2;SMARCAD1;TBL1X;TET1;TRRAP;USP3	R I
Mbco_level1	H0	Diffrna_up	Cluster_3_vs_Rest	Intracellular degradation pathways	368	219	12019	16	0.00115628820992669	2.936934	0	0	2	ATG13;ATG14;ATG4B;ATXN3;CHFR;FBXW7;HGSNAT;ITCH;NAGLU;PAAF1;PIK3C3;UBE2G2;UBR1;UVRAG;VMP1;WDFY3	R II
Mbco_level1	H0	Diffrna_up	Cluster_3_vs_Rest	Cell cycle and cell division	368	335	12019	19	0.00735860371673859	2.133205	0	0	3	AKAP9;BARD1;CDC16;CHFR;CLASP1;ESCO1;EXOC1;EXOC6B;FBXW7;IST1;MARK2;NIN;NIPBL;NUMA1;PIK3C3;SENP6;SMC5;STK38;USP33	R III
Mbco_level1	H0	Diffrna_up	Cluster_3_vs_Rest	Gene expression	368	626	12019	27	0.045467656994055	1.342297	0	0	4	ADAR;AFF1;AGO1;AGO2;BAZ2A;CASC3;CCNT1;CTIF;CWC25;DDX17;ELP2;ENDOV;MALAT1;NELFCD;NXF1;RPAP2;RPP14;RUNX1T1;SATB1;SMG6;SMG7;SRSF1;TBL1X;TCERG1;TET1;TRRAP;XRN1	R IV
Mbco_level1	H0	Diffrna_up	Cluster_4_vs_Rest	Cell cycle and cell division	432	335	12019	52	1.59502180895419E-19	18.79723	0	0	1	ANAPC15;ANLN;AURKA;BIRC5;BUB1;CBX5;CCNA2;CCNB1;CCNB2;CCNG1;CDC20;CDC25B;CDKN3;CENPA;CENPE;CENPF;CENPH;CENPW;CEP55;CKAP2;CKAP5;DLGAP5;ECT2;EZR;KIF2C;KIF4A;KNSTRN;MAD2L1;NDC80;NEK2;NPM1;NUSAP1;ODF2;PLK1;POC1A;PRC1;PTTG1;RACGAP1;RDX;RUVBL1;SEPT7;SKA2;SMC4;SPAG5;SPC24;STMN1;TACC3;TOP2A;TPX2;TUBA1A;ZWILCH;ZWINT	R I
Mbco_level1	H0	Diffrna_up	Cluster_4_vs_Rest	Gene expression	432	626	12019	61	6.79343592397093E-13	12.16791	0	0	2	DDX39A;EEF1B2;EIF4G2;EIF5A;ETV5;EWSR1;FXR1;GSPT1;GTF3A;HMGB1;HNRNPA1;HNRNPA2B1;HNRNPC;HNRNPH1;HNRNPK;HNRNPM;HNRNPR;ILF2;KHDRBS1;KPNB1;KTN1;LSM4;PABPC1;PCBP2;RBM38;RBMX;RPL12;RPL13A;RPL14;RPL21;RPL23A;RPL35;RPL37A;RPL38;RPL4;RPL7;RPLP0;RPLP1;RPLP2;RPS12;RPS15;RPS16;RPS2;RPS20;RPS21;RPS23;RPS29;RPS3;RPS5;RPS7;RPS9;RPSA;RUVBL1;RUVBL2;SNRPC;SNRPG;SRP9;SRSF3;THOC7;TNPO1;UBA52	R II
Mbco_level1	H0	Diffrna_up	Cluster_4_vs_Rest	Cytoskeleton dynamics	432	355	12019	34	1.79637526000532E-07	6.745603	0	0	3	ARPC3;CFL1;CFL2;CKAP2;CKAP5;DAAM1;DLGAP5;DSP;DSTN;EZR;FIGN;GAPDH;HSPB1;KIF2C;KIF4A;LMOD2;MAP1B;NEK2;PFN1;POC1A;RDX;SEPT7;STMN1;TACC3;TBCA;TMSB10;TPGS2;TPX2;TRIOBP;TUBA1A;TUBB;TUBG1;VIM;WDR62	R III
Mbco_level1	H0	Diffrna_up	Cluster_4_vs_Rest	Cellular response to stress	432	123	12019	11	0.0047322091694438	2.324936	0	0	4	ENO1;FOXM1;GLRX;GPX3;GPX4;LDHA;MGST1;MT2A;NQO1;PARK7;PRDX3	R IV
Mbco_level1	H0	Diffrna_up	Cluster_4_vs_Rest	Energy generation and metabolism of cellular monomers	432	126	12019	11	0.00567093734127182	2.246345	0	0	5	ENO1;GAPDH;GBE1;IDH2;LDHA;PGAM1;PKM;SLC25A5;SORD;UCP2;UQCR10	R V
Mbco_level1	H0	Diffrna_up	Cluster_4_vs_Rest	Chromatin and histone dynamics	432	276	12019	16	0.0410757940017919	1.386414	0	0	6	BANF1;CBX1;CBX5;H2AFZ;H3F3A;HMGA1;HMGB1;HMGN2;HMGN5;NAP1L1;PHF19;PRR13;RUVBL1;RUVBL2;TACC3;TRIM28	R VI
Mbco_level1	H0	Diffrna_up	Cluster_5_vs_Rest	Gene expression	431	626	12019	57	5.89202794125673E-11	10.22974	0	0	1	BNC1;EEF1A1;EEF1B2;EGR1;EIF1;FAU;FOS;FOSL1;GATA3;JUNB;JUND;KLF4;LGALS3;PABPC1;RPL10;RPL10A;RPL11;RPL12;RPL13;RPL13A;RPL14;RPL15;RPL18;RPL18A;RPL19;RPL22;RPL23A;RPL24;RPL26;RPL28;RPL29;RPL3;RPL30;RPL34;RPL5;RPL6;RPL7A;RPL9;RPLP0;RPS11;RPS12;RPS14;RPS16;RPS18;RPS19;RPS2;RPS21;RPS27A;RPS3;RPS3A;RPS4X;RPS5;RPS6;RPS7;RPS9;SRSF9;ZFP36	R I
Mbco_level1	H0	Diffrna_up	Cluster_5_vs_Rest	Cellular adhesion	431	230	12019	30	8.03436212723666E-10	9.095049	0	0	2	CD44;CD9;CDH1;CDH5;CGN;CLDN1;CLDN15;CLDN3;CLDN4;CLDN5;CLDN7;CRB2;CRB3;CXCL1;EMP1;ESAM;FXYD5;ICAM1;IQGAP1;ITGB4;LIMA1;MYO1D;NEDD9;OCLN;PECAM1;PKP3;PPL;RHOU;RND3;TFF3	R II
Mbco_level1	H0	Diffrna_up	Cluster_5_vs_Rest	Coagulation, fibrinolysis, complement system and blood protein dynamics	431	67	12019	10	0.000125843565447509	3.900169	0	0	3	C3;CD59;CFI;F2RL1;F3;PROCR;SAA1;SERPING1;THBD;VWF	R III
Mbco_level1	H0	Diffrna_up	Cluster_5_vs_Rest	Cellular response to stress	431	123	12019	13	0.000460722646528025	3.33656	0	0	4	AHR;ANGPTL4;ATF3;CD24;CEBPB;DUSP1;EGR1;EPAS1;FOS;GADD45B;GATA3;JUNB;PMAIP1	R IV
Mbco_level1	H0	Diffrna_up	Cluster_5_vs_Rest	Regulated cell death	431	100	12019	10	0.003078229248551	2.511699	0	0	5	ANXA1;ATF3;BID;BIRC3;FOSB;MYC;NR4A1;PMAIP1;SGK1;TNFSF10	R V
Mbco_level1	H0	Diffrna_up	Cluster_5_vs_Rest	Cellular communication	431	1020	12019	49	0.0210575466623501	1.676592	0	0	6	AREG;BDKRB1;BDNF;BTG2;CD24;CD44;CD74;CLCF1;CRB2;CRB3;CYR61;DUSP1;DUSP6;EDN1;ELF5;ERBB3;ERRFI1;FOSL1;GADD45B;HBEGF;IL1R1;INHBB;IQGAP2;JUNB;JUND;KDR;LIF;MAP3K8;MET;NFKBIA;NPY;NR4A1;NRG1;POSTN;PPARG;PTGER4;PYCARD;RGS10;RUNX1;S100A1;SEMA3F;SLC9A3R1;SOCS3;SPARCL1;STAT5A;TICAM1;TNFRSF9;TNFSF10;TSHR	R VI
Mbco_level1	H0	Diffrna_up	Cluster_5_vs_Rest	Extracellular matrix homeostasis	431	253	12019	15	0.0391752324856183	1.406988	0	0	7	COL8A2;CTSH;HAS1;HAS3;HPN;ITM2B;KLK5;LAMC2;PLAT;PLAU;PLAUR;PRSS8;SAA1;SRGN;ST14	R VII
