## Supplemental Tables 1-22 for "Multiscale mapping of transcriptomic signatures for cardiotoxic drugs": Suppl_Table_16D - MBCOL2 enrichment cluster marker genes iPSCd CM single cell RNAseq.txt.txt.txt

Ontology	Sample_timepoint	Sample_entryType	Sample_name	Scp	Experimental_genes_count	Scp_genes_count	Bg_genes_count	Overlap_count	Pvalue	Minus_log10_pvalue	FDR	Minus_log10_fdr	Fractional_rank	ReadWrite_overlap_symbols	Rank_with_roman_numbers
Mbco_level2	H0	Diffrna_up	Cluster_0_vs_Rest	Myofibril formation and organization	390	98	12019	38	1.65625434199355E-31	30.78087	0	0	1	ACTC1;ACTN2;ANKRD1;ATP2A2;BAG3;CRYAB;CSRP3;DES;DTNA;FHL2;FLNC;HSPB2;KLHL41;LDB3;LIMS2;LMOD3;MB;MYBPC3;MYH7;MYL2;MYL3;MYLK3;MYOM1;NEBL;NEXN;PDLIM5;PLN;RYR2;SMYD1;TCAP;TMOD1;TNNI3;TPM1;TRDN;TRIM63;TTN;UNC45B;XIRP1	R I
Mbco_level2	H0	Diffrna_up	Cluster_0_vs_Rest	Mitochondrial energy production	390	47	12019	24	7.50547067825892E-24	23.12462	0	0	2	ACO2;COX5A;COX7A1;COX7B;COX7C;DLD;IDH2;IDH3A;MPC1;MPC2;NDUFA4;NDUFA5;NDUFV2;NDUFV3;OGDH;PDHA1;PDHB;PHB;SDHA;SDHB;SLC25A5;UQCR10;UQCR11;UQCRQ	R II
Mbco_level2	H0	Diffrna_up	Cluster_0_vs_Rest	Carbohydrate metabolism and transport	390	79	12019	20	4.73334394302858E-13	12.32483	0	0	3	AGL;AKR1B1;GAPDH;GPI;GYG1;HK1;LDHB;PFKM;PFKP;PGK1;PGM1;PKM;PPP1R3A;PPP1R3B;PYGB;PYGM;SLC2A3;SLC2A4;SLC5A1;TPI1	R III
Mbco_level2	H0	Diffrna_up	Cluster_0_vs_Rest	Cellular antioxidant systems	390	21	12019	5	0.000464161859774261	3.333331	0	0	4	GSTK1;PRDX1;PRDX2;PRDX5;SOD2	R IV
Mbco_level2	H0	Diffrna_up	Cluster_0_vs_Rest	Cardiomyocyte action potential generation and propagation	390	29	12019	5	0.00218847320275896	2.659859	0	0	5	ATP2A2;KCNH2;KCNQ1;PLN;SCN5A	R V
Mbco_level2	H0	Diffrna_up	Cluster_0_vs_Rest	Autophagy	390	66	12019	6	0.0198607610098329	1.702004	0	0	6	BAG3;BNIP3;FBXO32;HSPB8;MAP1LC3B;TFEB	R VI
Mbco_level2	H0	Diffrna_up	Cluster_0_vs_Rest	Transmembrane ion transport involved in membrane potential generation	390	116	12019	8	0.0349611711277567	1.456414	0	0	7	ATP1A1;FXYD1;KCNH2;KCNQ1;SLC4A3;SLC5A1;SLC8A1;TRDN	R VII
Mbco_level2	H0	Diffrna_up	Cluster_0_vs_Rest	Actin filament dynamics	390	138	12019	9	0.0357327586289896	1.446934	0	0	8	ACTN2;AFAP1L1;FBLIM1;FHOD3;HSPB1;LMOD2;MYL9;PDLIM5;TMOD1	R VIII
Mbco_level2	H0	Diffrna_up	Cluster_1_vs_Rest	Collagen biosynthesis	420	36	12019	16	1.43575047417859E-14	13.84292	0	0	1	COL14A1;COL1A1;COL1A2;COL3A1;COL5A1;COL5A2;COL5A3;COL9A3;FMOD;LOX;P3H1;P4HB;PCOLCE;PPIB;PXDN;SERPINH1	R I
Mbco_level2	H0	Diffrna_up	Cluster_1_vs_Rest	Extracellular matrix breakdown	420	77	12019	14	3.6680612605848E-07	6.435564	0	0	2	ADAM12;ADAM33;ADAMTS2;ADAMTS5;CST3;MMP14;MMP2;PLAT;PRSS12;SERPINE1;SULF1;SULF2;TIMP1;TWIST1	R II
Mbco_level2	H0	Diffrna_up	Cluster_1_vs_Rest	Elastogenesis	420	11	12019	6	6.99608957820346E-07	6.155145	0	0	3	ELN;EMILIN1;FBLN5;FBN1;LOX;MFAP2	R III
Mbco_level2	H0	Diffrna_up	Cluster_1_vs_Rest	Matricellular protein signaling	420	26	12019	8	1.8677401049859E-06	5.728683	0	0	4	FBLN1;FBLN5;POSTN;SMOC2;SPARC;THBS2;TNXB;WISP1	R IV
Mbco_level2	H0	Diffrna_up	Cluster_1_vs_Rest	Actin filament dynamics	420	138	12019	17	6.18164060000767E-06	5.208896	0	0	5	AFAP1L2;ARPC2;ARPC3;EPS8;FLNA;IQGAP1;LIMA1;MYH11;MYLK;PLS3;RAC2;RND1;TAGLN;TAGLN2;TMOD3;TMSB10;TPM2	R V
Mbco_level2	H0	Diffrna_up	Cluster_1_vs_Rest	Signaling pathways that control cell proliferation and differentiation	420	235	12019	19	0.000594215135257936	3.226056	0	0	6	AMOTL1;AXL;BOC;CTHRC1;DLK1;EFNB2;FZD4;FZD7;GAS1;HGF;JAG1;NOTCH1;NOTCH3;NR2F1;PDGFRA;PDGFRB;SOCS1;SPON2;WNT4	R VI
Mbco_level2	H0	Diffrna_up	Cluster_1_vs_Rest	Signaling pathways involved in hematopoiesis	420	74	12019	9	0.00105371206383293	2.977278	0	0	7	AXL;EBF1;ETS1;HOXB4;JAG1;OSMR;RUNX1;SOCS1;TYRO3	R VII
Mbco_level2	H0	Diffrna_up	Cluster_1_vs_Rest	Complement pathway and regulation	420	33	12019	5	0.00538364989997979	2.268923	0	0	8	C1R;CFH;CFI;PTX3;SERPING1	R VIII
Mbco_level2	H0	Diffrna_up	Cluster_1_vs_Rest	Post-translational protein modification and quality control during biosynthetic-secretory pathway	420	129	12019	10	0.0149375520773846	1.825721	0	0	9	CALR;CREB3L1;DDIT3;FKBP10;HSP90B1;HSPA5;MANF;OSTC;PDIA3;PDIA6	R IX
Mbco_level2	H0	Diffrna_up	Cluster_1_vs_Rest	Apoptosis	420	92	12019	8	0.0150112632402048	1.823583	0	0	10	ANXA1;ANXA5;BCL2A1;DDIT3;MYC;NLRP1;SGK1;TNFRSF21	R X
Mbco_level2	H0	Diffrna_up	Cluster_1_vs_Rest	Signaling by extracellular matrix components	420	29	12019	4	0.0174820232171887	1.757408	0	0	11	CD44;DDR2;PTN;SDC2	R XI
Mbco_level2	H0	Diffrna_up	Cluster_1_vs_Rest	Neuronal signaling pathways	420	70	12019	6	0.0352146215078956	1.453277	0	0	12	BDNF;CNRIP1;NGFR;NRP2;PLXND1;RND1	R XII
Mbco_level2	H0	Diffrna_up	Cluster_1_vs_Rest	Rolling cell adhesion	420	22	12019	3	0.0398635509252594	1.399424	0	0	13	CD44;CD99;ICAM1	R XIII
Mbco_level2	H0	Diffrna_up	Cluster_1_vs_Rest	TGF-beta superfamily signaling	420	73	12019	6	0.0419600093273564	1.377164	0	0	14	BMP4;GDF6;GREM1;INHBA;NBL1;SNAI2	R XIV
Mbco_level2	H0	Diffrna_up	Cluster_1_vs_Rest	Proteoglycan synthesis	420	10	12019	2	0.0455308047156218	1.341695	0	0	15	BGN;DCN	R XV
Mbco_level2	H0	Diffrna_up	Cluster_2_vs_Rest	Chromosome segregation by mitotic spindle	420	138	12019	75	1.42241923622297E-73	72.84697	0	0	1	ASPM;ATAD5;AURKA;AURKB;BIRC5;BUB1;CBX5;CCNA2;CDC25A;CDCA5;CDCA8;CDK1;CENPA;CENPC;CENPE;CENPF;CENPH;CENPI;CENPU;CENPW;CHTF18;CKAP2;CKAP5;DDX11;DLGAP5;DSCC1;DSN1;ESCO2;ESPL1;GPSM2;HAUS6;INCENP;KIF11;KIF15;KIF22;KIF2C;KIF4A;KIFC1;KNSTRN;MAD2L1;MIS18BP1;NCAPD3;NCAPG2;NDC80;NDE1;NUF2;NUSAP1;PSRC1;PTTG1;RAD21;RCC1;RFC2;RFC3;RFC4;RFC5;SKA1;SKA2;SKA3;SMC1A;SMC2;SMC3;SMC4;SPAG5;SPC24;SPC25;SPDL1;STMN1;TAC…	R I
Mbco_level2	H0	Diffrna_up	Cluster_2_vs_Rest	Eukaryotic DNA replication	420	66	12019	32	1.79540697834799E-29	28.74584	0	0	2	CDC6;CDC7;CHAF1A;DNA2;ENDOG;EXO1;FEN1;GEN1;GINS1;GINS2;GINS3;GINS4;HMGB2;MCM10;MCM2;MCM3;MCM4;MCM6;MCM7;MCM8;ORC1;ORC6;PCNA;PIF1;POLA1;POLD3;RAD18;RECQL4;RPA1;RPA2;RPA3;TICRR	R II
Mbco_level2	H0	Diffrna_up	Cluster_2_vs_Rest	Mitotic cell cycle checkpoints	420	87	12019	29	3.47819541304174E-21	20.45865	0	0	3	BARD1;BUB1;BUB1B;BUB3;CCNA2;CCNB1;CCNB2;CDC20;CDC25A;CDC25B;CDC25C;CDK1;CDKN3;CENPE;CHEK1;CLSPN;E2F1;FBXO5;H2AFX;MAD2L1;MAD2L2;MASTL;MDC1;MXD3;PTTG1;RASSF1;RPA2;TTK;UHRF1	R III
Mbco_level2	H0	Diffrna_up	Cluster_2_vs_Rest	Centrosome cycle	420	80	12019	28	3.69421814932536E-21	20.43248	0	0	4	AURKA;BORA;CCNB1;CCNB2;CCNF;CCP110;CDC25B;CDK1;CDK5RAP2;CENPJ;CEP135;CEP152;CEP97;CKAP2;CNTRL;CNTROB;E2F2;ESPL1;KIF11;NEK2;NUF2;PLK1;PLK4;POC1A;SASS6;SPAG5;STIL;TPX2	R IV
Mbco_level2	H0	Diffrna_up	Cluster_2_vs_Rest	DNA double-strand break repair	420	85	12019	27	3.50810637906478E-19	18.45493	0	0	5	BARD1;BRCA1;BRCA2;CBX3;DNA2;EXO1;GEN1;MDC1;PARP2;PARPBP;PIF1;POLQ;PRKDC;PSMC3IP;RAD18;RAD51AP1;RAD51C;RBBP8;RECQL4;RMI1;RMI2;RPA1;RPA2;RPA3;XRCC2;XRCC3;XRCC5	R V
Mbco_level2	H0	Diffrna_up	Cluster_2_vs_Rest	Microtubule organization center dynamics	420	79	12019	20	1.86933135807894E-12	11.72831	0	0	6	ASPM;CCDC14;CCP110;CDK5RAP2;CEP135;CEP152;CEP295;CNTRL;GEN1;HAUS1;KIAA0586;KIFC1;NDE1;NEK2;PLK4;POC1A;SASS6;STIL;TACC3;TUBG1	R VI
Mbco_level2	H0	Diffrna_up	Cluster_2_vs_Rest	DNA interstrand cross-links repair	420	31	12019	13	1.12169347108215E-11	10.95013	0	0	7	BRCA1;BRCA2;BRIP1;EME1;FANCA;FANCB;FANCD2;FANCG;FANCI;FANCL;RAD18;UBE2T;USP1	R VII
Mbco_level2	H0	Diffrna_up	Cluster_2_vs_Rest	Cytokinesis	420	58	12019	15	8.29262718832856E-10	9.081307	0	0	8	ANLN;AURKB;BIRC5;CDCA8;CDK1;CEP55;CNTRL;ECT2;INCENP;KIF14;KIF23;ORC6;PRC1;RACGAP1;RDX	R VIII
Mbco_level2	H0	Diffrna_up	Cluster_2_vs_Rest	Microtubule dynamics	420	96	12019	18	4.68164359317058E-09	8.329601	0	0	9	CDK5RAP2;CENPJ;CKAP2;CKAP5;DLGAP5;HAUS6;KIF24;KIF2C;KIF4A;NUF2;RASSF1;STMN1;TACC3;TPGS2;TPX2;TTL;TUBA1A;TUBB	R IX
Mbco_level2	H0	Diffrna_up	Cluster_2_vs_Rest	Chromatin remodeling	420	115	12019	16	2.33177279356588E-06	5.632314	0	0	10	ACTL6A;ASF1B;CBX1;CBX5;CHAF1A;H2AFZ;HIST1H1D;HIST1H1E;HMGB1;HMGB2;HMGN2;HMGN5;NASP;SAP30;SSRP1;TACC3	R X
Mbco_level2	H0	Diffrna_up	Cluster_2_vs_Rest	DNA single-strand break and base damage repair	420	67	12019	11	1.83205416918945E-05	4.737062	0	0	11	EME1;EXO1;FEN1;MSH2;NEIL3;PARP2;PCNA;POLD3;POLQ;RPA1;RPA2	R XI
Mbco_level2	H0	Diffrna_up	Cluster_2_vs_Rest	DNA recombination	420	35	12019	8	2.13393448701757E-05	4.670819	0	0	12	BRCA2;EXO1;GEN1;MSH2;PRKDC;SMC1A;SMC3;XRCC5	R XII
Mbco_level2	H0	Diffrna_up	Cluster_2_vs_Rest	Metabolism of purines and pyrimidines	420	40	12019	8	5.98214876542716E-05	4.223143	0	0	13	DCK;GMPS;MTHFD1;PAICS;RRM1;RRM2;TK1;TYMS	R XIII
Mbco_level2	H0	Diffrna_up	Cluster_2_vs_Rest	Protein transport across the nuclear membrane	420	36	12019	7	0.00020983559085388	3.678121	0	0	14	KPNB1;NDC1;NUP107;NUP35;NUP85;RCC1;XPO1	R XIV
Mbco_level2	H0	Diffrna_up	Cluster_2_vs_Rest	Interphase nucleus and nuclear chromatin organization	420	39	12019	6	0.00215422608454713	2.666709	0	0	15	EZH2;HIST1H1B;LMNB1;LMNB2;SYNE2;TMPO	R XV
Mbco_level2	H0	Diffrna_up	Cluster_2_vs_Rest	One carbon metabolism	420	12	12019	3	0.00736566838751917	2.132788	0	0	16	DHFR;MTHFD1;SHMT1	R XVI
Mbco_level2	H0	Diffrna_up	Cluster_2_vs_Rest	Eukaryotic cilium and flagellum dynamics	420	154	12019	12	0.00777379280655531	2.109367	0	0	17	CEP135;CEP152;CEP97;FAM161A;HSPB11;KIAA0586;KIF24;POC1A;SCLT1;TTL;VANGL1;WDR34	R XVII
Mbco_level2	H0	Diffrna_up	Cluster_2_vs_Rest	Endoplasmic reticulum and nuclear envelope organization	420	14	12019	3	0.0115710444154959	1.936627	0	0	18	LMNB1;SYNE2;TMPO	R XVIII
Mbco_level2	H0	Diffrna_up	Cluster_2_vs_Rest	Histone modification	420	170	12019	11	0.0362841664838616	1.440283	0	0	19	ASF1B;BARD1;DNMT1;EZH2;HAT1;HELLS;PHF19;RBL1;SAP30;SUV39H1;UHRF1	R XIX
Mbco_level2	H0	Diffrna_up	Cluster_3_vs_Rest	Histone modification	368	170	12019	20	2.45759220315907E-07	6.60949	0	0	1	ASXL1;ATF7IP;BANP;BARD1;BRD1;CHFR;EHMT1;HDAC5;HDAC9;JARID2;KAT6B;KDM4B;KDM5C;MSL1;PRDM2;SETD2;TBL1X;TET1;TRRAP;USP3	R I
Mbco_level2	H0	Diffrna_up	Cluster_3_vs_Rest	Autophagy	368	66	12019	7	0.00392895549111473	2.405723	0	0	2	ATG13;ATG14;ATG4B;PIK3C3;UVRAG;VMP1;WDFY3	R II
Mbco_level2	H0	Diffrna_up	Cluster_3_vs_Rest	Endocytic pathway	368	179	12019	12	0.00902744392308324	2.044435	0	0	3	ALS2;DENND1B;EPN2;EPS15;IST1;LMTK2;STX7;SYNJ2;TOM1;USP8;UVRAG;VPS39	R III
Mbco_level2	H0	Diffrna_up	Cluster_3_vs_Rest	Neuronal signaling pathways	368	70	12019	6	0.0200248165141629	1.698431	0	0	4	ARHGEF12;NRP1;PLXNA1;SEMA6D;UNC5B;USP33	R IV
Mbco_level2	H0	Diffrna_up	Cluster_3_vs_Rest	Cell-matrix adhesion	368	73	12019	6	0.0241081241632695	1.617837	0	0	5	ARHGEF7;DST;ITGA3;PEAK1;PLEC;PXN	R V
Mbco_level2	H0	Diffrna_up	Cluster_3_vs_Rest	Chromatin remodeling	368	115	12019	8	0.0248349662024002	1.604936	0	0	6	ARID2;ATF7IP;BAZ1A;BAZ2A;CHD1;MTA1;SATB1;SMARCAD1	R VI
Mbco_level2	H0	Diffrna_up	Cluster_3_vs_Rest	Transcription	368	164	12019	10	0.0293939876744335	1.531741	0	0	7	AFF1;CCNT1;ELP2;NELFCD;RPAP2;RUNX1T1;SATB1;TBL1X;TCERG1;TRRAP	R VII
Mbco_level2	H0	Diffrna_up	Cluster_3_vs_Rest	Interphase nucleus and nuclear chromatin organization	368	39	12019	4	0.030609351271311	1.514146	0	0	8	DST;LBR;NUMA1;PLEC	R VIII
Mbco_level2	H0	Diffrna_up	Cluster_3_vs_Rest	Cytokinesis	368	58	12019	5	0.0319099488770967	1.496074	0	0	9	EXOC1;EXOC6B;FBXW7;IST1;PIK3C3	R IX
Mbco_level2	H0	Diffrna_up	Cluster_3_vs_Rest	Ubiquitin mediated proteasomal degradation	368	102	12019	7	0.0369063246614835	1.432899	0	0	10	ATXN3;CHFR;FBXW7;ITCH;PAAF1;UBE2G2;UBR1	R X
Mbco_level2	H0	Diffrna_up	Cluster_3_vs_Rest	Signaling pathways involved in glucose and lipid homeostasis	368	42	12019	4	0.0388097701227558	1.411059	0	0	11	PIK3C2A;PIK3C3;PPARGC1A;PTPN2	R XI
Mbco_level2	H0	Diffrna_up	Cluster_4_vs_Rest	Ribonucleoprotein biogenesis	432	145	12019	36	9.93839896258865E-21	20.00268	0	0	1	GTF3A;HNRNPA1;HNRNPA2B1;HNRNPC;HNRNPK;HNRNPM;HNRNPR;KPNB1;RPL12;RPL13A;RPL14;RPL21;RPL23A;RPL35;RPL37A;RPL38;RPL4;RPL7;RPLP0;RPLP1;RPLP2;RPS12;RPS15;RPS16;RPS2;RPS20;RPS21;RPS23;RPS29;RPS3;RPS5;RPS7;RPS9;RPSA;SRP9;TNPO1	R I
Mbco_level2	H0	Diffrna_up	Cluster_4_vs_Rest	Chromosome segregation by mitotic spindle	432	138	12019	32	1.34521465048234E-17	16.87121	0	0	2	AURKA;BIRC5;BUB1;CBX5;CCNA2;CENPA;CENPE;CENPF;CENPH;CENPW;CKAP2;CKAP5;DLGAP5;KIF2C;KIF4A;KNSTRN;MAD2L1;NDC80;NUSAP1;PTTG1;RUVBL1;SKA2;SMC4;SPAG5;SPC24;STMN1;TACC3;TOP2A;TPX2;TUBA1A;ZWILCH;ZWINT	R II
Mbco_level2	H0	Diffrna_up	Cluster_4_vs_Rest	Microtubule dynamics	432	96	12019	15	1.53622701444649E-06	5.813545	0	0	3	CKAP2;CKAP5;DLGAP5;FIGN;GAPDH;KIF2C;KIF4A;MAP1B;STMN1;TACC3;TBCA;TPGS2;TPX2;TUBA1A;TUBB	R III
Mbco_level2	H0	Diffrna_up	Cluster_4_vs_Rest	Cellular response to oxidative stress	432	34	12019	9	2.17058026441623E-06	5.663424	0	0	4	FOXM1;GLRX;GPX3;GPX4;MGST1;MT2A;NQO1;PARK7;PRDX3	R IV
Mbco_level2	H0	Diffrna_up	Cluster_4_vs_Rest	Centrosome cycle	432	80	12019	12	2.61925967760346E-05	4.581821	0	0	5	AURKA;CCNB1;CCNB2;CDC25B;CKAP2;NEK2;NPM1;ODF2;PLK1;POC1A;SPAG5;TPX2	R V
Mbco_level2	H0	Diffrna_up	Cluster_4_vs_Rest	Mitotic cell cycle checkpoints	432	87	12019	12	6.14421042800174E-05	4.211534	0	0	6	ANAPC15;BUB1;CCNA2;CCNB1;CCNB2;CCNG1;CDC20;CDC25B;CDKN3;CENPE;MAD2L1;PTTG1	R VI
Mbco_level2	H0	Diffrna_up	Cluster_4_vs_Rest	Chromatin remodeling	432	115	12019	14	6.29068565899728E-05	4.201302	0	0	7	BANF1;CBX1;CBX5;H2AFZ;H3F3A;HMGA1;HMGB1;HMGN2;HMGN5;NAP1L1;RUVBL1;RUVBL2;TACC3;TRIM28	R VII
Mbco_level2	H0	Diffrna_up	Cluster_4_vs_Rest	mRNA translation	432	84	12019	11	0.000198731267363577	3.701734	0	0	8	EEF1B2;EIF4G2;EIF5A;FXR1;GSPT1;HNRNPK;KTN1;PABPC1;PCBP2;RBM38;RPL13A	R VIII
Mbco_level2	H0	Diffrna_up	Cluster_4_vs_Rest	Cytokinesis	432	58	12019	9	0.000205107482536216	3.688019	0	0	9	ANLN;BIRC5;CEP55;ECT2;EZR;PRC1;RACGAP1;RDX;SEPT7	R IX
Mbco_level2	H0	Diffrna_up	Cluster_4_vs_Rest	Actin filament dynamics	432	138	12019	12	0.00407470087835857	2.389904	0	0	10	ARPC3;CFL1;CFL2;DAAM1;DSTN;EZR;HSPB1;LMOD2;PFN1;RDX;TMSB10;TRIOBP	R X
Mbco_level2	H0	Diffrna_up	Cluster_4_vs_Rest	Pre-mRNA splicing	432	94	12019	9	0.00658886483612259	2.181189	0	0	11	HNRNPA1;HNRNPH1;HNRNPM;KHDRBS1;LSM4;RBMX;SNRPC;SNRPG;SRSF3	R XI
Mbco_level2	H0	Diffrna_up	Cluster_4_vs_Rest	Carbohydrate metabolism and transport	432	79	12019	7	0.0232158311068874	1.634216	0	0	12	ENO1;GAPDH;GBE1;LDHA;PGAM1;PKM;SORD	R XII
Mbco_level2	H0	Diffrna_up	Cluster_4_vs_Rest	Ubiquitin mediated proteasomal degradation	432	102	12019	8	0.0303578060114668	1.51773	0	0	13	ANAPC11;ANAPC15;NEDD8;POMP;PSMA7;PSME2;UBB;UBE2S	R XIII
Mbco_level2	H0	Diffrna_up	Cluster_4_vs_Rest	Rolling cell adhesion	432	22	12019	3	0.0427796325496753	1.368763	0	0	14	CD99;EZR;RDX	R XIV
Mbco_level2	H0	Diffrna_up	Cluster_5_vs_Rest	Ribonucleoprotein biogenesis	431	145	12019	43	4.47881604368547E-28	27.34884	0	0	1	BNC1;FAU;RPL10;RPL10A;RPL11;RPL12;RPL13;RPL13A;RPL14;RPL15;RPL18;RPL18A;RPL19;RPL22;RPL23A;RPL24;RPL26;RPL28;RPL29;RPL3;RPL30;RPL34;RPL5;RPL6;RPL7A;RPL9;RPLP0;RPS11;RPS12;RPS14;RPS16;RPS18;RPS19;RPS2;RPS21;RPS27A;RPS3;RPS3A;RPS4X;RPS5;RPS6;RPS7;RPS9	R I
Mbco_level2	H0	Diffrna_up	Cluster_5_vs_Rest	Cell-cell adhesion	431	143	12019	23	1.3343990078963E-09	8.874714	0	0	2	CD9;CDH1;CDH5;CGN;CLDN1;CLDN15;CLDN3;CLDN4;CLDN5;CLDN7;CRB2;CRB3;EMP1;FXYD5;IQGAP1;LIMA1;MYO1D;OCLN;PECAM1;PKP3;PPL;RND3;TFF3	R II
Mbco_level2	H0	Diffrna_up	Cluster_5_vs_Rest	Antigen presentation	431	39	12019	10	7.91805164278357E-07	6.101382	0	0	3	B2M;CD74;HLA-A;HLA-B;HLA-C;HLA-DRA;HLA-DRB1;HLA-E;MICB;PSMB8	R III
Mbco_level2	H0	Diffrna_up	Cluster_5_vs_Rest	Cellular response to radiation	431	26	12019	7	2.64262354153927E-05	4.577965	0	0	4	AHR;CD24;CEBPB;EGR1;FOS;GATA3;PMAIP1	R IV
Mbco_level2	H0	Diffrna_up	Cluster_5_vs_Rest	Epidermal growth factor family signaling	431	54	12019	8	0.000626084035498257	3.203367	0	0	5	AREG;CD74;ERBB3;ERRFI1;HBEGF;JUNB;JUND;NRG1	R V
Mbco_level2	H0	Diffrna_up	Cluster_5_vs_Rest	Rolling cell adhesion	431	22	12019	5	0.000920134938563732	3.036149	0	0	6	CD44;CXCL1;ESAM;ICAM1;PECAM1	R VI
Mbco_level2	H0	Diffrna_up	Cluster_5_vs_Rest	Apoptosis	431	92	12019	10	0.00165160023515801	2.782095	0	0	7	ANXA1;ATF3;BID;BIRC3;FOSB;MYC;NR4A1;PMAIP1;SGK1;TNFSF10	R VII
Mbco_level2	H0	Diffrna_up	Cluster_5_vs_Rest	Coagulation cascade and fibrinolysis	431	26	12019	5	0.00204246335100224	2.689846	0	0	8	F2RL1;F3;PROCR;THBD;VWF	R VIII
Mbco_level2	H0	Diffrna_up	Cluster_5_vs_Rest	Extracellular matrix breakdown	431	77	12019	8	0.00619666098150788	2.207842	0	0	9	CTSH;HPN;KLK5;PLAT;PLAU;PLAUR;PRSS8;ST14	R IX
Mbco_level2	H0	Diffrna_up	Cluster_5_vs_Rest	Filopodium and lamellipodium organization	431	85	12019	8	0.0110753933276258	1.955641	0	0	10	ARHGAP8;CD9;IQGAP1;MYO10;MYO3A;RAC2;RHOU;RHOV	R X
Mbco_level2	H0	Diffrna_up	Cluster_5_vs_Rest	Signaling pathways involved in hematopoiesis	431	74	12019	7	0.0165735637983438	1.780584	0	0	11	CD24;JUND;KDR;LIF;RUNX1;SOCS3;STAT5A	R XI
Mbco_level2	H0	Diffrna_up	Cluster_5_vs_Rest	Metabolism of phenylalanine products	431	17	12019	3	0.0214162230221424	1.669257	0	0	12	DIO2;IYD;TG	R XII
Mbco_level2	H0	Diffrna_up	Cluster_5_vs_Rest	Metabolism of fat-soluble vitamins	431	19	12019	3	0.0289517610967136	1.538325	0	0	13	ALDH1A1;ALDH1A2;ALDH1A3	R XIII
Mbco_level2	H0	Diffrna_up	Cluster_5_vs_Rest	Complement pathway and regulation	431	33	12019	4	0.0293476938638179	1.532426	0	0	14	C3;CD59;CFI;SERPING1	R XIV
Mbco_level2	H0	Diffrna_up	Cluster_5_vs_Rest	Cellular response to hypoxia	431	51	12019	5	0.0352443614945141	1.45291	0	0	15	AHR;ANGPTL4;EGR1;EPAS1;JUNB	R XV
Mbco_level2	H0	Diffrna_up	Cluster_5_vs_Rest	Thyroid hormone related signaling	431	9	12019	2	0.0390831822675216	1.40801	0	0	16	NR4A1;TSHR	R XVI
Mbco_level2	H0	Diffrna_up	Cluster_5_vs_Rest	Cell-matrix adhesion	431	73	12019	6	0.0465857926191519	1.331746	0	0	17	CD44;ITGB4;LIMA1;NEDD9;RHOU;RND3	R XVII
