## Supplemental Tables 1-22 for "Multiscale mapping of transcriptomic signatures for cardiotoxic drugs": Suppl_Table_16E - MBCOL3 enrichment cluster marker genes iPSCd CM single cell RNAseq.txt.txt.txt.txt

Ontology	Sample_timepoint	Sample_entryType	Sample_name	Scp	Experimental_genes_count	Scp_genes_count	Bg_genes_count	Overlap_count	Pvalue	Minus_log10_pvalue	FDR	Minus_log10_fdr	Fractional_rank	ReadWrite_overlap_symbols	Rank_with_roman_numbers
Mbco_level3	H0	Diffrna_up	Cluster_0_vs_Rest	Electron transport chain	390	12	12019	9	7.35148921200812E-12	11.13363	0	0	1	COX7A1;NDUFA4;NDUFV2;NDUFV3;SDHA;SDHB;UQCR10;UQCR11;UQCRQ	R I
Mbco_level3	H0	Diffrna_up	Cluster_0_vs_Rest	Z-disc organization	390	16	12019	9	3.40494265358943E-10	9.46789	0	0	2	ACTN2;BAG3;CSRP3;DES;LDB3;NEBL;NEXN;PDLIM5;TCAP	R II
Mbco_level3	H0	Diffrna_up	Cluster_0_vs_Rest	Citric acid cycle	390	13	12019	8	1.27803487207678E-09	8.893457	0	0	3	ACO2;DLD;IDH2;OGDH;PDHA1;PDHB;SDHA;SDHB	R III
Mbco_level3	H0	Diffrna_up	Cluster_0_vs_Rest	Myofibril formation	390	9	12019	6	8.69039474180273E-08	7.06096	0	0	4	DES;KLHL41;PDLIM5;SMYD1;TMOD1;XIRP1	R IV
Mbco_level3	H0	Diffrna_up	Cluster_0_vs_Rest	Glycogen synthesis and glycogenolysis	390	16	12019	7	3.18873499321265E-07	6.496382	0	0	5	AGL;GYG1;PGM1;PPP1R3A;PPP1R3B;PYGB;PYGM	R V
Mbco_level3	H0	Diffrna_up	Cluster_0_vs_Rest	Glycolysis and Gluconeogenesis	390	24	12019	7	7.70164724976462E-06	5.113416	0	0	6	GPI;HK1;LDHB;PFKM;PFKP;PGK1;TPI1	R VI
Mbco_level3	H0	Diffrna_up	Cluster_0_vs_Rest	Thick myofilament organization	390	3	12019	3	3.39116825347215E-05	4.469651	0	0	7	MYBPC3;MYH7;TTN	R VII
Mbco_level3	H0	Diffrna_up	Cluster_0_vs_Rest	Thin myofilament organization	390	7	12019	4	3.53574066476646E-05	4.451519	0	0	8	LMOD3;NEBL;TNNI3;TPM1	R VIII
Mbco_level3	H0	Diffrna_up	Cluster_0_vs_Rest	Desmosome organization	390	19	12019	5	0.000279824142114926	3.553115	0	0	9	CTNNA3;DSP;JUP;PERP;PKP2	R IX
Mbco_level3	H0	Diffrna_up	Cluster_0_vs_Rest	Sarcoplasmic reticulum organization	390	9	12019	3	0.00246133294779555	2.60883	0	0	10	ATP2A2;PLN;TRDN	R X
Mbco_level3	H0	Diffrna_up	Cluster_0_vs_Rest	Transmembrane glucose transport	390	4	12019	2	0.00603378759567677	2.21941	0	0	11	SLC2A3;SLC2A4	R XI
Mbco_level3	H0	Diffrna_up	Cluster_0_vs_Rest	Apoptosome assembly	390	5	12019	2	0.00984101637739667	2.00696	0	0	12	BAG3;CYCS	R XII
Mbco_level3	H0	Diffrna_up	Cluster_0_vs_Rest	Beta-oxidation	390	16	12019	3	0.0138625764633684	1.858156	0	0	13	ACAA1;DECR1;ECH1	R XIII
Mbco_level3	H0	Diffrna_up	Cluster_0_vs_Rest	Basement membrane attachment to cell surface	390	6	12019	2	0.0144463561703275	1.840242	0	0	14	BCAM;BSG	R XIV
Mbco_level3	H0	Diffrna_up	Cluster_0_vs_Rest	Adenylyl cyclase signaling pathway	390	18	12019	3	0.0192568153476885	1.715415	0	0	15	ADCY5;PDE4D;PRKAR1A	R XV
Mbco_level3	H0	Diffrna_up	Cluster_0_vs_Rest	Cardiomyocyte depolarization during action potential	390	1	12019	1	0.0324486230142632	1.488804	0	0	16.5	SCN5A	R XVI
Mbco_level3	H0	Diffrna_up	Cluster_0_vs_Rest	Mitochondrial ADP import and ATP export	390	1	12019	1	0.0324486230142632	1.488804	0	0	16.5	SLC25A5	R XVI
Mbco_level3	H0	Diffrna_up	Cluster_0_vs_Rest	Connection of muscle sarcomere to plasma membrane	390	10	12019	2	0.0397785988863581	1.400351	0	0	18	DES;LIMS2	R XVIII
Mbco_level3	H0	Diffrna_up	Cluster_0_vs_Rest	Adherens junction organization	390	41	12019	4	0.0430375303266205	1.366153	0	0	19	CTNNA3;CTNNB1;JUP;SHROOM3	R XIX
Mbco_level3	H0	Diffrna_up	Cluster_1_vs_Rest	Fibrillar collagen core structure organization	420	10	12019	6	3.27661024739838E-07	6.484575	0	0	1	COL1A1;COL1A2;COL3A1;COL5A1;COL5A2;COL5A3	R I
Mbco_level3	H0	Diffrna_up	Cluster_1_vs_Rest	Procollagen processing in the ER	420	3	12019	3	4.23782480926114E-05	4.372857	0	0	2	P3H1;PPIB;SERPINH1	R II
Mbco_level3	H0	Diffrna_up	Cluster_1_vs_Rest	Chaperone mediated protein folding in ER	420	20	12019	5	0.000510666556298926	3.291862	0	0	3	CALR;FKBP10;HSP90B1;HSPA5;PDIA3	R III
Mbco_level3	H0	Diffrna_up	Cluster_1_vs_Rest	Microfibril scaffold organization	420	2	12019	2	0.00121832394099063	2.914237	0	0	4	FBN1;MFAP2	R IV
Mbco_level3	H0	Diffrna_up	Cluster_1_vs_Rest	ER unfolded protein response pathway	420	8	12019	3	0.00208096227998795	2.681736	0	0	5	DDIT3;HSP90B1;HSPA5	R V
Mbco_level3	H0	Diffrna_up	Cluster_1_vs_Rest	Triacylglycerol transport by lipoproteins	420	3	12019	2	0.00357021532672786	2.447306	0	0	6	APOC1;PLTP	R VI
Mbco_level3	H0	Diffrna_up	Cluster_1_vs_Rest	Extracellular matrix breakdown by heparanases and sulfatases	420	4	12019	2	0.00697532971081446	2.156435	0	0	8	SULF1;SULF2	R VIII
Mbco_level3	H0	Diffrna_up	Cluster_1_vs_Rest	Lysosomal acidification	420	4	12019	2	0.00697532971081446	2.156435	0	0	8	ATP6AP2;TCIRG1	R VIII
Mbco_level3	H0	Diffrna_up	Cluster_1_vs_Rest	Osteonectin receptor signaling	420	4	12019	2	0.00697532971081446	2.156435	0	0	8	SMOC2;SPARC	R VIII
Mbco_level3	H0	Diffrna_up	Cluster_1_vs_Rest	Notch receptor signaling	420	23	12019	4	0.00768035724382188	2.114619	0	0	10	DLK1;JAG1;NOTCH1;NOTCH3	R X
Mbco_level3	H0	Diffrna_up	Cluster_1_vs_Rest	Extracellular matrix breakdown and membrane shedding by adamalysins	420	24	12019	4	0.00896690697119567	2.047357	0	0	11	ADAM12;ADAM33;ADAMTS2;ADAMTS5	R XI
Mbco_level3	H0	Diffrna_up	Cluster_1_vs_Rest	Collagen fiber crosslinking	420	5	12019	2	0.0113575310161483	1.944716	0	0	12	LOX;PXDN	R XII
Mbco_level3	H0	Diffrna_up	Cluster_1_vs_Rest	Actin filament bundling and crosslinking	420	26	12019	4	0.0119432117311229	1.922879	0	0	13	EPS8;FLNA;PLS3;TAGLN	R XIII
Mbco_level3	H0	Diffrna_up	Cluster_1_vs_Rest	Collagen fibril organization by fibril-associated bridges	420	6	12019	2	0.0166446966498934	1.778724	0	0	14	COL14A1;COL9A3	R XIV
Mbco_level3	H0	Diffrna_up	Cluster_1_vs_Rest	Endogenous control of complement activity	420	7	12019	2	0.0227685310475375	1.642665	0	0	15.5	CFH;CFI	R XV
Mbco_level3	H0	Diffrna_up	Cluster_1_vs_Rest	Thin myofilament organization	420	7	12019	2	0.0227685310475375	1.642665	0	0	15.5	TPM2;TPM4	R XV
Mbco_level3	H0	Diffrna_up	Cluster_1_vs_Rest	Biglycan synthesis	420	1	12019	1	0.0349446709382492	1.456619	0	0	18	BGN	R XVIII
Mbco_level3	H0	Diffrna_up	Cluster_1_vs_Rest	Decorin synthesis	420	1	12019	1	0.0349446709382492	1.456619	0	0	18	DCN	R XVIII
Mbco_level3	H0	Diffrna_up	Cluster_1_vs_Rest	Tropoelastin synthesis	420	1	12019	1	0.0349446709382492	1.456619	0	0	18	ELN	R XVIII
Mbco_level3	H0	Diffrna_up	Cluster_1_vs_Rest	Extracellular matrix breakdown by matrix metalloproteases	420	10	12019	2	0.0455308047156218	1.341695	0	0	20	MMP14;MMP2	R XX
Mbco_level3	H0	Diffrna_up	Cluster_1_vs_Rest	Tight junction organization	420	39	12019	4	0.0461901861846282	1.33545	0	0	21	CLDN11;EMP1;MYLK;RAB13	R not considered
Mbco_level3	H0	Diffrna_up	Cluster_2_vs_Rest	Eukaryotic kinetochore dynamics	420	40	12019	24	2.1613918489304E-25	24.66527	0	0	1	BUB1;CENPC;CENPE;CENPF;CENPH;CENPI;CENPU;CENPW;DSN1;KIF15;KNSTRN;MAD2L1;MIS18BP1;NDC80;NUF2;SKA1;SKA2;SKA3;SPC24;SPC25;SPDL1;TTK;ZWILCH;ZWINT	R I
Mbco_level3	H0	Diffrna_up	Cluster_2_vs_Rest	DNA replication initiation	420	25	12019	19	2.06586050605623E-23	22.6849	0	0	2	CDC6;CDC7;GINS1;GINS2;GINS3;GINS4;MCM10;MCM2;MCM3;MCM4;MCM6;MCM7;MCM8;ORC1;ORC6;RPA1;RPA2;RPA3;TICRR	R II
Mbco_level3	H0	Diffrna_up	Cluster_2_vs_Rest	Homologous recombination DSB repair	420	46	12019	20	1.14659753742351E-17	16.94059	0	0	3	BRCA1;BRCA2;DNA2;EXO1;GEN1;MDC1;PARPBP;PIF1;PSMC3IP;RAD18;RAD51AP1;RAD51C;RECQL4;RMI1;RMI2;RPA1;RPA2;RPA3;XRCC2;XRCC3	R III
Mbco_level3	H0	Diffrna_up	Cluster_2_vs_Rest	Sister chromatid cohesion	420	28	12019	14	8.3927475517549E-14	13.0761	0	0	4	ATAD5;CDCA5;CHTF18;DDX11;DSCC1;ESCO2;RAD21;RFC2;RFC3;RFC4;RFC5;SMC1A;SMC3;WDHD1	R IV
Mbco_level3	H0	Diffrna_up	Cluster_2_vs_Rest	Mitotic spindle assembly	420	13	12019	10	6.36567951637185E-13	12.19616	0	0	5	CKAP2;CKAP5;DLGAP5;GPSM2;HAUS6;KIFC1;NUSAP1;TACC3;TPX2;TTK	R V
Mbco_level3	H0	Diffrna_up	Cluster_2_vs_Rest	Centrosome organization	420	67	12019	18	8.15564484263089E-12	11.08854	0	0	6	ASPM;CCP110;CDK5RAP2;CEP135;CEP152;CEP295;CNTRL;GEN1;HAUS1;KIFC1;NDE1;NEK2;PLK4;POC1A;SASS6;STIL;TACC3;TUBG1	R VI
Mbco_level3	H0	Diffrna_up	Cluster_2_vs_Rest	Fanconi anemia interstrand cross-link repair pathway	420	26	12019	12	1.75929709451766E-11	10.75466	0	0	7	BRCA2;BRIP1;EME1;FANCA;FANCB;FANCD2;FANCG;FANCI;FANCL;RAD18;UBE2T;USP1	R VII
Mbco_level3	H0	Diffrna_up	Cluster_2_vs_Rest	Metaphase to anaphase checkpoint	420	34	12019	13	4.58584125121158E-11	10.33858	0	0	8	BUB1;BUB1B;BUB3;CCNB2;CDC20;CENPE;FBXO5;MAD2L1;MAD2L2;MASTL;MXD3;PTTG1;TTK	R VIII
Mbco_level3	H0	Diffrna_up	Cluster_2_vs_Rest	Centrosome separation	420	10	12019	7	6.6373990161175E-09	8.178002	0	0	9	AURKA;CCNB1;CDK1;ESPL1;KIF11;NEK2;SPAG5	R IX
Mbco_level3	H0	Diffrna_up	Cluster_2_vs_Rest	Centrosome duplication	420	25	12019	9	8.86242564016534E-08	7.052447	0	0	10	CCNF;CCP110;CENPJ;CEP135;CEP152;CNTROB;PLK4;SASS6;STIL	R X
Mbco_level3	H0	Diffrna_up	Cluster_2_vs_Rest	Mitotic chromosome condensation	420	7	12019	5	1.0086673532329E-06	5.996252	0	0	11	INCENP;NCAPD3;NCAPG2;SMC2;SMC4	R XI
Mbco_level3	H0	Diffrna_up	Cluster_2_vs_Rest	Centrosome maturation	420	12	12019	6	1.35800346839657E-06	5.867099	0	0	12.5	AURKA;BORA;CDC25B;CDK5RAP2;PLK1;TPX2	R XII
Mbco_level3	H0	Diffrna_up	Cluster_2_vs_Rest	G2 M transition checkpoint	420	12	12019	6	1.35800346839657E-06	5.867099	0	0	12.5	CCNB1;CDC25A;CDC25B;CDC25C;CDK1;CHEK1	R XII
Mbco_level3	H0	Diffrna_up	Cluster_2_vs_Rest	DNA replication elongation	420	5	12019	4	7.14973591326051E-06	5.14571	0	0	14.5	MCM2;MCM4;MCM7;PCNA	R XIV
Mbco_level3	H0	Diffrna_up	Cluster_2_vs_Rest	Mitotic H3 phosphorylation and dephosphorylation	420	5	12019	4	7.14973591326051E-06	5.14571	0	0	14.5	AURKB;CCNA2;CDC25A;INCENP	R XIV
Mbco_level3	H0	Diffrna_up	Cluster_2_vs_Rest	Telomere replication and maintenance	420	16	12019	6	1.0444612931447E-05	4.981108	0	0	16	EXO1;GEN1;PIF1;RECQL4;RPA1;RPA3	R XVI
Mbco_level3	H0	Diffrna_up	Cluster_2_vs_Rest	Sister chromatid segregation	420	6	12019	4	2.08557566494075E-05	4.680774	0	0	17	ESPL1;PTTG1;RAD21;TOP2A	R XVII
Mbco_level3	H0	Diffrna_up	Cluster_2_vs_Rest	Sister chromatid attachment to mitotic spindle	420	3	12019	3	4.23782480926114E-05	4.372857	0	0	18	NUF2;SKA1;TACC3	R XVIII
Mbco_level3	H0	Diffrna_up	Cluster_2_vs_Rest	Nucleosome assembly	420	21	12019	6	6.0986277191795E-05	4.214768	0	0	19	ASF1B;CHAF1A;H2AFZ;HIST1H1D;HIST1H1E;HMGB1	R XIX
Mbco_level3	H0	Diffrna_up	Cluster_2_vs_Rest	Cell cycle arrest in response to DNA damage	420	24	12019	6	0.000138376095774474	3.858939	0	0	20	CHEK1;FBXO5;H2AFX;MDC1;RPA2;UHRF1	R XX
Mbco_level3	H0	Diffrna_up	Cluster_2_vs_Rest	Microtubule destabilization	420	6	12019	3	0.000783199749335613	3.106128	0	0	22	CENPJ;KIF2C;STMN1	R not considered
Mbco_level3	H0	Diffrna_up	Cluster_2_vs_Rest	Nuclear envelope maintenance	420	6	12019	3	0.000783199749335613	3.106128	0	0	22	LMNB1;SYNE2;TMPO	R not considered
Mbco_level3	H0	Diffrna_up	Cluster_2_vs_Rest	Nuclear intermediate filaments	420	6	12019	3	0.000783199749335613	3.106128	0	0	22	LMNB1;LMNB2;TMPO	R not considered
Mbco_level3	H0	Diffrna_up	Cluster_2_vs_Rest	Base excision repair	420	28	12019	5	0.00257186875687442	2.589751	0	0	24	EME1;FEN1;NEIL3;PCNA;POLQ	R not considered
Mbco_level3	H0	Diffrna_up	Cluster_2_vs_Rest	Folate cycle	420	3	12019	2	0.00357021532672786	2.447306	0	0	26	DHFR;SHMT1	R not considered
Mbco_level3	H0	Diffrna_up	Cluster_2_vs_Rest	Intracellular bridge assembly	420	3	12019	2	0.00357021532672786	2.447306	0	0	26	INCENP;KIF23	R not considered
Mbco_level3	H0	Diffrna_up	Cluster_2_vs_Rest	Ribonucleotide reduction	420	3	12019	2	0.00357021532672786	2.447306	0	0	26	RRM1;RRM2	R not considered
Mbco_level3	H0	Diffrna_up	Cluster_2_vs_Rest	DNA cleavage	420	11	12019	3	0.00566975156938181	2.246436	0	0	28.5	ENDOG;FEN1;HMGB2	R not considered
Mbco_level3	H0	Diffrna_up	Cluster_2_vs_Rest	Microtubule plus-end tracking	420	11	12019	3	0.00566975156938181	2.246436	0	0	28.5	CDK5RAP2;CKAP5;TACC3	R not considered
Mbco_level3	H0	Diffrna_up	Cluster_2_vs_Rest	Equatorial RhoA activation	420	4	12019	2	0.00697532971081446	2.156435	0	0	30	ECT2;KIF23	R not considered
Mbco_level3	H0	Diffrna_up	Cluster_2_vs_Rest	Nucleotide excision repair	420	24	12019	4	0.00896690697119567	2.047357	0	0	31	PCNA;POLD3;RPA1;RPA2	R not considered
Mbco_level3	H0	Diffrna_up	Cluster_2_vs_Rest	Centriolar satelites organization	420	13	12019	3	0.0093300900669608	2.030114	0	0	32	CCDC14;CEP152;KIAA0586	R not considered
Mbco_level3	H0	Diffrna_up	Cluster_2_vs_Rest	Nuclear pore complex organization	420	25	12019	4	0.0103862563950255	1.983541	0	0	33	NDC1;NUP107;NUP35;NUP85	R not considered
Mbco_level3	H0	Diffrna_up	Cluster_2_vs_Rest	Apoptosome assembly	420	5	12019	2	0.0113575310161483	1.944716	0	0	35.5	CDC6;CSE1L	R not considered
Mbco_level3	H0	Diffrna_up	Cluster_2_vs_Rest	Contractile ring constriction	420	5	12019	2	0.0113575310161483	1.944716	0	0	35.5	ANLN;ECT2	R not considered
Mbco_level3	H0	Diffrna_up	Cluster_2_vs_Rest	Contractile ring formation	420	5	12019	2	0.0113575310161483	1.944716	0	0	35.5	RACGAP1;RDX	R not considered
Mbco_level3	H0	Diffrna_up	Cluster_2_vs_Rest	VDJ recombination	420	5	12019	2	0.0113575310161483	1.944716	0	0	35.5	PRKDC;XRCC5	R not considered
Mbco_level3	H0	Diffrna_up	Cluster_2_vs_Rest	Eukaryotic basal body organization	420	40	12019	5	0.0122334612083811	1.912451	0	0	38	CEP135;CEP152;FAM161A;POC1A;VANGL1	R not considered
Mbco_level3	H0	Diffrna_up	Cluster_2_vs_Rest	Alternative end joining DSB repair	420	6	12019	2	0.0166446966498934	1.778724	0	0	40.5	PARP2;POLQ	R not considered
Mbco_level3	H0	Diffrna_up	Cluster_2_vs_Rest	Microtubule polymerization	420	6	12019	2	0.0166446966498934	1.778724	0	0	40.5	CKAP5;TUBA1A	R not considered
Mbco_level3	H0	Diffrna_up	Cluster_2_vs_Rest	Nuclear protein import	420	6	12019	2	0.0166446966498934	1.778724	0	0	40.5	KPNB1;RCC1	R not considered
Mbco_level3	H0	Diffrna_up	Cluster_2_vs_Rest	U1 snRNP assembly	420	6	12019	2	0.0166446966498934	1.778724	0	0	40.5	SNRPE;SNRPG	R not considered
Mbco_level3	H0	Diffrna_up	Cluster_2_vs_Rest	Microtubule nucleation and rescue	420	16	12019	3	0.0169054064466732	1.771974	0	0	44	CDK5RAP2;HAUS6;TPX2	R not considered
Mbco_level3	H0	Diffrna_up	Cluster_2_vs_Rest	Non-homologous end joining DSB repair	420	16	12019	3	0.0169054064466732	1.771974	0	0	44	BARD1;PRKDC;XRCC5	R not considered
Mbco_level3	H0	Diffrna_up	Cluster_2_vs_Rest	Purine synthesis and salvage	420	16	12019	3	0.0169054064466732	1.771974	0	0	44	GMPS;MTHFD1;PAICS	R not considered
Mbco_level3	H0	Diffrna_up	Cluster_2_vs_Rest	Pyrimidine synthesis and salvage	420	8	12019	2	0.0296643873042666	1.527765	0	0	46	TK1;TYMS	R not considered
Mbco_level3	H0	Diffrna_up	Cluster_2_vs_Rest	Cytosolic protein folding	420	1	12019	1	0.0349446709382492	1.456619	0	0	48.5	HSP90AA1	R not considered
Mbco_level3	H0	Diffrna_up	Cluster_2_vs_Rest	Cytosolic protein tyrosination and detyrosination	420	1	12019	1	0.0349446709382492	1.456619	0	0	48.5	TTL	R not considered
Mbco_level3	H0	Diffrna_up	Cluster_2_vs_Rest	Hyaluronan-mediated motility receptor signaling	420	1	12019	1	0.0349446709382492	1.456619	0	0	48.5	HMMR	R not considered
Mbco_level3	H0	Diffrna_up	Cluster_2_vs_Rest	Mitotic spindle disassembly	420	1	12019	1	0.0349446709382492	1.456619	0	0	48.5	CDK1	R not considered
Mbco_level3	H0	Diffrna_up	Cluster_3_vs_Rest	Histone acetylation and deactylation	368	43	12019	7	0.000296507563892269	3.527964	0	0	1	BANP;BRD1;HDAC5;HDAC9;KAT6B;TBL1X;TRRAP	R I
Mbco_level3	H0	Diffrna_up	Cluster_3_vs_Rest	Histone methylation and demethylation	368	65	12019	8	0.000786775925481425	3.104149	0	0	2	ATF7IP;EHMT1;JARID2;KDM4B;KDM5C;PRDM2;SETD2;TET1	R II
Mbco_level3	H0	Diffrna_up	Cluster_3_vs_Rest	Regulation of RNA polymerase II elongation activity	368	30	12019	5	0.00198479641116871	2.702284	0	0	3	AFF1;CCNT1;ELP2;NELFCD;TCERG1	R III
Mbco_level3	H0	Diffrna_up	Cluster_3_vs_Rest	Thick myofilament organization	368	3	12019	2	0.00274805667763963	2.560974	0	0	4	MYBPC3;TTN	R IV
Mbco_level3	H0	Diffrna_up	Cluster_3_vs_Rest	Centriolar satelites organization	368	13	12019	3	0.00647838369345115	2.188533	0	0	5	KIAA0586;OFD1;PIBF1	R V
Mbco_level3	H0	Diffrna_up	Cluster_3_vs_Rest	Retinoic acid receptor signaling	368	14	12019	3	0.00806023905664276	2.093652	0	0	6	NCOA3;NCOR2;TBL1X	R VI
Mbco_level3	H0	Diffrna_up	Cluster_3_vs_Rest	Histone ubiquitination and deubiquitination	368	27	12019	4	0.0086892786027071	2.061016	0	0	7	BARD1;CHFR;MSL1;USP3	R VII
Mbco_level3	H0	Diffrna_up	Cluster_3_vs_Rest	Anchoring of nuclear membrane to cytoskeleton	368	5	12019	2	0.00879336260351555	2.055845	0	0	8	DST;PLEC	R VIII
Mbco_level3	H0	Diffrna_up	Cluster_3_vs_Rest	Insulin receptor signaling	368	15	12019	3	0.00984962646425699	2.00658	0	0	9	PIK3C2A;PIK3C3;PTPN2	R IX
Mbco_level3	H0	Diffrna_up	Cluster_3_vs_Rest	Intracellular bridge abscission	368	28	12019	4	0.00989762470576742	2.004469	0	0	10	EXOC1;EXOC6B;IST1;PIK3C3	R X
Mbco_level3	H0	Diffrna_up	Cluster_3_vs_Rest	Microtubule nucleation and rescue	368	16	12019	3	0.0118515245532642	1.926226	0	0	11	AKAP9;GOLGA2;NIN	R XI
Mbco_level3	H0	Diffrna_up	Cluster_3_vs_Rest	Early endosome dynamics	368	31	12019	4	0.0141581965159595	1.848992	0	0	12	ALS2;DENND1B;LMTK2;TOM1	R XII
Mbco_level3	H0	Diffrna_up	Cluster_3_vs_Rest	Hemidesmosome organization	368	7	12019	2	0.0177303239585075	1.751283	0	0	13.5	DST;PLEC	R XIII
Mbco_level3	H0	Diffrna_up	Cluster_3_vs_Rest	mRNA degradation, storing and translational repression by cytoplasmic processing bodies	368	7	12019	2	0.0177303239585075	1.751283	0	0	13.5	AGO2;XRN1	R XIII
Mbco_level3	H0	Diffrna_up	Cluster_3_vs_Rest	Semaphorin signaling	368	34	12019	4	0.0194292302795629	1.711544	0	0	15	ARHGEF12;NRP1;PLXNA1;SEMA6D	R XV
Mbco_level3	H0	Diffrna_up	Cluster_3_vs_Rest	Macroautophagy	368	21	12019	3	0.0251518555885454	1.59943	0	0	16	PIK3C3;VMP1;WDFY3	R XVI
Mbco_level3	H0	Diffrna_up	Cluster_3_vs_Rest	Notch receptor signaling	368	23	12019	3	0.0320261578200916	1.494495	0	0	17	ITCH;MIB2;RBPJ	R XVII
Mbco_level3	H0	Diffrna_up	Cluster_3_vs_Rest	Clathrin-mediated endocytosis	368	40	12019	4	0.033216924434588	1.478641	0	0	18	EPN2;EPS15;LMTK2;SYNJ2	R XVIII
Mbco_level3	H0	Diffrna_up	Cluster_3_vs_Rest	Nonsense-mediated mRNA decay pathway	368	10	12019	2	0.0357599905954945	1.446603	0	0	19	SMG6;SMG7	R XIX
Mbco_level3	H0	Diffrna_up	Cluster_4_vs_Rest	Eukaryotic kinetochore dynamics	432	40	12019	12	8.94499541757906E-09	8.04842	0	0	1	BUB1;CENPE;CENPF;CENPH;CENPW;KNSTRN;MAD2L1;NDC80;SKA2;SPC24;ZWILCH;ZWINT	R I
Mbco_level3	H0	Diffrna_up	Cluster_4_vs_Rest	Large ribosomal subunit organization	432	28	12019	10	2.38171642707234E-08	7.62311	0	0	2	RPL13A;RPL14;RPL21;RPL23A;RPL35;RPL38;RPL4;RPL7;RPLP0;RPLP2	R II
Mbco_level3	H0	Diffrna_up	Cluster_4_vs_Rest	Small ribosomal subunit organization	432	30	12019	10	5.11136737134264E-08	7.291463	0	0	3	RPS12;RPS15;RPS16;RPS2;RPS20;RPS21;RPS29;RPS3;RPS5;RPS7	R III
Mbco_level3	H0	Diffrna_up	Cluster_4_vs_Rest	Mitotic spindle assembly	432	13	12019	7	1.05077770227379E-07	6.978489	0	0	4	CKAP2;CKAP5;DLGAP5;NUSAP1;RUVBL1;TACC3;TPX2	R IV
Mbco_level3	H0	Diffrna_up	Cluster_4_vs_Rest	Metaphase to anaphase checkpoint	432	34	12019	7	0.000171032058172874	3.766922	0	0	5	ANAPC15;BUB1;CCNB2;CDC20;CENPE;MAD2L1;PTTG1	R V
Mbco_level3	H0	Diffrna_up	Cluster_4_vs_Rest	Centrosome separation	432	10	12019	4	0.000290894125914376	3.536265	0	0	6	AURKA;CCNB1;NEK2;SPAG5	R VI
Mbco_level3	H0	Diffrna_up	Cluster_4_vs_Rest	Contractile ring formation	432	5	12019	3	0.000436896850051521	3.359621	0	0	7	EZR;RACGAP1;RDX	R VII
Mbco_level3	H0	Diffrna_up	Cluster_4_vs_Rest	Centrosome maturation	432	12	12019	4	0.000647445488376539	3.188797	0	0	8	AURKA;CDC25B;PLK1;TPX2	R VIII
Mbco_level3	H0	Diffrna_up	Cluster_4_vs_Rest	Microtubule polymerization	432	6	12019	3	0.000850479320821977	3.070336	0	0	9	CKAP5;MAP1B;TUBA1A	R IX
Mbco_level3	H0	Diffrna_up	Cluster_4_vs_Rest	Ribonucleoprotein nuclear re-import	432	2	12019	2	0.00128902245269415	2.88974	0	0	10	KPNB1;TNPO1	R X
Mbco_level3	H0	Diffrna_up	Cluster_4_vs_Rest	Ribonucleotide reduction	432	3	12019	2	0.00377481810206288	2.423104	0	0	11	RRM1;RRM2	R XI
Mbco_level3	H0	Diffrna_up	Cluster_4_vs_Rest	G2 M transition checkpoint	432	12	12019	3	0.00796232447685941	2.09896	0	0	12.5	CCNB1;CCNG1;CDC25B	R XII
Mbco_level3	H0	Diffrna_up	Cluster_4_vs_Rest	Translation elongation	432	12	12019	3	0.00796232447685941	2.09896	0	0	12.5	EEF1B2;EIF5A;KTN1	R XII
Mbco_level3	H0	Diffrna_up	Cluster_4_vs_Rest	Actin filament severing and depolymerization	432	13	12019	3	0.0100783818330981	1.996609	0	0	14	CFL1;CFL2;DSTN	R XIV
Mbco_level3	H0	Diffrna_up	Cluster_4_vs_Rest	Apoptosome assembly	432	5	12019	2	0.0119921987192342	1.921101	0	0	16	CSE1L;CYCS	R XVI
Mbco_level3	H0	Diffrna_up	Cluster_4_vs_Rest	Contractile ring constriction	432	5	12019	2	0.0119921987192342	1.921101	0	0	16	ANLN;ECT2	R XVI
Mbco_level3	H0	Diffrna_up	Cluster_4_vs_Rest	Nuclear Drosha-mediated microRNA processing	432	5	12019	2	0.0119921987192342	1.921101	0	0	16	EWSR1;ILF2	R XVI
Mbco_level3	H0	Diffrna_up	Cluster_4_vs_Rest	Microtubule destabilization	432	6	12019	2	0.0175630584187426	1.7554	0	0	19.5	KIF2C;STMN1	R XIX
Mbco_level3	H0	Diffrna_up	Cluster_4_vs_Rest	Nuclear protein import	432	6	12019	2	0.0175630584187426	1.7554	0	0	19.5	KPNB1;RANGAP1	R XIX
Mbco_level3	H0	Diffrna_up	Cluster_4_vs_Rest	Sister chromatid segregation	432	6	12019	2	0.0175630584187426	1.7554	0	0	19.5	PTTG1;TOP2A	R XIX
Mbco_level3	H0	Diffrna_up	Cluster_4_vs_Rest	U1 snRNP assembly	432	6	12019	2	0.0175630584187426	1.7554	0	0	19.5	SNRPC;SNRPG	R XIX
Mbco_level3	H0	Diffrna_up	Cluster_4_vs_Rest	Protein polyubiquitination	432	16	12019	3	0.0182209216318112	1.73943	0	0	22	NEDD8;UBB;UBE2S	R not considered
Mbco_level3	H0	Diffrna_up	Cluster_4_vs_Rest	Parathyroid hormone receptor signaling	432	7	12019	2	0.0240088023187986	1.61963	0	0	23	EZR;GNAS	R not considered
Mbco_level3	H0	Diffrna_up	Cluster_4_vs_Rest	Immunoproteasome organization	432	8	12019	2	0.0312596381640504	1.505016	0	0	25	POMP;PSME2	R not considered
Mbco_level3	H0	Diffrna_up	Cluster_4_vs_Rest	Integrin-mediated leukocyte rolling	432	8	12019	2	0.0312596381640504	1.505016	0	0	25	EZR;RDX	R not considered
Mbco_level3	H0	Diffrna_up	Cluster_4_vs_Rest	Pyrimidine synthesis and salvage	432	8	12019	2	0.0312596381640504	1.505016	0	0	25	TK1;TYMS	R not considered
Mbco_level3	H0	Diffrna_up	Cluster_4_vs_Rest	Cytosolic protein folding	432	1	12019	1	0.0359430901082557	1.444385	0	0	28.5	HSP90AA1	R not considered
Mbco_level3	H0	Diffrna_up	Cluster_4_vs_Rest	Hyaluronan-mediated motility receptor signaling	432	1	12019	1	0.0359430901082557	1.444385	0	0	28.5	HMMR	R not considered
Mbco_level3	H0	Diffrna_up	Cluster_4_vs_Rest	Mitochondrial ADP import and ATP export	432	1	12019	1	0.0359430901082557	1.444385	0	0	28.5	SLC25A5	R not considered
Mbco_level3	H0	Diffrna_up	Cluster_4_vs_Rest	Versican synthesis	432	1	12019	1	0.0359430901082557	1.444385	0	0	28.5	VCAN	R not considered
Mbco_level3	H0	Diffrna_up	Cluster_4_vs_Rest	Nucleosome assembly	432	21	12019	3	0.0379274876258703	1.421046	0	0	31	H2AFZ;HMGB1;NAP1L1	R not considered
Mbco_level3	H0	Diffrna_up	Cluster_5_vs_Rest	Large ribosomal subunit organization	431	28	12019	17	2.93873084663939E-18	17.53184	0	0	1	RPL10;RPL11;RPL13A;RPL14;RPL15;RPL18;RPL18A;RPL22;RPL23A;RPL24;RPL26;RPL29;RPL3;RPL5;RPL6;RPL7A;RPLP0	R I
Mbco_level3	H0	Diffrna_up	Cluster_5_vs_Rest	Small ribosomal subunit organization	431	30	12019	13	9.31628345247575E-12	11.03076	0	0	2	RPS12;RPS14;RPS16;RPS19;RPS2;RPS21;RPS27A;RPS3;RPS3A;RPS4X;RPS5;RPS6;RPS7	R II
Mbco_level3	H0	Diffrna_up	Cluster_5_vs_Rest	Tight junction organization	431	39	12019	12	6.30337238071327E-09	8.200427	0	0	3	CGN;CLDN1;CLDN15;CLDN3;CLDN4;CLDN5;CLDN7;CRB2;CRB3;EMP1;OCLN;TFF3	R III
Mbco_level3	H0	Diffrna_up	Cluster_5_vs_Rest	Antigen presentation via MHC class I molecules	431	13	12019	5	5.87438365396476E-05	4.231038	0	0	4	B2M;HLA-A;HLA-B;HLA-C;HLA-E	R IV
Mbco_level3	H0	Diffrna_up	Cluster_5_vs_Rest	Antigen presentation via MHC class II molecules	431	6	12019	3	0.000844735119814683	3.073279	0	0	5	CD74;HLA-DRA;HLA-DRB1	R V
Mbco_level3	H0	Diffrna_up	Cluster_5_vs_Rest	Extracellular matrix breakdown by serine proteases	431	14	12019	4	0.00122583043738902	2.91157	0	0	6	HPN;KLK5;PRSS8;ST14	R VI
Mbco_level3	H0	Diffrna_up	Cluster_5_vs_Rest	Hyaluronan synthesis	431	3	12019	2	0.00375755563230636	2.425095	0	0	7	HAS1;HAS3	R VII
Mbco_level3	H0	Diffrna_up	Cluster_5_vs_Rest	Regulation of coagulation cascade by protein C	431	4	12019	2	0.0073367885283488	2.134494	0	0	8	PROCR;THBD	R VIII
Mbco_level3	H0	Diffrna_up	Cluster_5_vs_Rest	Macrophage migration inhibitory factor signaling	431	6	12019	2	0.017485685366571	1.757317	0	0	9.5	CD74;JUND	R IX
Mbco_level3	H0	Diffrna_up	Cluster_5_vs_Rest	Prolactin receptor signaling	431	6	12019	2	0.017485685366571	1.757317	0	0	9.5	ELF5;STAT5A	R IX
Mbco_level3	H0	Diffrna_up	Cluster_5_vs_Rest	Endogenous control of complement activity	431	7	12019	2	0.0239043573939884	1.621523	0	0	11	CD59;CFI	R XI
Mbco_level3	H0	Diffrna_up	Cluster_5_vs_Rest	Retinol metabolism	431	18	12019	3	0.0250306008577623	1.601529	0	0	12	ALDH1A1;ALDH1A2;ALDH1A3	R XII
Mbco_level3	H0	Diffrna_up	Cluster_5_vs_Rest	Thyroid-hormone synthesis	431	8	12019	2	0.031125363424822	1.506886	0	0	13	IYD;TG	R XIII
Mbco_level3	H0	Diffrna_up	Cluster_5_vs_Rest	Sarcoplasmic reticulum organization	431	9	12019	2	0.0390831822675216	1.40801	0	0	14	S100A1;TMOD3	R XIV
