## Supplemental Tables 1-22 for "Multiscale mapping of transcriptomic signatures for cardiotoxic drugs": Suppl_Table_16F - MBCOL4 enrichment cluster marker genes iPSCd CM single cell RNAseq.txt.txt.txt.txt.txt

Ontology	Sample_timepoint	Sample_entryType	Sample_name	Scp	Experimental_genes_count	Scp_genes_count	Bg_genes_count	Overlap_count	Pvalue	Minus_log10_pvalue	FDR	Minus_log10_fdr	Fractional_rank	ReadWrite_overlap_symbols	Rank_with_roman_numbers
Mbco_level4	H0	Diffrna_up	Cluster_0_vs_Rest	Glycogenolysis	390	5	12019	4	5.32062379317255E-06	5.274037	0	0	1	AGL;PGM1;PYGB;PYGM	R I
Mbco_level4	H0	Diffrna_up	Cluster_0_vs_Rest	Glycolysis	390	18	12019	6	1.49709695682168E-05	4.82475	0	0	2	GPI;HK1;PFKM;PFKP;PGK1;TPI1	R II
Mbco_level4	H0	Diffrna_up	Cluster_0_vs_Rest	Electron transport chain for electrons from NADH	390	3	12019	2	0.00308307886962559	2.511015	0	0	3	NDUFV2;NDUFV3	R III
Mbco_level4	H0	Diffrna_up	Cluster_0_vs_Rest	Glycogen synthesis	390	11	12019	3	0.00460639827695098	2.336638	0	0	4	GYG1;PPP1R3A;PPP1R3B	R IV
Mbco_level4	H0	Diffrna_up	Cluster_0_vs_Rest	Electron transport chain for electrons from FADH	390	4	12019	2	0.00603378759567677	2.21941	0	0	5	SDHA;SDHB	R V
Mbco_level4	H0	Diffrna_up	Cluster_0_vs_Rest	Peroxisomal beta-oxidation	390	6	12019	2	0.0144463561703275	1.840242	0	0	6	ACAA1;ECH1	R VI
Mbco_level4	H0	Diffrna_up	Cluster_0_vs_Rest	Desmin dynamics	390	1	12019	1	0.0324486230142632	1.488804	0	0	7.5	DES	R VII
Mbco_level4	H0	Diffrna_up	Cluster_0_vs_Rest	Myoglobin synthesis	390	1	12019	1	0.0324486230142632	1.488804	0	0	7.5	MB	R VII
Mbco_level4	H0	Diffrna_up	Cluster_1_vs_Rest	Triacylglycerol transport by chylomicrons	420	1	12019	1	0.0349446709382492	1.456619	0	0	2	PLTP	R II
Mbco_level4	H0	Diffrna_up	Cluster_1_vs_Rest	Triacylglycerol transport by VLDL	420	1	12019	1	0.0349446709382492	1.456619	0	0	2	APOC1	R II
Mbco_level4	H0	Diffrna_up	Cluster_1_vs_Rest	Vimentin dynamics	420	1	12019	1	0.0349446709382492	1.456619	0	0	2	VIM	R II
Mbco_level4	H0	Diffrna_up	Cluster_1_vs_Rest	Actin filament depolymerization	420	10	12019	2	0.0455308047156218	1.341695	0	0	4	LIMA1;TAGLN2	R IV
Mbco_level4	H0	Diffrna_up	Cluster_2_vs_Rest	Prereplicative complex formation	420	15	12019	10	6.27576837880431E-12	11.20233	0	0	1	CDC6;CDC7;MCM10;MCM2;MCM3;MCM4;MCM6;MCM7;ORC1;ORC6	R I
Mbco_level4	H0	Diffrna_up	Cluster_2_vs_Rest	DNA polymerase assembly	420	6	12019	5	2.96725545278569E-07	6.527645	0	0	2	GINS1;GINS2;GINS3;GINS4;TICRR	R II
Mbco_level4	H0	Diffrna_up	Cluster_2_vs_Rest	DNA replication fork assembly	420	3	12019	3	4.23782480926114E-05	4.372857	0	0	3	CDC7;RPA2;RPA3	R III
Mbco_level4	H0	Diffrna_up	Cluster_2_vs_Rest	Centriole organization	420	7	12019	4	4.7318542377084E-05	4.324969	0	0	4	CCP110;CDK5RAP2;CEP135;PLK4	R IV
Mbco_level4	H0	Diffrna_up	Cluster_2_vs_Rest	Microtubule nucleation	420	15	12019	3	0.0140946769700525	1.850945	0	0	5	CDK5RAP2;HAUS6;TPX2	R V
Mbco_level4	H0	Diffrna_up	Cluster_2_vs_Rest	DNA damage response	420	7	12019	2	0.0227685310475375	1.642665	0	0	6	CDC25A;CHEK1	R VI
Mbco_level4	H0	Diffrna_up	Cluster_2_vs_Rest	Microtubule depolymerization	420	8	12019	2	0.0296643873042666	1.527765	0	0	7	KIF24;KIF2C	R VII
Mbco_level4	H0	Diffrna_up	Cluster_2_vs_Rest	Ketone utilization	420	1	12019	1	0.0349446709382492	1.456619	0	0	8	OXCT1	R VIII
Mbco_level4	H0	Diffrna_up	Cluster_3_vs_Rest	Histone methylation	368	41	12019	6	0.00143626940323538	2.842764	0	0	1	ATF7IP;EHMT1;JARID2;KDM5C;PRDM2;SETD2	R I
Mbco_level4	H0	Diffrna_up	Cluster_3_vs_Rest	Histone deacetylation	368	20	12019	4	0.00283873558397093	2.546875	0	0	2	BANP;HDAC5;HDAC9;TBL1X	R II
Mbco_level4	H0	Diffrna_up	Cluster_3_vs_Rest	Microtubule nucleation	368	15	12019	3	0.00984962646425699	2.00658	0	0	3	AKAP9;GOLGA2;NIN	R III
Mbco_level4	H0	Diffrna_up	Cluster_3_vs_Rest	Histone acetylation	368	18	12019	3	0.0165074642648714	1.78232	0	0	4	BRD1;KAT6B;TRRAP	R IV
Mbco_level4	H0	Diffrna_up	Cluster_4_vs_Rest	Actin filament depolymerization	432	10	12019	3	0.0045819445886435	2.33895	0	0	1	CFL1;CFL2;DSTN	R I
Mbco_level4	H0	Diffrna_up	Cluster_4_vs_Rest	Glycolysis	432	18	12019	3	0.0251820567704695	1.598909	0	0	2	ENO1;LDHA;PGAM1	R II
Mbco_level4	H0	Diffrna_up	Cluster_4_vs_Rest	Ubiquitin ligation	432	8	12019	2	0.0312596381640504	1.505016	0	0	3	NEDD8;UBB	R III
Mbco_level4	H0	Diffrna_up	Cluster_4_vs_Rest	Ketone utilization	432	1	12019	1	0.0359430901082557	1.444385	0	0	4.5	OXCT1	R IV
Mbco_level4	H0	Diffrna_up	Cluster_4_vs_Rest	Vimentin dynamics	432	1	12019	1	0.0359430901082557	1.444385	0	0	4.5	VIM	R IV
Mbco_level4	H0	Diffrna_up	Cluster_5_vs_Rest	Prostanoid metabolism	431	4	12019	2	0.0073367885283488	2.134494	0	0	1	PTGS1;PTGS2	R I
Mbco_level4	H0	Diffrna_up	Cluster_5_vs_Rest	Clathrin-mediated vesicle traffic from TGN to lysosome	431	8	12019	2	0.031125363424822	1.506886	0	0	2	AP1M2;AP1S3	R II
Mbco_level4	H0	Diffrna_up	Cluster_5_vs_Rest	Vimentin dynamics	431	1	12019	1	0.0358598885095004	1.445391	0	0	3	VIM	R III
Mbco_level4	H0	Diffrna_up	Cluster_5_vs_Rest	Actin filament depolymerization	431	10	12019	2	0.0477159414267518	1.321337	0	0	4	LIMA1;TAGLN2	R IV
