## Supplemental Tables 1-22 for "Multiscale mapping of transcriptomic signatures for cardiotoxic drugs": Suppl_Table_18D - MBCOL4 enrichment for CellType_markers_Litvinukova_2020_cellsAdultHumanHeart.txt.txt

Ontology	Sample_timepoint	Sample_entryType	Sample_name	Scp	Experimental_genes_count	Scp_genes_count	Bg_genes_count	Overlap_count	Pvalue	Minus_log10_pvalue	FDR	Minus_log10_fdr	Fractional_rank	ReadWrite_overlap_symbols	Rank_with_roman_numbers
Mbco_level4	H0	Diffrna_up	Adipocytes	Intracellular triacylglycerol mobilization	391	3	12767	2	0.00274982432922588	2.560695	0	0	1	LIPE;PNPLA3	R I
Mbco_level4	H0	Diffrna_up	Adipocytes	Gluconeogenesis	391	5	12767	2	0.00879881763416411	2.055576	0	0	2	PC;PCK1	R II
Mbco_level4	H0	Diffrna_up	Adipocytes	Glycolysis	391	19	12767	3	0.0191848917206865	1.717041	0	0	3	HK2;PFKFB1;PFKFB3	R III
Mbco_level4	H0	Diffrna_up	Adipocytes	Triacylglycerol biosynthesis	391	1	12767	1	0.0306258322239774	1.513912	0	0	4	DGAT1	R IV
Mbco_level4	H0	Diffrna_up	Adipocytes	Glycogen synthesis	391	11	12767	2	0.0428612114922882	1.367936	0	0	5	GYG2;GYS1	R V
Mbco_level4	H0	Diffrna_up	Adipocytes	Cytosolic urea cycle reactions	391	3	12767	1	0.0890991604234026	1.050126	0	0	7	ASS1	R VII
Mbco_level4	H0	Diffrna_up	Adipocytes	Fructose metabolism	391	3	12767	1	0.0890991604234026	1.050126	0	0	7	SLC2A5	R VII
Mbco_level4	H0	Diffrna_up	Adipocytes	Leucine catabolism	391	3	12767	1	0.0890991604234026	1.050126	0	0	7	MCCC1	R VII
Mbco_level4	H0	Diffrna_up	Adipocytes	Endoplasmic reticulum tubular membrane shaping	391	4	12767	1	0.117002813530666	0.9318037	0	0	9	RTN4	R IX
Mbco_level4	H0	Diffrna_up	Adipocytes	Glycogenolysis	391	5	12767	1	0.144053812507634	0.8414752	0	0	11	PGM1	R XI
Mbco_level4	H0	Diffrna_up	Adipocytes	Membrane curvature generation and sensing during endocytosis	391	5	12767	1	0.144053812507634	0.8414752	0	0	11	SNX9	R XI
Mbco_level4	H0	Diffrna_up	Adipocytes	Phosphatidylcholine and phosphatidylethanolamine biosynthesis via Kennedy pathway	391	5	12767	1	0.144053812507634	0.8414752	0	0	11	CHKA	R XI
Mbco_level4	H0	Diffrna_up	Adipocytes	Peroxisomal beta-oxidation	391	6	12767	1	0.170278147193316	0.7688411	0	0	13	ACOX1	R XIII
Mbco_level4	H0	Diffrna_up	Adipocytes	Actin filament depolymerization	391	10	12767	1	0.267401480467686	0.5728362	0	0	14.5	LIMA1	R XIV
Mbco_level4	H0	Diffrna_up	Adipocytes	Cholesterol transport by HDL	391	10	12767	1	0.267401480467686	0.5728362	0	0	14.5	SAA1	R XIV
Mbco_level4	H0	Diffrna_up	Adipocytes	Histone methylation	391	42	12767	2	0.370033243887212	0.4317593	0	0	16	EHMT1;NNMT	R XVI
Mbco_level4	H0	Diffrna_up	Adipocytes	Actin filament branching	391	16	12767	1	0.392237352253985	0.406451	0	0	17	SNX9	R XVII
Mbco_level4	H0	Diffrna_up	Adipocytes	Clathrin coated pit assembly	391	18	12767	1	0.428940477447878	0.367603	0	0	18	ITSN1	R XVIII
Mbco_level4	H0	Diffrna_up	Atrial_Cardiomyocyte	Desmin dynamics	341	1	12767	1	0.026709485392512	1.573334	0	0	1	DES	R I
Mbco_level4	H0	Diffrna_up	Atrial_Cardiomyocyte	Microtubule nucleation	341	15	12767	2	0.0593997508875152	1.226215	0	0	2	NIN;PDE4DIP	R II
Mbco_level4	H0	Diffrna_up	Atrial_Cardiomyocyte	Atrial natriuretic peptide receptor signaling	341	3	12767	1	0.0780132669967122	1.107831	0	0	3.5	NPPA	R III
Mbco_level4	H0	Diffrna_up	Atrial_Cardiomyocyte	Brain natriuretic peptide receptor signaling	341	3	12767	1	0.0780132669967122	1.107831	0	0	3.5	NPPB	R III
Mbco_level4	H0	Diffrna_up	Atrial_Cardiomyocyte	HPETE, HETE and EET metabolism	341	5	12767	1	0.126620252178902	0.8974968	0	0	5.5	CYP2J2	R V
Mbco_level4	H0	Diffrna_up	Atrial_Cardiomyocyte	Membrane curvature generation and sensing during endocytosis	341	5	12767	1	0.126620252178902	0.8974968	0	0	5.5	EPN2	R V
Mbco_level4	H0	Diffrna_up	Atrial_Cardiomyocyte	Histone deubiquitination	341	7	12767	1	0.172671803724666	0.7627786	0	0	7	USP28	R VII
Mbco_level4	H0	Diffrna_up	Atrial_Cardiomyocyte	Ceramide biosynthesis	341	11	12767	1	0.257637495469017	0.5889909	0	0	8.5	CERS6	R VIII
Mbco_level4	H0	Diffrna_up	Atrial_Cardiomyocyte	Glycogen synthesis	341	11	12767	1	0.257637495469017	0.5889909	0	0	8.5	PPP1R3C	R VIII
Mbco_level4	H0	Diffrna_up	Atrial_Cardiomyocyte	Histone deacetylation	341	20	12767	1	0.418335889713595	0.3784749	0	0	10	HDAC9	R X
Mbco_level4	H0	Diffrna_up	Endothelial	Ubiquitin activation	425	2	12767	2	0.00110563324309907	2.956389	0	0	1	UBB;UBC	R I
Mbco_level4	H0	Diffrna_up	Endothelial	Ubiquitin ligation	425	8	12767	3	0.00181040930764845	2.742223	0	0	2	NEDD8;UBB;UBC	R II
Mbco_level4	H0	Diffrna_up	Endothelial	Ubiquitin conjugation	425	4	12767	2	0.00634433015405379	2.197614	0	0	3	UBB;UBC	R III
Mbco_level4	H0	Diffrna_up	Endothelial	Vimentin dynamics	425	1	12767	1	0.0332889480696873	1.4777	0	0	4	VIM	R IV
Mbco_level4	H0	Diffrna_up	Endothelial	Actin filament depolymerization	425	10	12767	2	0.0416845997854738	1.380024	0	0	5	CFL1;TAGLN2	R V
Mbco_level4	H0	Diffrna_up	Endothelial	Ganglioside biosynthesis	425	3	12767	1	0.0965865823852089	1.015083	0	0	6	UGCG	R VI
Mbco_level4	H0	Diffrna_up	Endothelial	Intrinsic coagulation pathway	425	5	12767	1	0.155748770365744	0.8075753	0	0	7	F8	R VII
Mbco_level4	H0	Diffrna_up	Endothelial	Precursor oligosaccharide transfer from dolichol to protein	425	6	12767	1	0.183864016610044	0.7355033	0	0	8	DAD1	R VIII
Mbco_level4	H0	Diffrna_up	Endothelial	Erk signaling pathway	425	11	12767	1	0.311031987900496	0.5071949	0	0	9	DUSP1	R IX
Mbco_level4	H0	Diffrna_up	Endothelial	Glycolysis	425	19	12767	1	0.474664818036227	0.323613	0	0	10	LDHA	R X
Mbco_level4	H0	Diffrna_up	Fibroblast	Ganglioside biosynthesis	403	3	12767	2	0.00291955575517734	2.534683	0	0	1	ST3GAL5;ST8SIA1	R I
Mbco_level4	H0	Diffrna_up	Fibroblast	Vesicle biogenesis at ER membrane	403	10	12767	2	0.0378225901669273	1.422249	0	0	2	SEC24D;SEC31A	R II
Mbco_level4	H0	Diffrna_up	Fibroblast	Extrinsic coagulation pathway	403	2	12767	1	0.0621375085997989	1.206646	0	0	3	TFPI	R III
Mbco_level4	H0	Diffrna_up	Fibroblast	Actin filament severing	403	3	12767	1	0.0917464850202587	1.037411	0	0	5	GSN	R V
Mbco_level4	H0	Diffrna_up	Fibroblast	Bile acid synthesis from cholesterol via alternate pathway	403	3	12767	1	0.0917464850202587	1.037411	0	0	5	CYP7B1	R V
Mbco_level4	H0	Diffrna_up	Fibroblast	Clathrin coated pit invagination and vesicle scission	403	3	12767	1	0.0917464850202587	1.037411	0	0	5	DNM1	R V
Mbco_level4	H0	Diffrna_up	Fibroblast	Endoplasmic reticulum tubular membrane shaping	403	4	12767	1	0.120422931788149	0.9192908	0	0	7	RTN4	R VII
Mbco_level4	H0	Diffrna_up	Fibroblast	Membrane curvature generation and sensing during endocytosis	403	5	12767	1	0.148196147998155	0.8291631	0	0	8	SNX9	R VIII
Mbco_level4	H0	Diffrna_up	Fibroblast	Actin filament depolymerization	403	10	12767	1	0.27447653960978	0.5614948	0	0	9.5	LIMA1	R IX
Mbco_level4	H0	Diffrna_up	Fibroblast	Cholesterol transport by HDL	403	10	12767	1	0.27447653960978	0.5614948	0	0	9.5	APOD	R IX
Mbco_level4	H0	Diffrna_up	Fibroblast	Microtubule nucleation	403	15	12767	1	0.382075294028219	0.417851	0	0	11	FYN	R XI
Mbco_level4	H0	Diffrna_up	Fibroblast	Actin filament branching	403	16	12767	1	0.401603497961012	0.3962025	0	0	12	SNX9	R XII
Mbco_level4	H0	Diffrna_up	Fibroblast	Histone methylation	403	42	12767	1	0.740588611914591	0.130423	0	0	13	NNMT	R XIII
Mbco_level4	H0	Diffrna_up	Lymphoid	Actin filament branching	419	16	12767	3	0.0142963434593312	1.844775	0	0	1	ARPC2;ARPC3;WIPF1	R I
Mbco_level4	H0	Diffrna_up	Lymphoid	Apoptosis effector caspase cascade	419	2	12767	1	0.0645633734689712	1.190014	0	0	2.5	CASP8	R II
Mbco_level4	H0	Diffrna_up	Lymphoid	Ubiquitin activation	419	2	12767	1	0.0645633734689712	1.190014	0	0	2.5	UBB	R II
Mbco_level4	H0	Diffrna_up	Lymphoid	Ubiquitin conjugation	419	4	12767	1	0.124967622795193	0.9032025	0	0	4	UBB	R IV
Mbco_level4	H0	Diffrna_up	Lymphoid	Leukotriene metabolism	419	5	12767	1	0.153694298816025	0.8133422	0	0	5	ALOX5AP	R V
Mbco_level4	H0	Diffrna_up	Lymphoid	DNA damage response	419	7	12767	1	0.208355700835038	0.6811946	0	0	6	ATM	R VI
Mbco_level4	H0	Diffrna_up	Lymphoid	Actin filament nucleation	419	8	12767	1	0.23435091724306	0.6301333	0	0	7.5	FMNL1	R VII
Mbco_level4	H0	Diffrna_up	Lymphoid	Ubiquitin ligation	419	8	12767	1	0.23435091724306	0.6301333	0	0	7.5	UBB	R VII
Mbco_level4	H0	Diffrna_up	Lymphoid	Actin filament depolymerization	419	10	12767	1	0.283814283516865	0.5469658	0	0	9	CFL1	R IX
Mbco_level4	H0	Diffrna_up	Lymphoid	De-novo synthesis of purines	419	11	12767	1	0.307337197625717	0.5123849	0	0	10.5	APRT	R X
Mbco_level4	H0	Diffrna_up	Lymphoid	Erk signaling pathway	419	11	12767	1	0.307337197625717	0.5123849	0	0	10.5	DUSP1	R X
Mbco_level4	H0	Diffrna_up	Lymphoid	Microtubule nucleation	419	15	12767	1	0.393968576983874	0.4045384	0	0	12	FYN	R XII
Mbco_level4	H0	Diffrna_up	Mesothelial	Glycolysis	398	19	12767	3	0.0201040469503659	1.696717	0	0	1	ENO1;HK2;LDHA	R I
Mbco_level4	H0	Diffrna_up	Mesothelial	Actin filament nucleation	398	8	12767	2	0.0239656257658418	1.620411	0	0	2	COBL;FMN2	R II
Mbco_level4	H0	Diffrna_up	Mesothelial	Ubiquitin activation	398	2	12767	1	0.0613787815911622	1.211982	0	0	3	UBC	R III
Mbco_level4	H0	Diffrna_up	Mesothelial	Atrial natriuretic peptide receptor signaling	398	3	12767	1	0.0906440573399429	1.042661	0	0	5.5	NPPA	R V
Mbco_level4	H0	Diffrna_up	Mesothelial	De-novo synthesis of pyrimidines	398	3	12767	1	0.0906440573399429	1.042661	0	0	5.5	DHODH	R V
Mbco_level4	H0	Diffrna_up	Mesothelial	Ganglioside biosynthesis	398	3	12767	1	0.0906440573399429	1.042661	0	0	5.5	ST3GAL5	R V
Mbco_level4	H0	Diffrna_up	Mesothelial	Vesicle traffic from TGN to lysosome-related organelles	398	3	12767	1	0.0906440573399429	1.042661	0	0	5.5	CLTB	R V
Mbco_level4	H0	Diffrna_up	Mesothelial	Acidic keratin dynamics	398	4	12767	1	0.118999092215388	0.9244564	0	0	9.5	KRT19	R IX
Mbco_level4	H0	Diffrna_up	Mesothelial	Actin filament minus end capping	398	4	12767	1	0.118999092215388	0.9244564	0	0	9.5	TMOD3	R IX
Mbco_level4	H0	Diffrna_up	Mesothelial	Prostanoid metabolism	398	4	12767	1	0.118999092215388	0.9244564	0	0	9.5	PTGS1	R IX
Mbco_level4	H0	Diffrna_up	Mesothelial	Ubiquitin conjugation	398	4	12767	1	0.118999092215388	0.9244564	0	0	9.5	UBC	R IX
Mbco_level4	H0	Diffrna_up	Mesothelial	HPETE, HETE and EET metabolism	398	5	12767	1	0.146472128439582	0.834245	0	0	12.5	ALOX15	R XII
Mbco_level4	H0	Diffrna_up	Mesothelial	Neutral and basic keratin dynamics	398	5	12767	1	0.146472128439582	0.834245	0	0	12.5	KRT7	R XII
Mbco_level4	H0	Diffrna_up	Mesothelial	Ubiquitin ligation	398	8	12767	1	0.223868716440402	0.6500066	0	0	14	UBC	R XIV
Mbco_level4	H0	Diffrna_up	Mesothelial	Erk signaling pathway	398	11	12767	1	0.294263129073233	0.5312641	0	0	15	DUSP1	R XV
Mbco_level4	H0	Diffrna_up	Mesothelial	Clathrin coated pit assembly	398	18	12767	1	0.43473052289739	0.3617799	0	0	16	CLTB	R XVI
Mbco_level4	H0	Diffrna_up	Mesothelial	Histone methylation	398	42	12767	1	0.736138393760147	0.1330405	0	0	17	NNMT	R XVII
Mbco_level4	H0	Diffrna_up	Myeloid	Clathrin coated pit assembly	438	18	12767	5	0.000274813447365338	3.560962	0	0	1	AP2A2;AP2S1;DAB2;FCHO2;ITSN1	R I
Mbco_level4	H0	Diffrna_up	Myeloid	Leukotriene metabolism	438	5	12767	2	0.0109619602835585	1.960112	0	0	2	ALOX5;ALOX5AP	R II
Mbco_level4	H0	Diffrna_up	Myeloid	Actin filament branching	438	16	12767	3	0.0160995507231394	1.793186	0	0	3	ARPC2;ARPC3;WIPF1	R III
Mbco_level4	H0	Diffrna_up	Myeloid	Actin filament nucleation	438	8	12767	2	0.0286671884497701	1.542615	0	0	4	FMN1;FMNL1	R IV
Mbco_level4	H0	Diffrna_up	Myeloid	Triacylglycerol transport by chylomicrons	438	1	12767	1	0.0343071982450507	1.464615	0	0	5.5	PLTP	R V
Mbco_level4	H0	Diffrna_up	Myeloid	Vimentin dynamics	438	1	12767	1	0.0343071982450507	1.464615	0	0	5.5	VIM	R V
Mbco_level4	H0	Diffrna_up	Myeloid	Erk signaling pathway	438	11	12767	2	0.052625318992684	1.278805	0	0	7	DUSP1;MAP2K1	R VII
Mbco_level4	H0	Diffrna_up	Myeloid	Pyrimidine salvage	438	5	12767	1	0.160186438890438	0.7953743	0	0	8	TYMP	R VIII
Mbco_level4	H0	Diffrna_up	Myeloid	Autophagosome elongation	438	8	12767	1	0.243727858977585	0.6130948	0	0	9	ATG7	R IX
Mbco_level4	H0	Diffrna_up	Myeloid	Actin filament depolymerization	438	10	12767	1	0.294762280123413	0.5305281	0	0	10	CFL1	R X
Mbco_level4	H0	Diffrna_up	Myeloid	Ceramide biosynthesis	438	11	12767	1	0.31897597624175	0.496242	0	0	11	SPTLC2	R XI
Mbco_level4	H0	Diffrna_up	Myeloid	Glycolysis	438	19	12767	1	0.485086788215827	0.3141806	0	0	12	PFKFB3	R XII
Mbco_level4	H0	Diffrna_up	Myeloid	Histone methylation	438	42	12767	1	0.769752486384841	0.1136489	0	0	13	JARID2	R XIII
Mbco_level4	H0	Diffrna_up	Neuronal	Vimentin dynamics	370	1	12767	1	0.0289809665538899	1.537887	0	0	1	VIM	R I
Mbco_level4	H0	Diffrna_up	Neuronal	Endoplasmic reticulum three way junctions stabalization	370	2	12767	1	0.057124241063057	1.24318	0	0	2	ATL1	R II
Mbco_level4	H0	Diffrna_up	Neuronal	Microtubule nucleation	370	15	12767	2	0.0685993583533131	1.16368	0	0	3	FYN;PDE4DIP	R III
Mbco_level4	H0	Diffrna_up	Neuronal	Atrial natriuretic peptide receptor signaling	370	3	12767	1	0.084453973205111	1.07338	0	0	6	NPPA	R VI
Mbco_level4	H0	Diffrna_up	Neuronal	Bile acid synthesis from cholesterol via alternate pathway	370	3	12767	1	0.084453973205111	1.07338	0	0	6	CYP7B1	R VI
Mbco_level4	H0	Diffrna_up	Neuronal	Clathrin-coated vesicle uncoating	370	3	12767	1	0.084453973205111	1.07338	0	0	6	DNAJC6	R VI
Mbco_level4	H0	Diffrna_up	Neuronal	Ganglioside biosynthesis	370	3	12767	1	0.084453973205111	1.07338	0	0	6	ST3GAL5	R VI
Mbco_level4	H0	Diffrna_up	Neuronal	Valine catabolism	370	3	12767	1	0.084453973205111	1.07338	0	0	6	HIBCH	R VI
Mbco_level4	H0	Diffrna_up	Neuronal	Actin filament minus end capping	370	4	12767	1	0.110993618294747	0.954702	0	0	10	TMOD2	R X
Mbco_level4	H0	Diffrna_up	Neuronal	Microtubule severing	370	4	12767	1	0.110993618294747	0.954702	0	0	10	FIGN	R X
Mbco_level4	H0	Diffrna_up	Neuronal	Purine salvage	370	4	12767	1	0.110993618294747	0.954702	0	0	10	ADK	R X
Mbco_level4	H0	Diffrna_up	Neuronal	DNA polymerase assembly	370	6	12767	1	0.161793115610704	0.7910399	0	0	12	GINS3	R XII
Mbco_level4	H0	Diffrna_up	Neuronal	Actin filament nucleation	370	8	12767	1	0.209697230666379	0.6784073	0	0	13.5	COBL	R XIII
Mbco_level4	H0	Diffrna_up	Neuronal	Clathrin-mediated vesicle traffic from TGN to lysosome	370	8	12767	1	0.209697230666379	0.6784073	0	0	13.5	AP1S2	R XIII
Mbco_level4	H0	Diffrna_up	Neuronal	Actin filament branching	370	16	12767	1	0.375515083881068	0.4253726	0	0	15	WIPF1	R XV
Mbco_level4	H0	Diffrna_up	Neuronal	Histone acetylation	370	18	12767	1	0.411232416358623	0.3859127	0	0	16	KAT2B	R XVI
Mbco_level4	H0	Diffrna_up	Neuronal	Histone demethylation	370	23	12767	1	0.491862887411683	0.308156	0	0	17	TET1	R XVII
Mbco_level4	H0	Diffrna_up	NotAssigned	Myoglobin synthesis	392	1	12767	1	0.0307041591598773	1.512803	0	0	1.5	MB	R I
Mbco_level4	H0	Diffrna_up	NotAssigned	Triacylglycerol transport by chylomicrons	392	1	12767	1	0.0307041591598773	1.512803	0	0	1.5	PLTP	R I
Mbco_level4	H0	Diffrna_up	NotAssigned	Vesicle biogenesis at ER membrane	392	10	12767	2	0.0359486514981985	1.444317	0	0	3	SEC24D;SEC31A	R III
Mbco_level4	H0	Diffrna_up	NotAssigned	Extrinsic coagulation pathway	392	2	12767	1	0.0604679042337761	1.218475	0	0	4	TFPI	R IV
Mbco_level4	H0	Diffrna_up	NotAssigned	Actin filament branching	392	16	12767	2	0.0850166731641526	1.070496	0	0	5	SNX9;WIPF1	R V
Mbco_level4	H0	Diffrna_up	NotAssigned	Actin filament severing	392	3	12767	1	0.0893199670243335	1.049051	0	0	6.5	GSN	R VI
Mbco_level4	H0	Diffrna_up	NotAssigned	Ganglioside biosynthesis	392	3	12767	1	0.0893199670243335	1.049051	0	0	6.5	ST8SIA1	R VI
Mbco_level4	H0	Diffrna_up	NotAssigned	Membrane curvature generation and sensing during endocytosis	392	5	12767	1	0.1443996214021	0.840434	0	0	8	SNX9	R VIII
Mbco_level4	H0	Diffrna_up	NotAssigned	DNA damage response	392	7	12767	1	0.196155937457128	0.7073985	0	0	9	ATM	R IX
Mbco_level4	H0	Diffrna_up	NotAssigned	Actin filament nucleation	392	8	12767	1	0.220850833428308	0.655901	0	0	10.5	FMN1	R X
Mbco_level4	H0	Diffrna_up	NotAssigned	Autophagosome elongation	392	8	12767	1	0.220850833428308	0.655901	0	0	10.5	ATG7	R X
Mbco_level4	H0	Diffrna_up	NotAssigned	Actin filament depolymerization	392	10	12767	1	0.267993431436644	0.5718759	0	0	12.5	SSH2	R XII
Mbco_level4	H0	Diffrna_up	NotAssigned	Cholesterol transport by HDL	392	10	12767	1	0.267993431436644	0.5718759	0	0	12.5	APOD	R XII
Mbco_level4	H0	Diffrna_up	NotAssigned	Histone methylation	392	42	12767	2	0.371225044636714	0.4303627	0	0	14	NNMT;SMYD3	R XIV
Mbco_level4	H0	Diffrna_up	Pericytes	Actin filament depolymerization	382	10	12767	2	0.0342788241284224	1.464974	0	0	1	LIMA1;SSH2	R I
Mbco_level4	H0	Diffrna_up	Pericytes	Extrinsic coagulation pathway	382	2	12767	1	0.0589487936081906	1.229525	0	0	2	TFPI	R II
Mbco_level4	H0	Diffrna_up	Pericytes	Actin filament plus end capping	382	3	12767	1	0.0871102946508372	1.059931	0	0	3	EPS8	R III
Mbco_level4	H0	Diffrna_up	Pericytes	Actin filament minus end capping	382	4	12767	1	0.114431186804607	0.9414556	0	0	4.5	TMOD1	R IV
Mbco_level4	H0	Diffrna_up	Pericytes	Microtubule severing	382	4	12767	1	0.114431186804607	0.9414556	0	0	4.5	FIGN	R IV
Mbco_level4	H0	Diffrna_up	Pericytes	Vesicle biogenesis at cis-Golgi membrane	382	8	12767	1	0.215798207390237	0.6659521	0	0	6	COPG2	R VI
Mbco_level4	H0	Diffrna_up	Pericytes	SAPK-JNK signaling pathway	382	11	12767	1	0.28415179683679	0.5464496	0	0	7	MAPK8	R VII
Mbco_level4	H0	Diffrna_up	Pericytes	Actin filament branching	382	16	12767	1	0.385122740130574	0.4144008	0	0	8	ABI2	R VIII
Mbco_level4	H0	Diffrna_up	Pericytes	Histone demethylation	382	23	12767	1	0.503065966895809	0.2983751	0	0	9	JMJD1C	R IX
Mbco_level4	H0	Diffrna_up	Smooth_muscle_cells	Ubiquitin ligation	385	8	12767	2	0.0225158937299723	1.647511	0	0	1	SKP1;UBB	R I
Mbco_level4	H0	Diffrna_up	Smooth_muscle_cells	Vimentin dynamics	385	1	12767	1	0.0301558706037619	1.520628	0	0	2	VIM	R II
Mbco_level4	H0	Diffrna_up	Smooth_muscle_cells	Ubiquitin activation	385	2	12767	1	0.0594046556438507	1.226179	0	0	3	UBB	R III
Mbco_level4	H0	Diffrna_up	Smooth_muscle_cells	Actin filament plus end capping	385	3	12767	1	0.0877735712381408	1.056636	0	0	4.5	EPS8	R IV
Mbco_level4	H0	Diffrna_up	Smooth_muscle_cells	Actin filament severing	385	3	12767	1	0.0877735712381408	1.056636	0	0	4.5	WDR1	R IV
Mbco_level4	H0	Diffrna_up	Smooth_muscle_cells	Glycolysis	385	19	12767	2	0.110799151603894	0.9554636	0	0	6	LDHA;TPI1	R VI
Mbco_level4	H0	Diffrna_up	Smooth_muscle_cells	Electron transport chain for electrons from FADH	385	4	12767	1	0.115289018989547	0.938212	0	0	7.5	SDHD	R VII
Mbco_level4	H0	Diffrna_up	Smooth_muscle_cells	Ubiquitin conjugation	385	4	12767	1	0.115289018989547	0.938212	0	0	7.5	UBB	R VII
Mbco_level4	H0	Diffrna_up	Smooth_muscle_cells	Gluconeogenesis	385	5	12767	1	0.141976610283415	0.8477832	0	0	9	TPI1	R IX
Mbco_level4	H0	Diffrna_up	Smooth_muscle_cells	Actin filament depolymerization	385	10	12767	1	0.263840718349933	0.5786582	0	0	10	DSTN	R X
Mbco_level4	H0	Diffrna_up	Smooth_muscle_cells	Erk signaling pathway	385	11	12767	1	0.286057644232326	0.5435464	0	0	11	PEBP1	R XI
Mbco_level4	H0	Diffrna_up	Smooth_muscle_cells	Mitochondrial heme synthesis reactions	385	15	12767	1	0.368435115775102	0.433639	0	0	12	TMEM14C	R XII
Mbco_level4	H0	Diffrna_up	Smooth_muscle_cells	Actin filament branching	385	16	12767	1	0.387502907540521	0.411725	0	0	13	BRK1	R XIII
Mbco_level4	H0	Diffrna_up	Smooth_muscle_cells	Clathrin coated pit assembly	385	18	12767	1	0.423933044561277	0.3727027	0	0	14	AP2M1	R XIV
Mbco_level4	H0	Diffrna_up	Ventricular_Cardiomyocyte	Glycogenolysis	345	5	12767	2	0.00689820099838459	2.161264	0	0	1	PGM1;PYGB	R I
Mbco_level4	H0	Diffrna_up	Ventricular_Cardiomyocyte	Desmin dynamics	345	1	12767	1	0.0270227931389737	1.56827	0	0	2	DES	R II
Mbco_level4	H0	Diffrna_up	Ventricular_Cardiomyocyte	Glycogen synthesis	345	11	12767	2	0.0340865664262702	1.467417	0	0	3	PPP1R3A;PPP1R3C	R III
Mbco_level4	H0	Diffrna_up	Ventricular_Cardiomyocyte	Endoplasmic reticulum tubular membrane shaping	345	4	12767	1	0.103799882581184	0.9838032	0	0	4	REEP1	R IV
Mbco_level4	H0	Diffrna_up	Ventricular_Cardiomyocyte	Histone deubiquitination	345	7	12767	1	0.174534705250358	0.7581182	0	0	5	USP28	R V
Mbco_level4	H0	Diffrna_up	Ventricular_Cardiomyocyte	Actin filament nucleation	345	8	12767	1	0.196853320196171	0.7058573	0	0	6	COBL	R VI
Mbco_level4	H0	Diffrna_up	Ventricular_Cardiomyocyte	Ceramide biosynthesis	345	11	12767	1	0.26026300133316	0.5845876	0	0	7	CERS6	R VII
Mbco_level4	H0	Diffrna_up	Ventricular_Cardiomyocyte	Microtubule nucleation	345	15	12767	1	0.337111138666279	0.4722269	0	0	8	PDE4DIP	R VIII
Mbco_level4	H0	Diffrna_up	Ventricular_Cardiomyocyte	Clathrin coated pit assembly	345	18	12767	1	0.389475193543321	0.4095202	0	0	9.5	AAK1	R IX
Mbco_level4	H0	Diffrna_up	Ventricular_Cardiomyocyte	Histone acetylation	345	18	12767	1	0.389475193543321	0.4095202	0	0	9.5	KAT6B	R IX
Mbco_level4	H0	Diffrna_up	Ventricular_Cardiomyocyte	Glycolysis	345	19	12767	1	0.405996572327712	0.3914776	0	0	11	GPI	R XI
Mbco_level4	H0	Diffrna_up	Ventricular_Cardiomyocyte	Histone deacetylation	345	20	12767	1	0.422072127912915	0.3746133	0	0	12	HDAC9	R XII
Mbco_level4	H0	Diffrna_up	Ventricular_Cardiomyocyte	Histone methylation	345	42	12767	1	0.684138450753815	0.164856	0	0	13	SMYD2	R XIII
